# A mini-atlas of gene expression for the domestic goat (*Capra hircus*) reveals transcriptional differences in immune signatures between sheep and goats

**DOI:** 10.1101/711127

**Authors:** Charity Muriuki, Stephen J. Bush, Mazdak Salavati, Mary E.B. McCulloch, Zofia M. Lisowski, Morris Agaba, Appolinaire Djikeng, David A. Hume, Emily L. Clark

## Abstract

Goats (*Capra hircus*) are an economically important livestock species providing meat and milk across the globe. They are of particular importance in tropical agri-systems contributing to sustainable agriculture, alleviation of poverty, social cohesion and utilisation of marginal grazing. There are excellent genetic and genomic resources available for goats, including a highly contiguous reference genome (ARS1). However, gene expression information is limited in comparison to other ruminants. To support functional annotation of the genome and comparative transcriptomics we created a mini-atlas of gene expression for the domestic goat. RNA-Seq analysis of 22 transcriptionally rich tissues and cell-types detected the majority (90%) of predicted protein-coding transcripts and assigned informative gene names to more than 1000 previously unannotated protein-coding genes in the current reference genome for goat (ARS1). Using network-based cluster analysis we grouped genes according to their expression patterns and assigned those groups of co-expressed genes to specific cell populations or pathways. We describe clusters of genes expressed in the gastro-intestinal tract and provide the expression profiles across tissues of a subset of genes associated with functional traits. Comparative analysis of the goat atlas with the larger sheep gene expression atlas dataset revealed transcriptional differences between the two species in macrophage-associated signatures. The goat transcriptomic resource complements the large gene expression dataset we have generated for sheep and contributes to the available genomic resources for interpretation of the relationship between genotype and phenotype in small ruminants.
