## Supplementary Table S1 for "A mini-atlas of gene expression for the domestic goat (*Capra hircus*) reveals transcriptional differences in immune signatures between sheep and goats"

### Sheet: Sheet1
S1 Table: Quantity and quality measurements of isolated RNA from all tissue and cell-types
Sample Number	Sample ID	ng/ul	RIN	260/280	260/230
1	Goat 1 Liver	178.68	9.5	2.12	1.99
2	Goat 2 Liver	2908.65	8.6	2.08	2.11
3	Goat 3 Liver	752.31	8.6	2.07	2.25
4	Goat 4 Liver	319.87	9.2	2.1	2.09
5	Goat 1 Spleen	4073.05	7.7	2.04	2.11
6	Goat 2 Spleen	2538.46	7.3	2.08	2.28
7	Goat 4 Spleen	2120.42	7.6	2.09	2.34
8	Goat 1 Testes	4455.89	9.1	1.85	2.05
9	Goat 2Testes	3429.12	9.4	2.07	2.21
10	Goat 3 Testes	2046.73	9.3	2.09	2.31
11	Goat 4 Testes	2448.05	9.4	2.1	2.28
12	Goat 1 Muscle	1852.97	8.9	2.1	2.31
13	Goat 2 Muscle	1337.97	8.8	2.09	2.31
14	Goat 4 Muscle	1803.1	9.1	2.09	2.24
15	Goat 1 Adrenal Gland	1160.78	9.5	2.1	2.3
16	Goat 2 Adrenal Gland	1005.04	9.1	2.09	2.27
17	Goat 3 Adrenal Gland	1578.95	9.4	2.1	2.25
18	Goat 4 Adrenal Gland	2077.97	7.3	2.07	2.32
19	Goat 3 Rumen	1568.95	7.7	2.09	2.16
20	Goat 4 Rumen	1630.01	8.4	2.09	2.15
21	Goat 1 Ileum+Peyers Patches	2100.25	7.5	2.1	2.25
22	Goat 2 Ileum+Peyers Patches	4157.1	7.5	1.95	2.09
23	Goat 1 Thymus	4452.07	9.2	1.87	1.95
24	Goat 2 Thymus	3733.49	9.8	1.97	2.18
25	Goat 3 Thymus	3270.69	9.7	2.04	2.18
26	Goat 4 Thymus	3707.73	8.6	2.02	2.19
27	Goat 1 Kidney Cortex	3327.04	8.3	2.05	2.2
28	Goat 2 Kidney Cortex	1805.23	8.9	2.1	2.32
29	Goat 3 Kidney Cortex	2048.73	7.3	2.1	2.3
30	Goat 4 Kidney Cortex	2124.14	7.7	2.09	2.31
31	Goat 1 Large Colon	1277.45	7.5	2.11	2.28
32	Goat 2 Large Colon	2024.15	8.9	2.11	2.28
33	Goat 3 Large Colon	1716.41	9	2.1	2.3
34	Goat 4 Large Colon	1913.33	8.3	2.11	2.26
35	Goat 1 Skin	262.94	7	2.09	2.26
36	Goat 2 Skin	188	8.1	2.08	2.19
37	Goat 3 Skin	312.48	8.1	2.08	1.84
38	Goat 4 Skin	361.8	7.6	2.07	1.97
39	Goat2 BMDM 0hr	392	10	2.07	2.07
40	Goat2 BMDM 7hr	322	10	2.06	1.87
41	Goat3 BMDM 0hr	286	10	2.08	2.05
42	Goat3 BMDM 7hr	264	10	2.03	1.85
43	Goat4 BMDM 0hr	520	9.6	2.1	2.13
44	Goat4 BMDM 7hr	548	9.9	2.08	1.93
45	Goat 6 AM	169	9.8	1.98	1.01
46	Goat 7 AM	159	9.7	2.02	1.93
47	Goat 6 Cerebellum	1790	8.3	2.11	2.37
48	Goat 6 Cortex	1350	8.5	2.1	2.34
49	Goat 7 Cerebellum	1260	8.5	2.13	2.39
50	Goat 7 Cortex	664	7	2.13	2.29
51	Goat 8 Ovaries	1320	8.7	2.12	2.27
52	Goat 8 Uterus	3420	8.4	2.11	2.26
53	Goat 8 Fallopian tube	3140	9.3	2.11	2.29
54	Goat 8 Uterine horn	1670	8.6	2.11	2.24
