## Supplementary Table S2 for "A mini-atlas of gene expression for the domestic goat (*Capra hircus*) reveals transcriptional differences in immune signatures between sheep and goats"

### Sheet: S2 Table hisat_goat_models.summ
S2 Table: Summary of transcript models generated using the HISAT2/stringtie pipeline in comparison with gene models in the reference genome ARS1
No. of gene models in StringTie annotation	No. of gene models in reference annotation	No. of reference gene models whose start and end coords are exactly supported in the StringTie annotation	% of reference gene models whose start and end coords are exactly supported in the StringTie annotation	No. of transcript models in StringTie annotation	No. of transcript models in reference annotation	No. of reference transcript models whose start and end coords are exactly supported in the StringTie annotation	% of ARS1 transcript models whose start and end coords are exactly supported in the StringTie annotation	No. of exon models in StringTie annotation	No. of exon models in reference annotation	No. of reference exon models whose start and end coords are exactly supported in the StringTie annotation	% of reference exon models whose start and end coords are exactly supported in the StringTie annotation
28882	19516	0	0	115604	40901	31055	75.93	513473	215513	207061	96.08
