## Supplementary Table S4 for "A mini-atlas of gene expression for the domestic goat (*Capra hircus*) reveals transcriptional differences in immune signatures between sheep and goats"

### Sheet: S5 Table second_pass.undetected
S4 Table: A list of all undetected genes in the goat mini-atlas dataset
Gene name	Gene ID	Description	Gene type	GO(F)	GO(P)	GO(C)
C6orf120	ENSCHIG00000005386	chromosome 6 open reading frame 120	protein_coding	.	.	.
CAPZA3	ENSCHIG00000005859	capping actin protein of muscle Z-line alpha subunit 3	protein_coding	.	.	.
CPLX4	ENSCHIG00000021586	complexin 4	protein_coding	.	.	.
DEFB114	ENSCHIG00000020648	defensin beta 114	protein_coding	.	.	.
DEFB134	ENSCHIG00000014361	defensin beta 134	protein_coding	.	.	.
ENSCHIG00000000042	ENSCHIG00000000042		protein_coding	.	.	.
ENSCHIG00000000051	ENSCHIG00000000051		protein_coding	.	.	.
ENSCHIG00000000054	ENSCHIG00000000054		protein_coding	.	.	.
ENSCHIG00000000063	ENSCHIG00000000063		protein_coding	.	.	.
ENSCHIG00000000079	ENSCHIG00000000079		protein_coding	.	.	.
ENSCHIG00000000116	ENSCHIG00000000116		protein_coding	.	.	.
ENSCHIG00000000120	ENSCHIG00000000120		protein_coding	.	.	.
ENSCHIG00000000186	ENSCHIG00000000186		protein_coding	.	.	.
ENSCHIG00000000193	ENSCHIG00000000193		protein_coding	.	.	.
ENSCHIG00000000222	ENSCHIG00000000222		protein_coding	.	.	.
ENSCHIG00000000231	ENSCHIG00000000231		protein_coding	.	.	.
ENSCHIG00000000236	ENSCHIG00000000236		protein_coding	.	.	.
ENSCHIG00000000252	ENSCHIG00000000252		protein_coding	.	.	.
ENSCHIG00000000272	ENSCHIG00000000272		protein_coding	.	.	.
ENSCHIG00000000316	ENSCHIG00000000316		protein_coding	.	.	.
ENSCHIG00000000318	ENSCHIG00000000318		protein_coding	.	.	.
ENSCHIG00000000339	ENSCHIG00000000339		protein_coding	.	.	.
ENSCHIG00000000344	ENSCHIG00000000344		protein_coding	.	.	.
ENSCHIG00000000372	ENSCHIG00000000372		pseudogene	.	.	.
ENSCHIG00000000378	ENSCHIG00000000378		protein_coding	.	.	.
ENSCHIG00000000406	ENSCHIG00000000406		protein_coding	.	.	.
ENSCHIG00000000412	ENSCHIG00000000412		protein_coding	.	.	.
ENSCHIG00000000418	ENSCHIG00000000418		protein_coding	.	.	.
ENSCHIG00000000424	ENSCHIG00000000424		protein_coding	.	.	.
ENSCHIG00000000436	ENSCHIG00000000436		protein_coding	.	.	.
ENSCHIG00000000442	ENSCHIG00000000442		protein_coding	.	.	.
ENSCHIG00000000470	ENSCHIG00000000470		protein_coding	.	.	.
ENSCHIG00000000479	ENSCHIG00000000479		protein_coding	.	.	.
ENSCHIG00000000517	ENSCHIG00000000517		protein_coding	.	.	.
ENSCHIG00000000669	ENSCHIG00000000669		protein_coding	.	.	.
ENSCHIG00000000714	ENSCHIG00000000714		protein_coding	.	.	.
ENSCHIG00000000760	ENSCHIG00000000760		protein_coding	.	.	.
ENSCHIG00000000975	ENSCHIG00000000975		protein_coding	.	.	.
ENSCHIG00000001009	ENSCHIG00000001009		protein_coding	.	.	.
ENSCHIG00000001046	ENSCHIG00000001046		protein_coding	.	.	.
ENSCHIG00000001084	ENSCHIG00000001084		protein_coding	.	.	.
ENSCHIG00000001132	ENSCHIG00000001132		protein_coding	.	.	.
ENSCHIG00000001164	ENSCHIG00000001164		protein_coding	.	.	.
ENSCHIG00000001169	ENSCHIG00000001169		protein_coding	.	.	.
ENSCHIG00000001218	ENSCHIG00000001218		protein_coding	.	.	.
ENSCHIG00000001240	ENSCHIG00000001240		protein_coding	.	.	.
ENSCHIG00000001315	ENSCHIG00000001315		protein_coding	.	.	.
ENSCHIG00000001385	ENSCHIG00000001385		protein_coding	.	.	.
ENSCHIG00000001411	ENSCHIG00000001411		protein_coding	.	.	.
ENSCHIG00000001600	ENSCHIG00000001600		protein_coding	.	.	.
ENSCHIG00000001726	ENSCHIG00000001726		protein_coding	.	.	.
ENSCHIG00000001781	ENSCHIG00000001781		protein_coding	.	.	.
ENSCHIG00000001842	ENSCHIG00000001842		protein_coding	.	.	.
ENSCHIG00000001844	ENSCHIG00000001844		protein_coding	.	.	.
ENSCHIG00000001884	ENSCHIG00000001884		protein_coding	.	.	.
ENSCHIG00000001907	ENSCHIG00000001907		protein_coding	.	.	.
ENSCHIG00000001975	ENSCHIG00000001975		protein_coding	.	.	.
ENSCHIG00000002054	ENSCHIG00000002054		protein_coding	.	.	.
ENSCHIG00000002146	ENSCHIG00000002146		protein_coding	.	.	.
ENSCHIG00000002169	ENSCHIG00000002169		protein_coding	.	.	.
ENSCHIG00000002173	ENSCHIG00000002173		protein_coding	.	.	.
ENSCHIG00000002249	ENSCHIG00000002249		protein_coding	.	.	.
ENSCHIG00000002271	ENSCHIG00000002271		protein_coding	.	.	.
ENSCHIG00000002354	ENSCHIG00000002354		protein_coding	.	.	.
ENSCHIG00000002368	ENSCHIG00000002368		protein_coding	.	.	.
ENSCHIG00000002457	ENSCHIG00000002457		protein_coding	.	.	.
ENSCHIG00000002528	ENSCHIG00000002528		protein_coding	.	.	.
ENSCHIG00000002553	ENSCHIG00000002553		protein_coding	.	.	.
ENSCHIG00000002621	ENSCHIG00000002621		protein_coding	.	.	.
ENSCHIG00000002630	ENSCHIG00000002630		protein_coding	.	.	.
ENSCHIG00000002699	ENSCHIG00000002699		protein_coding	.	.	.
ENSCHIG00000002753	ENSCHIG00000002753		protein_coding	.	.	.
ENSCHIG00000002774	ENSCHIG00000002774		protein_coding	.	.	.
ENSCHIG00000002929	ENSCHIG00000002929		protein_coding	.	.	.
ENSCHIG00000003055	ENSCHIG00000003055		processed_pseudogene	.	.	.
ENSCHIG00000003088	ENSCHIG00000003088		protein_coding	.	.	.
ENSCHIG00000003096	ENSCHIG00000003096		protein_coding	.	.	.
ENSCHIG00000003109	ENSCHIG00000003109		protein_coding	.	.	.
ENSCHIG00000003235	ENSCHIG00000003235		protein_coding	.	.	.
ENSCHIG00000003252	ENSCHIG00000003252		protein_coding	.	.	.
ENSCHIG00000003300	ENSCHIG00000003300		protein_coding	.	.	.
ENSCHIG00000003303	ENSCHIG00000003303		protein_coding	.	.	.
ENSCHIG00000003338	ENSCHIG00000003338		protein_coding	.	.	.
ENSCHIG00000003352	ENSCHIG00000003352		protein_coding	.	.	.
ENSCHIG00000003407	ENSCHIG00000003407		protein_coding	.	.	.
ENSCHIG00000003420	ENSCHIG00000003420		protein_coding	.	.	.
ENSCHIG00000003560	ENSCHIG00000003560		protein_coding	.	.	.
ENSCHIG00000003622	ENSCHIG00000003622		protein_coding	.	.	.
ENSCHIG00000003629	ENSCHIG00000003629		protein_coding	.	.	.
ENSCHIG00000003630	ENSCHIG00000003630		protein_coding	.	.	.
ENSCHIG00000003667	ENSCHIG00000003667		protein_coding	.	.	.
ENSCHIG00000003688	ENSCHIG00000003688		protein_coding	.	.	.
ENSCHIG00000003817	ENSCHIG00000003817		protein_coding	.	.	.
ENSCHIG00000004080	ENSCHIG00000004080		protein_coding	.	.	.
ENSCHIG00000004140	ENSCHIG00000004140		protein_coding	.	.	.
ENSCHIG00000004151	ENSCHIG00000004151		protein_coding	.	.	.
ENSCHIG00000004287	ENSCHIG00000004287		protein_coding	.	.	.
ENSCHIG00000004292	ENSCHIG00000004292		protein_coding	.	.	.
ENSCHIG00000004337	ENSCHIG00000004337		protein_coding	.	.	.
ENSCHIG00000004398	ENSCHIG00000004398		protein_coding	.	.	.
ENSCHIG00000004473	ENSCHIG00000004473		protein_coding	.	.	.
ENSCHIG00000004506	ENSCHIG00000004506		protein_coding	.	.	.
ENSCHIG00000004565	ENSCHIG00000004565		protein_coding	.	.	.
ENSCHIG00000004713	ENSCHIG00000004713		protein_coding	.	.	.
ENSCHIG00000004820	ENSCHIG00000004820		protein_coding	.	.	.
ENSCHIG00000004891	ENSCHIG00000004891		protein_coding	.	.	.
ENSCHIG00000004915	ENSCHIG00000004915		protein_coding	.	.	.
ENSCHIG00000004954	ENSCHIG00000004954		protein_coding	.	.	.
ENSCHIG00000004976	ENSCHIG00000004976		protein_coding	.	.	.
ENSCHIG00000004989	ENSCHIG00000004989		protein_coding	.	.	.
ENSCHIG00000005052	ENSCHIG00000005052		processed_pseudogene	.	.	.
ENSCHIG00000005100	ENSCHIG00000005100		protein_coding	.	.	.
ENSCHIG00000005335	ENSCHIG00000005335		protein_coding	.	.	.
ENSCHIG00000005364	ENSCHIG00000005364		protein_coding	.	.	.
ENSCHIG00000005577	ENSCHIG00000005577		processed_pseudogene	.	.	.
ENSCHIG00000005644	ENSCHIG00000005644		protein_coding	.	.	.
ENSCHIG00000005689	ENSCHIG00000005689		protein_coding	.	.	.
ENSCHIG00000005722	ENSCHIG00000005722		protein_coding	.	.	.
ENSCHIG00000005767	ENSCHIG00000005767		protein_coding	.	.	.
ENSCHIG00000005846	ENSCHIG00000005846		protein_coding	.	.	.
ENSCHIG00000005984	ENSCHIG00000005984		protein_coding	.	.	.
ENSCHIG00000006162	ENSCHIG00000006162		protein_coding	.	.	.
ENSCHIG00000006227	ENSCHIG00000006227		protein_coding	.	.	.
ENSCHIG00000006292	ENSCHIG00000006292		protein_coding	.	.	.
ENSCHIG00000006457	ENSCHIG00000006457		protein_coding	.	.	.
ENSCHIG00000006487	ENSCHIG00000006487		protein_coding	.	.	.
ENSCHIG00000006491	ENSCHIG00000006491		protein_coding	.	.	.
ENSCHIG00000006497	ENSCHIG00000006497		protein_coding	.	.	.
ENSCHIG00000006525	ENSCHIG00000006525		protein_coding	.	.	.
ENSCHIG00000006534	ENSCHIG00000006534		protein_coding	.	.	.
ENSCHIG00000006557	ENSCHIG00000006557		processed_pseudogene	.	.	.
ENSCHIG00000006631	ENSCHIG00000006631		protein_coding	.	.	.
ENSCHIG00000006674	ENSCHIG00000006674		protein_coding	.	.	.
ENSCHIG00000006712	ENSCHIG00000006712		protein_coding	.	.	.
ENSCHIG00000006717	ENSCHIG00000006717		protein_coding	.	.	.
ENSCHIG00000006722	ENSCHIG00000006722		protein_coding	.	.	.
ENSCHIG00000006727	ENSCHIG00000006727		protein_coding	.	.	.
ENSCHIG00000006782	ENSCHIG00000006782		protein_coding	.	.	.
ENSCHIG00000006788	ENSCHIG00000006788		protein_coding	.	.	.
ENSCHIG00000006794	ENSCHIG00000006794		protein_coding	.	.	.
ENSCHIG00000006803	ENSCHIG00000006803		protein_coding	.	.	.
ENSCHIG00000006962	ENSCHIG00000006962		protein_coding	.	.	.
ENSCHIG00000006999	ENSCHIG00000006999		protein_coding	.	.	.
ENSCHIG00000007019	ENSCHIG00000007019		protein_coding	.	.	.
ENSCHIG00000007083	ENSCHIG00000007083		protein_coding	.	.	.
ENSCHIG00000007149	ENSCHIG00000007149		protein_coding	.	.	.
ENSCHIG00000007200	ENSCHIG00000007200		protein_coding	.	.	.
ENSCHIG00000007257	ENSCHIG00000007257		protein_coding	.	.	.
ENSCHIG00000007311	ENSCHIG00000007311		protein_coding	.	.	.
ENSCHIG00000007414	ENSCHIG00000007414		protein_coding	.	.	.
ENSCHIG00000007428	ENSCHIG00000007428		protein_coding	.	.	.
ENSCHIG00000007580	ENSCHIG00000007580		protein_coding	.	.	.
ENSCHIG00000007632	ENSCHIG00000007632		protein_coding	.	.	.
ENSCHIG00000007639	ENSCHIG00000007639		protein_coding	.	.	.
ENSCHIG00000007640	ENSCHIG00000007640		protein_coding	.	.	.
ENSCHIG00000007688	ENSCHIG00000007688		protein_coding	.	.	.
ENSCHIG00000007698	ENSCHIG00000007698		protein_coding	.	.	.
ENSCHIG00000007703	ENSCHIG00000007703		protein_coding	.	.	.
ENSCHIG00000007732	ENSCHIG00000007732		processed_pseudogene	.	.	.
ENSCHIG00000007734	ENSCHIG00000007734		protein_coding	.	.	.
ENSCHIG00000007855	ENSCHIG00000007855		protein_coding	.	.	.
ENSCHIG00000007869	ENSCHIG00000007869		protein_coding	.	.	.
ENSCHIG00000007872	ENSCHIG00000007872		protein_coding	.	.	.
ENSCHIG00000007890	ENSCHIG00000007890		protein_coding	.	.	.
ENSCHIG00000007899	ENSCHIG00000007899		protein_coding	.	.	.
ENSCHIG00000007948	ENSCHIG00000007948		processed_pseudogene	.	.	.
ENSCHIG00000008031	ENSCHIG00000008031		protein_coding	.	.	.
ENSCHIG00000008052	ENSCHIG00000008052		protein_coding	.	.	.
ENSCHIG00000008071	ENSCHIG00000008071		protein_coding	.	.	.
ENSCHIG00000008116	ENSCHIG00000008116		protein_coding	.	.	.
ENSCHIG00000008119	ENSCHIG00000008119		protein_coding	.	.	.
ENSCHIG00000008128	ENSCHIG00000008128		protein_coding	.	.	.
ENSCHIG00000008157	ENSCHIG00000008157		protein_coding	.	.	.
ENSCHIG00000008168	ENSCHIG00000008168		protein_coding	.	.	.
ENSCHIG00000008170	ENSCHIG00000008170		protein_coding	.	.	.
ENSCHIG00000008182	ENSCHIG00000008182		protein_coding	.	.	.
ENSCHIG00000008187	ENSCHIG00000008187		protein_coding	.	.	.
ENSCHIG00000008201	ENSCHIG00000008201		protein_coding	.	.	.
ENSCHIG00000008273	ENSCHIG00000008273		protein_coding	.	.	.
ENSCHIG00000008280	ENSCHIG00000008280		protein_coding	.	.	.
ENSCHIG00000008285	ENSCHIG00000008285		protein_coding	.	.	.
ENSCHIG00000008307	ENSCHIG00000008307		protein_coding	.	.	.
ENSCHIG00000008330	ENSCHIG00000008330		protein_coding	.	.	.
ENSCHIG00000008381	ENSCHIG00000008381		protein_coding	.	.	.
ENSCHIG00000008399	ENSCHIG00000008399		protein_coding	.	.	.
ENSCHIG00000008400	ENSCHIG00000008400		protein_coding	.	.	.
ENSCHIG00000008428	ENSCHIG00000008428		protein_coding	.	.	.
ENSCHIG00000008446	ENSCHIG00000008446		protein_coding	.	.	.
ENSCHIG00000008461	ENSCHIG00000008461		protein_coding	.	.	.
ENSCHIG00000008479	ENSCHIG00000008479		protein_coding	.	.	.
ENSCHIG00000008518	ENSCHIG00000008518		protein_coding	.	.	.
ENSCHIG00000008520	ENSCHIG00000008520		protein_coding	.	.	.
ENSCHIG00000008589	ENSCHIG00000008589		processed_pseudogene	.	.	.
ENSCHIG00000008603	ENSCHIG00000008603		protein_coding	.	.	.
ENSCHIG00000008610	ENSCHIG00000008610		protein_coding	.	.	.
ENSCHIG00000008706	ENSCHIG00000008706		protein_coding	.	.	.
ENSCHIG00000008718	ENSCHIG00000008718		protein_coding	.	.	.
ENSCHIG00000008789	ENSCHIG00000008789		protein_coding	.	.	.
ENSCHIG00000008792	ENSCHIG00000008792		protein_coding	.	.	.
ENSCHIG00000008819	ENSCHIG00000008819		protein_coding	.	.	.
ENSCHIG00000008871	ENSCHIG00000008871		protein_coding	.	.	.
ENSCHIG00000008875	ENSCHIG00000008875		protein_coding	.	.	.
ENSCHIG00000008885	ENSCHIG00000008885		protein_coding	.	.	.
ENSCHIG00000008909	ENSCHIG00000008909		protein_coding	.	.	.
ENSCHIG00000008979	ENSCHIG00000008979		protein_coding	.	.	.
ENSCHIG00000008982	ENSCHIG00000008982		protein_coding	.	.	.
ENSCHIG00000008999	ENSCHIG00000008999		protein_coding	.	.	.
ENSCHIG00000009051	ENSCHIG00000009051		protein_coding	.	.	.
ENSCHIG00000009067	ENSCHIG00000009067		protein_coding	.	.	.
ENSCHIG00000009081	ENSCHIG00000009081		protein_coding	.	.	.
ENSCHIG00000009122	ENSCHIG00000009122		protein_coding	.	.	.
ENSCHIG00000009135	ENSCHIG00000009135		protein_coding	.	.	.
ENSCHIG00000009146	ENSCHIG00000009146		protein_coding	.	.	.
ENSCHIG00000009149	ENSCHIG00000009149		protein_coding	.	.	.
ENSCHIG00000009154	ENSCHIG00000009154		protein_coding	.	.	.
ENSCHIG00000009192	ENSCHIG00000009192		protein_coding	.	.	.
ENSCHIG00000009230	ENSCHIG00000009230		protein_coding	.	.	.
ENSCHIG00000009237	ENSCHIG00000009237		protein_coding	.	.	.
ENSCHIG00000009244	ENSCHIG00000009244		protein_coding	.	.	.
ENSCHIG00000009278	ENSCHIG00000009278		protein_coding	.	.	.
ENSCHIG00000009285	ENSCHIG00000009285		protein_coding	.	.	.
ENSCHIG00000009293	ENSCHIG00000009293		protein_coding	.	.	.
ENSCHIG00000009321	ENSCHIG00000009321		protein_coding	.	.	.
ENSCHIG00000009358	ENSCHIG00000009358		protein_coding	.	.	.
ENSCHIG00000009384	ENSCHIG00000009384		protein_coding	.	.	.
ENSCHIG00000009420	ENSCHIG00000009420		protein_coding	.	.	.
ENSCHIG00000009429	ENSCHIG00000009429		protein_coding	.	.	.
ENSCHIG00000009466	ENSCHIG00000009466		protein_coding	.	.	.
ENSCHIG00000009484	ENSCHIG00000009484		processed_pseudogene	.	.	.
ENSCHIG00000009490	ENSCHIG00000009490		protein_coding	.	.	.
ENSCHIG00000009569	ENSCHIG00000009569		protein_coding	.	.	.
ENSCHIG00000009577	ENSCHIG00000009577		protein_coding	.	.	.
ENSCHIG00000009579	ENSCHIG00000009579		protein_coding	.	.	.
ENSCHIG00000009580	ENSCHIG00000009580		protein_coding	.	.	.
ENSCHIG00000009599	ENSCHIG00000009599		protein_coding	.	.	.
ENSCHIG00000009626	ENSCHIG00000009626		protein_coding	.	.	.
ENSCHIG00000009633	ENSCHIG00000009633		protein_coding	.	.	.
ENSCHIG00000009634	ENSCHIG00000009634		protein_coding	.	.	.
ENSCHIG00000009668	ENSCHIG00000009668		protein_coding	.	.	.
ENSCHIG00000009679	ENSCHIG00000009679		protein_coding	.	.	.
ENSCHIG00000009687	ENSCHIG00000009687		protein_coding	.	.	.
ENSCHIG00000009724	ENSCHIG00000009724		protein_coding	.	.	.
ENSCHIG00000009738	ENSCHIG00000009738		protein_coding	.	.	.
ENSCHIG00000009746	ENSCHIG00000009746		protein_coding	.	.	.
ENSCHIG00000009792	ENSCHIG00000009792		protein_coding	.	.	.
ENSCHIG00000009797	ENSCHIG00000009797		protein_coding	.	.	.
ENSCHIG00000009817	ENSCHIG00000009817		protein_coding	.	.	.
ENSCHIG00000009818	ENSCHIG00000009818		processed_pseudogene	.	.	.
ENSCHIG00000009826	ENSCHIG00000009826		processed_pseudogene	.	.	.
ENSCHIG00000009833	ENSCHIG00000009833		protein_coding	.	.	.
ENSCHIG00000009846	ENSCHIG00000009846		protein_coding	.	.	.
ENSCHIG00000009848	ENSCHIG00000009848		protein_coding	.	.	.
ENSCHIG00000009853	ENSCHIG00000009853		protein_coding	.	.	.
ENSCHIG00000009855	ENSCHIG00000009855		protein_coding	.	.	.
ENSCHIG00000009948	ENSCHIG00000009948		protein_coding	.	.	.
ENSCHIG00000009963	ENSCHIG00000009963		protein_coding	.	.	.
ENSCHIG00000009971	ENSCHIG00000009971		protein_coding	.	.	.
ENSCHIG00000009980	ENSCHIG00000009980		protein_coding	.	.	.
ENSCHIG00000009986	ENSCHIG00000009986		protein_coding	.	.	.
ENSCHIG00000010035	ENSCHIG00000010035		protein_coding	.	.	.
ENSCHIG00000010040	ENSCHIG00000010040		protein_coding	.	.	.
ENSCHIG00000010097	ENSCHIG00000010097		protein_coding	.	.	.
ENSCHIG00000010119	ENSCHIG00000010119		protein_coding	.	.	.
ENSCHIG00000010120	ENSCHIG00000010120		protein_coding	.	.	.
ENSCHIG00000010126	ENSCHIG00000010126		protein_coding	.	.	.
ENSCHIG00000010174	ENSCHIG00000010174		protein_coding	.	.	.
ENSCHIG00000010185	ENSCHIG00000010185		protein_coding	.	.	.
ENSCHIG00000010187	ENSCHIG00000010187		protein_coding	.	.	.
ENSCHIG00000010201	ENSCHIG00000010201		protein_coding	.	.	.
ENSCHIG00000010243	ENSCHIG00000010243		protein_coding	.	.	.
ENSCHIG00000010256	ENSCHIG00000010256		protein_coding	.	.	.
ENSCHIG00000010316	ENSCHIG00000010316		protein_coding	.	.	.
ENSCHIG00000010317	ENSCHIG00000010317		protein_coding	.	.	.
ENSCHIG00000010351	ENSCHIG00000010351		protein_coding	.	.	.
ENSCHIG00000010394	ENSCHIG00000010394		protein_coding	.	.	.
ENSCHIG00000010439	ENSCHIG00000010439		protein_coding	.	.	.
ENSCHIG00000010461	ENSCHIG00000010461		protein_coding	.	.	.
ENSCHIG00000010478	ENSCHIG00000010478		protein_coding	.	.	.
ENSCHIG00000010526	ENSCHIG00000010526		protein_coding	.	.	.
ENSCHIG00000010533	ENSCHIG00000010533		protein_coding	.	.	.
ENSCHIG00000010562	ENSCHIG00000010562		protein_coding	.	.	.
ENSCHIG00000010575	ENSCHIG00000010575		protein_coding	.	.	.
ENSCHIG00000010587	ENSCHIG00000010587		protein_coding	.	.	.
ENSCHIG00000010616	ENSCHIG00000010616		protein_coding	.	.	.
ENSCHIG00000010624	ENSCHIG00000010624		protein_coding	.	.	.
ENSCHIG00000010639	ENSCHIG00000010639		protein_coding	.	.	.
ENSCHIG00000010642	ENSCHIG00000010642		protein_coding	.	.	.
ENSCHIG00000010665	ENSCHIG00000010665		protein_coding	.	.	.
ENSCHIG00000010674	ENSCHIG00000010674		protein_coding	.	.	.
ENSCHIG00000010734	ENSCHIG00000010734		protein_coding	.	.	.
ENSCHIG00000010758	ENSCHIG00000010758		protein_coding	.	.	.
ENSCHIG00000010806	ENSCHIG00000010806		protein_coding	.	.	.
ENSCHIG00000010834	ENSCHIG00000010834		protein_coding	.	.	.
ENSCHIG00000010849	ENSCHIG00000010849		protein_coding	.	.	.
ENSCHIG00000010862	ENSCHIG00000010862		protein_coding	.	.	.
ENSCHIG00000010902	ENSCHIG00000010902		protein_coding	.	.	.
ENSCHIG00000010904	ENSCHIG00000010904		protein_coding	.	.	.
ENSCHIG00000010995	ENSCHIG00000010995		protein_coding	.	.	.
ENSCHIG00000011001	ENSCHIG00000011001		protein_coding	.	.	.
ENSCHIG00000011094	ENSCHIG00000011094		protein_coding	.	.	.
ENSCHIG00000011169	ENSCHIG00000011169		protein_coding	.	.	.
ENSCHIG00000011311	ENSCHIG00000011311		protein_coding	.	.	.
ENSCHIG00000011313	ENSCHIG00000011313		protein_coding	.	.	.
ENSCHIG00000011316	ENSCHIG00000011316		protein_coding	.	.	.
ENSCHIG00000011338	ENSCHIG00000011338		protein_coding	.	.	.
ENSCHIG00000011384	ENSCHIG00000011384		protein_coding	.	.	.
ENSCHIG00000011439	ENSCHIG00000011439		protein_coding	.	.	.
ENSCHIG00000011460	ENSCHIG00000011460		protein_coding	.	.	.
ENSCHIG00000011475	ENSCHIG00000011475		protein_coding	.	.	.
ENSCHIG00000011520	ENSCHIG00000011520		protein_coding	.	.	.
ENSCHIG00000011547	ENSCHIG00000011547		protein_coding	.	.	.
ENSCHIG00000011564	ENSCHIG00000011564		protein_coding	.	.	.
ENSCHIG00000011566	ENSCHIG00000011566		protein_coding	.	.	.
ENSCHIG00000011654	ENSCHIG00000011654		protein_coding	.	.	.
ENSCHIG00000011659	ENSCHIG00000011659		protein_coding	.	.	.
ENSCHIG00000011724	ENSCHIG00000011724		processed_pseudogene	.	.	.
ENSCHIG00000011748	ENSCHIG00000011748		protein_coding	.	.	.
ENSCHIG00000011760	ENSCHIG00000011760		protein_coding	.	.	.
ENSCHIG00000011765	ENSCHIG00000011765		protein_coding	.	.	.
ENSCHIG00000011856	ENSCHIG00000011856		protein_coding	.	.	.
ENSCHIG00000011902	ENSCHIG00000011902		protein_coding	.	.	.
ENSCHIG00000011912	ENSCHIG00000011912		protein_coding	.	.	.
ENSCHIG00000011913	ENSCHIG00000011913		protein_coding	.	.	.
ENSCHIG00000011917	ENSCHIG00000011917		protein_coding	.	.	.
ENSCHIG00000011958	ENSCHIG00000011958		protein_coding	.	.	.
ENSCHIG00000011985	ENSCHIG00000011985		protein_coding	.	.	.
ENSCHIG00000012010	ENSCHIG00000012010		protein_coding	.	.	.
ENSCHIG00000012013	ENSCHIG00000012013		protein_coding	.	.	.
ENSCHIG00000012055	ENSCHIG00000012055		protein_coding	.	.	.
ENSCHIG00000012107	ENSCHIG00000012107		protein_coding	.	.	.
ENSCHIG00000012129	ENSCHIG00000012129		protein_coding	.	.	.
ENSCHIG00000012136	ENSCHIG00000012136		protein_coding	.	.	.
ENSCHIG00000012175	ENSCHIG00000012175		protein_coding	.	.	.
ENSCHIG00000012182	ENSCHIG00000012182		protein_coding	.	.	.
ENSCHIG00000012191	ENSCHIG00000012191		protein_coding	.	.	.
ENSCHIG00000012240	ENSCHIG00000012240		protein_coding	.	.	.
ENSCHIG00000012246	ENSCHIG00000012246		protein_coding	.	.	.
ENSCHIG00000012257	ENSCHIG00000012257		protein_coding	.	.	.
ENSCHIG00000012287	ENSCHIG00000012287		protein_coding	.	.	.
ENSCHIG00000012288	ENSCHIG00000012288		protein_coding	.	.	.
ENSCHIG00000012310	ENSCHIG00000012310		protein_coding	.	.	.
ENSCHIG00000012428	ENSCHIG00000012428		protein_coding	.	.	.
ENSCHIG00000012487	ENSCHIG00000012487		protein_coding	.	.	.
ENSCHIG00000012573	ENSCHIG00000012573		protein_coding	.	.	.
ENSCHIG00000012577	ENSCHIG00000012577		protein_coding	.	.	.
ENSCHIG00000012606	ENSCHIG00000012606		protein_coding	.	.	.
ENSCHIG00000012638	ENSCHIG00000012638		protein_coding	.	.	.
ENSCHIG00000012724	ENSCHIG00000012724		protein_coding	.	.	.
ENSCHIG00000012750	ENSCHIG00000012750		protein_coding	.	.	.
ENSCHIG00000012754	ENSCHIG00000012754		protein_coding	.	.	.
ENSCHIG00000012759	ENSCHIG00000012759		protein_coding	.	.	.
ENSCHIG00000012807	ENSCHIG00000012807		protein_coding	.	.	.
ENSCHIG00000012842	ENSCHIG00000012842		protein_coding	.	.	.
ENSCHIG00000012845	ENSCHIG00000012845		protein_coding	.	.	.
ENSCHIG00000012915	ENSCHIG00000012915		protein_coding	.	.	.
ENSCHIG00000012916	ENSCHIG00000012916		protein_coding	.	.	.
ENSCHIG00000013046	ENSCHIG00000013046		protein_coding	.	.	.
ENSCHIG00000013051	ENSCHIG00000013051		protein_coding	.	.	.
ENSCHIG00000013064	ENSCHIG00000013064		protein_coding	.	.	.
ENSCHIG00000013069	ENSCHIG00000013069		protein_coding	.	.	.
ENSCHIG00000013109	ENSCHIG00000013109		protein_coding	.	.	.
ENSCHIG00000013126	ENSCHIG00000013126		protein_coding	.	.	.
ENSCHIG00000013154	ENSCHIG00000013154		protein_coding	.	.	.
ENSCHIG00000013178	ENSCHIG00000013178		protein_coding	.	.	.
ENSCHIG00000013196	ENSCHIG00000013196		protein_coding	.	.	.
ENSCHIG00000013204	ENSCHIG00000013204		protein_coding	.	.	.
ENSCHIG00000013248	ENSCHIG00000013248		protein_coding	.	.	.
ENSCHIG00000013330	ENSCHIG00000013330		protein_coding	.	.	.
ENSCHIG00000013370	ENSCHIG00000013370		protein_coding	.	.	.
ENSCHIG00000013393	ENSCHIG00000013393		protein_coding	.	.	.
ENSCHIG00000013454	ENSCHIG00000013454		protein_coding	.	.	.
ENSCHIG00000013521	ENSCHIG00000013521		protein_coding	.	.	.
ENSCHIG00000013532	ENSCHIG00000013532		protein_coding	.	.	.
ENSCHIG00000013590	ENSCHIG00000013590		protein_coding	.	.	.
ENSCHIG00000013688	ENSCHIG00000013688		protein_coding	.	.	.
ENSCHIG00000013741	ENSCHIG00000013741		protein_coding	.	.	.
ENSCHIG00000013819	ENSCHIG00000013819		protein_coding	.	.	.
ENSCHIG00000014028	ENSCHIG00000014028		protein_coding	.	.	.
ENSCHIG00000014227	ENSCHIG00000014227		protein_coding	.	.	.
ENSCHIG00000014237	ENSCHIG00000014237		protein_coding	.	.	.
ENSCHIG00000014314	ENSCHIG00000014314		protein_coding	.	.	.
ENSCHIG00000014370	ENSCHIG00000014370		protein_coding	.	.	.
ENSCHIG00000014388	ENSCHIG00000014388		protein_coding	.	.	.
ENSCHIG00000014411	ENSCHIG00000014411		protein_coding	.	.	.
ENSCHIG00000014479	ENSCHIG00000014479		protein_coding	.	.	.
ENSCHIG00000014489	ENSCHIG00000014489		protein_coding	.	.	.
ENSCHIG00000014522	ENSCHIG00000014522		protein_coding	.	.	.
ENSCHIG00000014560	ENSCHIG00000014560		protein_coding	.	.	.
ENSCHIG00000014617	ENSCHIG00000014617		protein_coding	.	.	.
ENSCHIG00000014620	ENSCHIG00000014620		protein_coding	.	.	.
ENSCHIG00000014625	ENSCHIG00000014625		protein_coding	.	.	.
ENSCHIG00000014680	ENSCHIG00000014680		protein_coding	.	.	.
ENSCHIG00000014774	ENSCHIG00000014774		protein_coding	.	.	.
ENSCHIG00000014831	ENSCHIG00000014831		protein_coding	.	.	.
ENSCHIG00000014889	ENSCHIG00000014889		protein_coding	.	.	.
ENSCHIG00000014916	ENSCHIG00000014916		protein_coding	.	.	.
ENSCHIG00000014952	ENSCHIG00000014952		protein_coding	.	.	.
ENSCHIG00000015021	ENSCHIG00000015021		protein_coding	.	.	.
ENSCHIG00000015155	ENSCHIG00000015155		protein_coding	.	.	.
ENSCHIG00000015631	ENSCHIG00000015631		protein_coding	.	.	.
ENSCHIG00000015656	ENSCHIG00000015656		protein_coding	.	.	.
ENSCHIG00000015864	ENSCHIG00000015864		protein_coding	.	.	.
ENSCHIG00000016074	ENSCHIG00000016074		protein_coding	.	.	.
ENSCHIG00000016093	ENSCHIG00000016093		protein_coding	.	.	.
ENSCHIG00000016289	ENSCHIG00000016289		protein_coding	.	.	.
ENSCHIG00000016299	ENSCHIG00000016299		protein_coding	.	.	.
ENSCHIG00000016411	ENSCHIG00000016411		protein_coding	.	.	.
ENSCHIG00000016551	ENSCHIG00000016551		protein_coding	.	.	.
ENSCHIG00000016606	ENSCHIG00000016606		protein_coding	.	.	.
ENSCHIG00000016635	ENSCHIG00000016635		protein_coding	.	.	.
ENSCHIG00000016683	ENSCHIG00000016683		protein_coding	.	.	.
ENSCHIG00000016685	ENSCHIG00000016685		protein_coding	.	.	.
ENSCHIG00000016725	ENSCHIG00000016725		protein_coding	.	.	.
ENSCHIG00000016751	ENSCHIG00000016751		protein_coding	.	.	.
ENSCHIG00000016862	ENSCHIG00000016862		protein_coding	.	.	.
ENSCHIG00000017036	ENSCHIG00000017036		protein_coding	.	.	.
ENSCHIG00000017041	ENSCHIG00000017041		protein_coding	.	.	.
ENSCHIG00000017064	ENSCHIG00000017064		protein_coding	.	.	.
ENSCHIG00000017149	ENSCHIG00000017149		protein_coding	.	.	.
ENSCHIG00000017419	ENSCHIG00000017419		protein_coding	.	.	.
ENSCHIG00000017562	ENSCHIG00000017562		protein_coding	.	.	.
ENSCHIG00000017587	ENSCHIG00000017587		protein_coding	.	.	.
ENSCHIG00000017633	ENSCHIG00000017633		protein_coding	.	.	.
ENSCHIG00000017673	ENSCHIG00000017673		protein_coding	.	.	.
ENSCHIG00000017719	ENSCHIG00000017719		protein_coding	.	.	.
ENSCHIG00000017738	ENSCHIG00000017738		protein_coding	.	.	.
ENSCHIG00000017820	ENSCHIG00000017820		protein_coding	.	.	.
ENSCHIG00000017932	ENSCHIG00000017932		protein_coding	.	.	.
ENSCHIG00000017938	ENSCHIG00000017938		protein_coding	.	.	.
ENSCHIG00000017939	ENSCHIG00000017939		protein_coding	.	.	.
ENSCHIG00000017973	ENSCHIG00000017973		protein_coding	.	.	.
ENSCHIG00000017974	ENSCHIG00000017974		protein_coding	.	.	.
ENSCHIG00000017976	ENSCHIG00000017976		protein_coding	.	.	.
ENSCHIG00000017987	ENSCHIG00000017987		protein_coding	.	.	.
ENSCHIG00000017998	ENSCHIG00000017998		protein_coding	.	.	.
ENSCHIG00000018144	ENSCHIG00000018144		protein_coding	.	.	.
ENSCHIG00000018185	ENSCHIG00000018185		protein_coding	.	.	.
ENSCHIG00000018197	ENSCHIG00000018197		protein_coding	.	.	.
ENSCHIG00000018357	ENSCHIG00000018357		protein_coding	.	.	.
ENSCHIG00000018394	ENSCHIG00000018394		protein_coding	.	.	.
ENSCHIG00000018406	ENSCHIG00000018406		protein_coding	.	.	.
ENSCHIG00000018415	ENSCHIG00000018415		protein_coding	.	.	.
ENSCHIG00000018529	ENSCHIG00000018529		protein_coding	.	.	.
ENSCHIG00000018581	ENSCHIG00000018581		protein_coding	.	.	.
ENSCHIG00000018681	ENSCHIG00000018681		protein_coding	.	.	.
ENSCHIG00000018688	ENSCHIG00000018688		protein_coding	.	.	.
ENSCHIG00000018692	ENSCHIG00000018692		protein_coding	.	.	.
ENSCHIG00000018694	ENSCHIG00000018694		protein_coding	.	.	.
ENSCHIG00000018696	ENSCHIG00000018696		protein_coding	.	.	.
ENSCHIG00000018700	ENSCHIG00000018700		protein_coding	.	.	.
ENSCHIG00000018719	ENSCHIG00000018719		protein_coding	.	.	.
ENSCHIG00000018723	ENSCHIG00000018723		protein_coding	.	.	.
ENSCHIG00000018730	ENSCHIG00000018730		protein_coding	.	.	.
ENSCHIG00000018736	ENSCHIG00000018736		protein_coding	.	.	.
ENSCHIG00000018747	ENSCHIG00000018747		protein_coding	.	.	.
ENSCHIG00000018751	ENSCHIG00000018751		protein_coding	.	.	.
ENSCHIG00000018759	ENSCHIG00000018759		protein_coding	.	.	.
ENSCHIG00000018765	ENSCHIG00000018765		protein_coding	.	.	.
ENSCHIG00000018778	ENSCHIG00000018778		protein_coding	.	.	.
ENSCHIG00000018781	ENSCHIG00000018781		protein_coding	.	.	.
ENSCHIG00000018787	ENSCHIG00000018787		protein_coding	.	.	.
ENSCHIG00000018836	ENSCHIG00000018836		protein_coding	.	.	.
ENSCHIG00000018842	ENSCHIG00000018842		protein_coding	.	.	.
ENSCHIG00000018866	ENSCHIG00000018866		protein_coding	.	.	.
ENSCHIG00000018869	ENSCHIG00000018869		protein_coding	.	.	.
ENSCHIG00000018870	ENSCHIG00000018870		protein_coding	.	.	.
ENSCHIG00000018880	ENSCHIG00000018880		protein_coding	.	.	.
ENSCHIG00000018883	ENSCHIG00000018883		protein_coding	.	.	.
ENSCHIG00000018907	ENSCHIG00000018907		protein_coding	.	.	.
ENSCHIG00000018912	ENSCHIG00000018912		protein_coding	.	.	.
ENSCHIG00000018916	ENSCHIG00000018916		protein_coding	.	.	.
ENSCHIG00000018931	ENSCHIG00000018931		protein_coding	.	.	.
ENSCHIG00000018945	ENSCHIG00000018945		protein_coding	.	.	.
ENSCHIG00000018948	ENSCHIG00000018948		protein_coding	.	.	.
ENSCHIG00000018950	ENSCHIG00000018950		protein_coding	.	.	.
ENSCHIG00000018955	ENSCHIG00000018955		protein_coding	.	.	.
ENSCHIG00000018969	ENSCHIG00000018969		protein_coding	.	.	.
ENSCHIG00000018976	ENSCHIG00000018976		protein_coding	.	.	.
ENSCHIG00000018978	ENSCHIG00000018978		protein_coding	.	.	.
ENSCHIG00000018992	ENSCHIG00000018992		protein_coding	.	.	.
ENSCHIG00000018995	ENSCHIG00000018995		protein_coding	.	.	.
ENSCHIG00000019013	ENSCHIG00000019013		protein_coding	.	.	.
ENSCHIG00000019024	ENSCHIG00000019024		protein_coding	.	.	.
ENSCHIG00000019027	ENSCHIG00000019027		protein_coding	.	.	.
ENSCHIG00000019041	ENSCHIG00000019041		processed_pseudogene	.	.	.
ENSCHIG00000019055	ENSCHIG00000019055		protein_coding	.	.	.
ENSCHIG00000019064	ENSCHIG00000019064		protein_coding	.	.	.
ENSCHIG00000019073	ENSCHIG00000019073		protein_coding	.	.	.
ENSCHIG00000019102	ENSCHIG00000019102		protein_coding	.	.	.
ENSCHIG00000019112	ENSCHIG00000019112		protein_coding	.	.	.
ENSCHIG00000019136	ENSCHIG00000019136		protein_coding	.	.	.
ENSCHIG00000019144	ENSCHIG00000019144		protein_coding	.	.	.
ENSCHIG00000019149	ENSCHIG00000019149		protein_coding	.	.	.
ENSCHIG00000019155	ENSCHIG00000019155		protein_coding	.	.	.
ENSCHIG00000019157	ENSCHIG00000019157		protein_coding	.	.	.
ENSCHIG00000019163	ENSCHIG00000019163		protein_coding	.	.	.
ENSCHIG00000019168	ENSCHIG00000019168		protein_coding	.	.	.
ENSCHIG00000019174	ENSCHIG00000019174		protein_coding	.	.	.
ENSCHIG00000019183	ENSCHIG00000019183		protein_coding	.	.	.
ENSCHIG00000019196	ENSCHIG00000019196		protein_coding	.	.	.
ENSCHIG00000019199	ENSCHIG00000019199		protein_coding	.	.	.
ENSCHIG00000019210	ENSCHIG00000019210		protein_coding	.	.	.
ENSCHIG00000019213	ENSCHIG00000019213		protein_coding	.	.	.
ENSCHIG00000019233	ENSCHIG00000019233		protein_coding	.	.	.
ENSCHIG00000019242	ENSCHIG00000019242		protein_coding	.	.	.
ENSCHIG00000019248	ENSCHIG00000019248		protein_coding	.	.	.
ENSCHIG00000019273	ENSCHIG00000019273		protein_coding	.	.	.
ENSCHIG00000019279	ENSCHIG00000019279		protein_coding	.	.	.
ENSCHIG00000019282	ENSCHIG00000019282		protein_coding	.	.	.
ENSCHIG00000019286	ENSCHIG00000019286		protein_coding	.	.	.
ENSCHIG00000019316	ENSCHIG00000019316		protein_coding	.	.	.
ENSCHIG00000019352	ENSCHIG00000019352		processed_pseudogene	.	.	.
ENSCHIG00000019359	ENSCHIG00000019359		protein_coding	.	.	.
ENSCHIG00000019404	ENSCHIG00000019404		protein_coding	.	.	.
ENSCHIG00000019408	ENSCHIG00000019408		protein_coding	.	.	.
ENSCHIG00000019432	ENSCHIG00000019432		protein_coding	.	.	.
ENSCHIG00000019439	ENSCHIG00000019439		protein_coding	.	.	.
ENSCHIG00000019442	ENSCHIG00000019442		protein_coding	.	.	.
ENSCHIG00000019451	ENSCHIG00000019451		pseudogene	.	.	.
ENSCHIG00000019456	ENSCHIG00000019456		protein_coding	.	.	.
ENSCHIG00000019463	ENSCHIG00000019463		protein_coding	.	.	.
ENSCHIG00000019465	ENSCHIG00000019465		protein_coding	.	.	.
ENSCHIG00000019487	ENSCHIG00000019487		protein_coding	.	.	.
ENSCHIG00000019491	ENSCHIG00000019491		protein_coding	.	.	.
ENSCHIG00000019496	ENSCHIG00000019496		protein_coding	.	.	.
ENSCHIG00000019508	ENSCHIG00000019508		protein_coding	.	.	.
ENSCHIG00000019511	ENSCHIG00000019511		protein_coding	.	.	.
ENSCHIG00000019512	ENSCHIG00000019512		protein_coding	.	.	.
ENSCHIG00000019517	ENSCHIG00000019517		protein_coding	.	.	.
ENSCHIG00000019545	ENSCHIG00000019545		protein_coding	.	.	.
ENSCHIG00000019564	ENSCHIG00000019564		protein_coding	.	.	.
ENSCHIG00000019565	ENSCHIG00000019565		protein_coding	.	.	.
ENSCHIG00000019639	ENSCHIG00000019639		protein_coding	.	.	.
ENSCHIG00000019647	ENSCHIG00000019647		protein_coding	.	.	.
ENSCHIG00000019652	ENSCHIG00000019652		protein_coding	.	.	.
ENSCHIG00000019676	ENSCHIG00000019676		protein_coding	.	.	.
ENSCHIG00000019682	ENSCHIG00000019682		protein_coding	.	.	.
ENSCHIG00000019698	ENSCHIG00000019698		protein_coding	.	.	.
ENSCHIG00000019703	ENSCHIG00000019703		protein_coding	.	.	.
ENSCHIG00000019720	ENSCHIG00000019720		protein_coding	.	.	.
ENSCHIG00000019742	ENSCHIG00000019742		protein_coding	.	.	.
ENSCHIG00000019786	ENSCHIG00000019786		protein_coding	.	.	.
ENSCHIG00000019797	ENSCHIG00000019797		protein_coding	.	.	.
ENSCHIG00000019802	ENSCHIG00000019802		protein_coding	.	.	.
ENSCHIG00000019807	ENSCHIG00000019807		protein_coding	.	.	.
ENSCHIG00000019814	ENSCHIG00000019814		protein_coding	.	.	.
ENSCHIG00000019824	ENSCHIG00000019824		protein_coding	.	.	.
ENSCHIG00000019837	ENSCHIG00000019837		protein_coding	.	.	.
ENSCHIG00000019867	ENSCHIG00000019867		protein_coding	.	.	.
ENSCHIG00000019876	ENSCHIG00000019876		protein_coding	.	.	.
ENSCHIG00000019894	ENSCHIG00000019894		protein_coding	.	.	.
ENSCHIG00000019918	ENSCHIG00000019918		protein_coding	.	.	.
ENSCHIG00000019955	ENSCHIG00000019955		protein_coding	.	.	.
ENSCHIG00000019996	ENSCHIG00000019996		protein_coding	.	.	.
ENSCHIG00000020012	ENSCHIG00000020012		protein_coding	.	.	.
ENSCHIG00000020024	ENSCHIG00000020024		protein_coding	.	.	.
ENSCHIG00000020046	ENSCHIG00000020046		protein_coding	.	.	.
ENSCHIG00000020058	ENSCHIG00000020058		protein_coding	.	.	.
ENSCHIG00000020064	ENSCHIG00000020064		protein_coding	.	.	.
ENSCHIG00000020095	ENSCHIG00000020095		protein_coding	.	.	.
ENSCHIG00000020099	ENSCHIG00000020099		protein_coding	.	.	.
ENSCHIG00000020117	ENSCHIG00000020117		protein_coding	.	.	.
ENSCHIG00000020120	ENSCHIG00000020120		protein_coding	.	.	.
ENSCHIG00000020125	ENSCHIG00000020125		protein_coding	.	.	.
ENSCHIG00000020157	ENSCHIG00000020157		protein_coding	.	.	.
ENSCHIG00000020181	ENSCHIG00000020181		protein_coding	.	.	.
ENSCHIG00000020189	ENSCHIG00000020189		protein_coding	.	.	.
ENSCHIG00000020200	ENSCHIG00000020200		protein_coding	.	.	.
ENSCHIG00000020227	ENSCHIG00000020227		protein_coding	.	.	.
ENSCHIG00000020231	ENSCHIG00000020231		protein_coding	.	.	.
ENSCHIG00000020233	ENSCHIG00000020233		protein_coding	.	.	.
ENSCHIG00000020237	ENSCHIG00000020237		protein_coding	.	.	.
ENSCHIG00000020258	ENSCHIG00000020258		protein_coding	.	.	.
ENSCHIG00000020259	ENSCHIG00000020259		protein_coding	.	.	.
ENSCHIG00000020262	ENSCHIG00000020262		protein_coding	.	.	.
ENSCHIG00000020275	ENSCHIG00000020275		protein_coding	.	.	.
ENSCHIG00000020277	ENSCHIG00000020277		protein_coding	.	.	.
ENSCHIG00000020283	ENSCHIG00000020283		protein_coding	.	.	.
ENSCHIG00000020476	ENSCHIG00000020476		protein_coding	.	.	.
ENSCHIG00000020507	ENSCHIG00000020507		protein_coding	.	.	.
ENSCHIG00000020554	ENSCHIG00000020554		protein_coding	.	.	.
ENSCHIG00000020697	ENSCHIG00000020697		protein_coding	.	.	.
ENSCHIG00000020805	ENSCHIG00000020805		protein_coding	.	.	.
ENSCHIG00000020809	ENSCHIG00000020809		protein_coding	.	.	.
ENSCHIG00000020821	ENSCHIG00000020821		protein_coding	.	.	.
ENSCHIG00000020889	ENSCHIG00000020889		protein_coding	.	.	.
ENSCHIG00000020890	ENSCHIG00000020890		protein_coding	.	.	.
ENSCHIG00000020922	ENSCHIG00000020922		protein_coding	.	.	.
ENSCHIG00000021258	ENSCHIG00000021258		protein_coding	.	.	.
ENSCHIG00000021278	ENSCHIG00000021278		protein_coding	.	.	.
ENSCHIG00000021329	ENSCHIG00000021329		protein_coding	.	.	.
ENSCHIG00000021454	ENSCHIG00000021454		protein_coding	.	.	.
ENSCHIG00000021473	ENSCHIG00000021473		protein_coding	.	.	.
ENSCHIG00000021682	ENSCHIG00000021682		protein_coding	.	.	.
ENSCHIG00000021719	ENSCHIG00000021719		protein_coding	.	.	.
ENSCHIG00000021721	ENSCHIG00000021721		protein_coding	.	.	.
ENSCHIG00000021748	ENSCHIG00000021748		protein_coding	.	.	.
ENSCHIG00000021815	ENSCHIG00000021815		protein_coding	.	.	.
ENSCHIG00000021828	ENSCHIG00000021828		protein_coding	.	.	.
ENSCHIG00000021869	ENSCHIG00000021869		protein_coding	.	.	.
ENSCHIG00000021988	ENSCHIG00000021988		protein_coding	.	.	.
ENSCHIG00000022051	ENSCHIG00000022051		protein_coding	.	.	.
ENSCHIG00000022074	ENSCHIG00000022074		protein_coding	.	.	.
ENSCHIG00000022080	ENSCHIG00000022080		protein_coding	.	.	.
ENSCHIG00000022214	ENSCHIG00000022214		protein_coding	.	.	.
ENSCHIG00000022225	ENSCHIG00000022225		protein_coding	.	.	.
ENSCHIG00000022305	ENSCHIG00000022305		protein_coding	.	.	.
ENSCHIG00000022428	ENSCHIG00000022428		protein_coding	.	.	.
ENSCHIG00000022433	ENSCHIG00000022433		protein_coding	.	.	.
ENSCHIG00000022442	ENSCHIG00000022442		protein_coding	.	.	.
ENSCHIG00000022566	ENSCHIG00000022566		protein_coding	.	.	.
ENSCHIG00000022618	ENSCHIG00000022618		protein_coding	.	.	.
ENSCHIG00000022739	ENSCHIG00000022739		protein_coding	.	.	.
ENSCHIG00000022825	ENSCHIG00000022825		protein_coding	.	.	.
ENSCHIG00000022838	ENSCHIG00000022838		protein_coding	.	.	.
ENSCHIG00000022968	ENSCHIG00000022968		protein_coding	.	.	.
ENSCHIG00000023020	ENSCHIG00000023020		protein_coding	.	.	.
ENSCHIG00000023105	ENSCHIG00000023105		protein_coding	.	.	.
ENSCHIG00000023142	ENSCHIG00000023142		protein_coding	.	.	.
ENSCHIG00000023224	ENSCHIG00000023224		protein_coding	.	.	.
ENSCHIG00000023342	ENSCHIG00000023342		protein_coding	.	.	.
ENSCHIG00000023516	ENSCHIG00000023516		protein_coding	.	.	.
ENSCHIG00000023564	ENSCHIG00000023564		protein_coding	.	.	.
ENSCHIG00000023570	ENSCHIG00000023570		protein_coding	.	.	.
ENSCHIG00000023607	ENSCHIG00000023607		protein_coding	.	.	.
ENSCHIG00000023688	ENSCHIG00000023688		protein_coding	.	.	.
ENSCHIG00000023754	ENSCHIG00000023754		protein_coding	.	.	.
ENSCHIG00000023766	ENSCHIG00000023766		protein_coding	.	.	.
ENSCHIG00000023949	ENSCHIG00000023949		protein_coding	.	.	.
ENSCHIG00000023961	ENSCHIG00000023961		protein_coding	.	.	.
ENSCHIG00000023987	ENSCHIG00000023987		protein_coding	.	.	.
ENSCHIG00000024102	ENSCHIG00000024102		protein_coding	.	.	.
ENSCHIG00000024103	ENSCHIG00000024103		protein_coding	.	.	.
ENSCHIG00000024170	ENSCHIG00000024170		protein_coding	.	.	.
ENSCHIG00000024303	ENSCHIG00000024303		protein_coding	.	.	.
ENSCHIG00000024386	ENSCHIG00000024386		protein_coding	.	.	.
ENSCHIG00000024396	ENSCHIG00000024396		protein_coding	.	.	.
ENSCHIG00000024427	ENSCHIG00000024427		protein_coding	.	.	.
ENSCHIG00000024437	ENSCHIG00000024437		protein_coding	.	.	.
ENSCHIG00000024515	ENSCHIG00000024515		protein_coding	.	.	.
ENSCHIG00000024532	ENSCHIG00000024532		protein_coding	.	.	.
ENSCHIG00000024534	ENSCHIG00000024534		protein_coding	.	.	.
ENSCHIG00000024537	ENSCHIG00000024537		protein_coding	.	.	.
ENSCHIG00000024667	ENSCHIG00000024667		protein_coding	.	.	.
ENSCHIG00000024800	ENSCHIG00000024800		protein_coding	.	.	.
ENSCHIG00000024832	ENSCHIG00000024832		protein_coding	.	.	.
ENSCHIG00000024978	ENSCHIG00000024978		protein_coding	.	.	.
ENSCHIG00000025035	ENSCHIG00000025035		protein_coding	.	.	.
ENSCHIG00000025059	ENSCHIG00000025059		protein_coding	.	.	.
ENSCHIG00000025084	ENSCHIG00000025084		protein_coding	.	.	.
ENSCHIG00000025086	ENSCHIG00000025086		protein_coding	.	.	.
ENSCHIG00000025116	ENSCHIG00000025116		protein_coding	.	.	.
ENSCHIG00000025160	ENSCHIG00000025160		protein_coding	.	.	.
ENSCHIG00000025174	ENSCHIG00000025174		protein_coding	.	.	.
ENSCHIG00000025268	ENSCHIG00000025268		protein_coding	.	.	.
ENSCHIG00000025452	ENSCHIG00000025452		protein_coding	.	.	.
ENSCHIG00000025533	ENSCHIG00000025533		protein_coding	.	.	.
ENSCHIG00000025556	ENSCHIG00000025556		protein_coding	.	.	.
ENSCHIG00000025735	ENSCHIG00000025735		protein_coding	.	.	.
ENSCHIG00000025736	ENSCHIG00000025736		protein_coding	.	.	.
ENSCHIG00000025787	ENSCHIG00000025787		protein_coding	.	.	.
ENSCHIG00000025788	ENSCHIG00000025788		protein_coding	.	.	.
ENSCHIG00000025873	ENSCHIG00000025873		protein_coding	.	.	.
ENSCHIG00000026073	ENSCHIG00000026073		protein_coding	.	.	.
ENSCHIG00000026091	ENSCHIG00000026091		protein_coding	.	.	.
ENSCHIG00000026193	ENSCHIG00000026193		protein_coding	.	.	.
ENSCHIG00000026223	ENSCHIG00000026223		protein_coding	.	.	.
ENSCHIG00000026256	ENSCHIG00000026256		protein_coding	.	.	.
ENSCHIG00000026365	ENSCHIG00000026365		protein_coding	.	.	.
ENSCHIG00000026392	ENSCHIG00000026392		protein_coding	.	.	.
ENSCHIG00000026395	ENSCHIG00000026395		protein_coding	.	.	.
ENSCHIG00000026414	ENSCHIG00000026414		protein_coding	.	.	.
ENSCHIG00000026436	ENSCHIG00000026436		protein_coding	.	.	.
ENSCHIG00000026449	ENSCHIG00000026449		protein_coding	.	.	.
ENSCHIG00000026527	ENSCHIG00000026527		protein_coding	.	.	.
ENSCHIG00000026693	ENSCHIG00000026693		protein_coding	.	.	.
ENSCHIG00000026832	ENSCHIG00000026832		protein_coding	.	.	.
ENSCHIG00000026839	ENSCHIG00000026839		protein_coding	.	.	.
ENSCHIG00000026892	ENSCHIG00000026892		protein_coding	.	.	.
ENSCHIG00000026910	ENSCHIG00000026910		protein_coding	.	.	.
ENSCHIG00000026917	ENSCHIG00000026917		protein_coding	.	.	.
ENSCHIG00000027037	ENSCHIG00000027037		protein_coding	.	.	.
ENSCHIG00000027257	ENSCHIG00000027257		protein_coding	.	.	.
GTSF1L	ENSCHIG00000020800	gametocyte specific factor 1 like	protein_coding	.	.	.
IZUMO3	ENSCHIG00000018315	IZUMO family member 3	protein_coding	.	.	.
MBD3L1	ENSCHIG00000010041	methyl-CpG binding domain protein 3 like 1	protein_coding	.	.	.
MCHR2	ENSCHIG00000014417	melanin concentrating hormone receptor 2	protein_coding	.	.	.
OR10A4	ENSCHIG00000010937	olfactory receptor family 10 subfamily A member 4	protein_coding	.	.	.
OR10A6	ENSCHIG00000015598	olfactory receptor family 10 subfamily A member 6 (gene/pseudogene)	protein_coding	.	.	.
OR10G3	ENSCHIG00000002114	olfactory receptor family 10 subfamily G member 3	protein_coding	.	.	.
OR10G6	ENSCHIG00000013244	olfactory receptor family 10 subfamily G member 6	protein_coding	.	.	.
OR10Z1	ENSCHIG00000012237	olfactory receptor family 10 subfamily Z member 1	protein_coding	.	.	.
OR11H7	ENSCHIG00000021540	olfactory receptor family 11 subfamily H member 7 (gene/pseudogene)	protein_coding	.	.	.
OR13G1	ENSCHIG00000004024	olfactory receptor family 13 subfamily G member 1	protein_coding	.	.	.
OR13J1	ENSCHIG00000012438	olfactory receptor family 13 subfamily J member 1	protein_coding	.	.	.
OR1G1	ENSCHIG00000011343	olfactory receptor family 1 subfamily G member 1	protein_coding	.	.	.
OR1L1	ENSCHIG00000013814	olfactory receptor family 1 subfamily L member 1	protein_coding	.	.	.
OR1Q1	ENSCHIG00000012780	olfactory receptor family 1 subfamily Q member 1	protein_coding	.	.	.
OR2B11	ENSCHIG00000011822	olfactory receptor family 2 subfamily B member 11	protein_coding	.	.	.
OR2C1	ENSCHIG00000011134	olfactory receptor family 2 subfamily C member 1	protein_coding	.	.	.
OR2D2	ENSCHIG00000011306	olfactory receptor family 2 subfamily D member 2	protein_coding	.	.	.
OR2G3	ENSCHIG00000010997	olfactory receptor family 2 subfamily G member 3	protein_coding	.	.	.
OR2M4	ENSCHIG00000001481	olfactory receptor family 2 subfamily M member 4	protein_coding	.	.	.
OR4E2	ENSCHIG00000003860	olfactory receptor family 4 subfamily E member 2	protein_coding	.	.	.
OR4K2	ENSCHIG00000006741	olfactory receptor family 4 subfamily K member 2	protein_coding	.	.	.
OR4K5	ENSCHIG00000009072	olfactory receptor family 4 subfamily K member 5	protein_coding	.	.	.
OR4N2	ENSCHIG00000007708	olfactory receptor family 4 subfamily N member 2	protein_coding	.	.	.
OR51A7	ENSCHIG00000002728	olfactory receptor family 51 subfamily A member 7	protein_coding	.	.	.
OR51F2	ENSCHIG00000011372	olfactory receptor family 51 subfamily F member 2	protein_coding	.	.	.
OR51G1	ENSCHIG00000008673	olfactory receptor family 51 subfamily G member 1 (gene/pseudogene)	protein_coding	.	.	.
OR51G2	ENSCHIG00000004412	olfactory receptor family 51 subfamily G member 2	protein_coding	.	.	.
OR51Q1	ENSCHIG00000015306	olfactory receptor family 51 subfamily Q member 1 (gene/pseudogene)	protein_coding	.	.	.
OR51S1	ENSCHIG00000011799	olfactory receptor family 51 subfamily S member 1	protein_coding	.	.	.
OR51T1	ENSCHIG00000012582	olfactory receptor family 51 subfamily T member 1	protein_coding	.	.	.
OR52E1	ENSCHIG00000025166	olfactory receptor family 52 subfamily E member 1 (gene/pseudogene)	protein_coding	.	.	.
OR52N1	ENSCHIG00000010593	olfactory receptor family 52 subfamily N member 1	protein_coding	.	.	.
OR52N2	ENSCHIG00000008957	olfactory receptor family 52 subfamily N member 2	protein_coding	.	.	.
OR52N4	ENSCHIG00000024106	olfactory receptor family 52 subfamily N member 4 (gene/pseudogene)	protein_coding	.	.	.
OR52N5	ENSCHIG00000002392	olfactory receptor family 52 subfamily N member 5	protein_coding	.	.	.
OR5B3	ENSCHIG00000008196	olfactory receptor family 5 subfamily B member 3	protein_coding	.	.	.
OR5K3	ENSCHIG00000007911	olfactory receptor family 5 subfamily K member 3	protein_coding	.	.	.
OR5K4	ENSCHIG00000009320	olfactory receptor family 5 subfamily K member 4	protein_coding	.	.	.
OR5V1	ENSCHIG00000002036	olfactory receptor family 5 subfamily V member 1	protein_coding	.	.	.
OR6C4	ENSCHIG00000013348	olfactory receptor family 6 subfamily C member 4	protein_coding	.	.	.
OR6C74	ENSCHIG00000006373	olfactory receptor family 6 subfamily C member 74	protein_coding	.	.	.
OR6C75	ENSCHIG00000005914	olfactory receptor family 6 subfamily C member 75	protein_coding	.	.	.
OR6C76	ENSCHIG00000003607	olfactory receptor family 6 subfamily C member 76	protein_coding	.	.	.
OR6K2	ENSCHIG00000008686	olfactory receptor family 6 subfamily K member 2	protein_coding	.	.	.
OR6K3	ENSCHIG00000019277	olfactory receptor family 6 subfamily K member 3	protein_coding	.	.	.
OR6K6	ENSCHIG00000014750	olfactory receptor family 6 subfamily K member 6	protein_coding	.	.	.
OR6T1	ENSCHIG00000010982	olfactory receptor family 6 subfamily T member 1	protein_coding	.	.	.
OR7G1	ENSCHIG00000016520	olfactory receptor family 7 subfamily G member 1	protein_coding	.	.	.
OR8D2	ENSCHIG00000010949	olfactory receptor family 8 subfamily D member 2 (gene/pseudogene)	protein_coding	.	.	.
OR8J2	ENSCHIG00000010926	olfactory receptor family 8 subfamily J member 2 (gene/pseudogene)	protein_coding	.	.	.
OR8K1	ENSCHIG00000008567	olfactory receptor family 8 subfamily K member 1	protein_coding	.	.	.
PAG-3	ENSCHIG00000026711	Capra hircus pregnancy-associated glycoprotein-3 (PAG-3), mRNA.	protein_coding	.	.	.
PAG-5	ENSCHIG00000015114	Capra hircus pregnancy-associated glycoprotein-5 (PAG-5), mRNA.	protein_coding	.	.	.
PRP1	ENSCHIG00000021747	prolactin-related protein-1 precursor	protein_coding	.	.	.
TAS2R7	ENSCHIG00000008315	taste 2 receptor member 7	protein_coding	.	.	.
