## Supplementary Table S6 for "A mini-atlas of gene expression for the domestic goat (*Capra hircus*) reveals transcriptional differences in immune signatures between sheep and goats"

### Sheet: S7 Table second_pass.gene_level
S6 Table: The proportion of transcripts with detectable expression (TPM >1) in the goat mini-atlas relative to the ARS1 reference transcriptome at the gene level
Gene type	No. in reference annotation	No. of genes of this type expressed (TPM > 1 in at least one tissue)	% genes of this type expressed (TPM > 1 in at least one tissue)
IG_C_gene	4	4	100
IG_V_gene	6	5	83.33
lincRNA	2705	0	0
miRNA	314	0	0
misc_RNA	352	0	0
Mt_rRNA	2	0	0
Mt_tRNA	22	0	0
processed_pseudogene	152	85	55.92
protein_coding	21343	18528	86.81
pseudogene	70	55	78.57
ribozyme	8	0	0
rRNA	384	0	0
scaRNA	28	0	0
snoRNA	682	0	0
snRNA	1189	0	0
sRNA	2	0	0
TR_C_gene	2	2	100
TR_V_gene	6	6	100
