## Supplementary Table S12 for "A mini-atlas of gene expression for the domestic goat (*Capra hircus*) reveals transcriptional differences in immune signatures between sheep and goats"

### Sheet: S13 Table go_enrichment_of_each
S12 Table: GO term enrichment of each of the clusters from the network cluster analysis of the goat mini-atlas dataset.
Cluster	GO category	GO ID	GO term description	Total no. of genes annotated with this GO term	Observed no. of genes with this GO term	Expected no. of genes with this GO term	Fold increase between obs. and exp.	% of the total genes with this GO term present in the cluster	p
Cluster0001	biological process	GO:0007268	synaptic transmission	417	172	39.39	4.37	41.25	2.5e-30
Cluster0001	biological process	GO:0044708	single-organism behavior	283	99	26.73	3.7	34.98	6.7e-28
Cluster0001	biological process	GO:0048812	neuron projection morphogenesis	346	109	32.68	3.34	31.5	5e-23
Cluster0001	biological process	GO:0006836	neurotransmitter transport	109	54	10.3	5.24	49.54	7.3e-23
Cluster0001	biological process	GO:0007215	glutamate receptor signaling pathway	38	29	3.59	8.08	76.32	9.5e-23
Cluster0001	biological process	GO:0048667	cell morphogenesis involved in neuron di...	331	101	31.26	3.23	30.51	3.6e-19
Cluster0001	biological process	GO:0006887	exocytosis	196	64	18.51	3.46	32.65	1.9e-18
Cluster0001	biological process	GO:0050890	cognition	175	59	16.53	3.57	33.71	4.6e-17
Cluster0001	biological process	GO:0007626	locomotory behavior	149	50	14.07	3.55	33.56	2.7e-16
Cluster0001	biological process	GO:0061564	axon development	281	88	26.54	3.32	31.32	3.7e-16
Cluster0001	molecular function	GO:0022843	voltage-gated cation channel activity	117	50	11.16	4.48	42.74	2.7e-19
Cluster0001	molecular function	GO:0008066	glutamate receptor activity	23	19	2.19	8.68	82.61	2.1e-16
Cluster0001	molecular function	GO:0015276	ligand-gated ion channel activity	111	43	10.58	4.06	38.74	5.7e-13
Cluster0001	molecular function	GO:0016917	GABA receptor activity	18	13	1.72	7.56	72.22	2.7e-10
Cluster0001	molecular function	GO:0005416	cation:amino acid symporter activity	11	8	1.05	7.62	72.73	8.5e-07
Cluster0001	molecular function	GO:0035254	glutamate receptor binding	18	11	1.72	6.4	61.11	3.8e-06
Cluster0001	molecular function	GO:0005516	calmodulin binding	57	17	5.43	3.13	29.82	1.4e-05
Cluster0001	molecular function	GO:0016247	channel regulator activity	67	19	6.39	2.97	28.36	7.7e-05
Cluster0001	molecular function	GO:0016594	glycine binding	10	6	0.95	6.32	60	0.00011
Cluster0001	cellular component	GO:0045202	synapse	353	140	32.97	4.25	39.66	< 1e-30
Cluster0001	cellular component	GO:0043005	neuron projection	384	155	35.86	4.32	40.36	< 1e-30
Cluster0001	cellular component	GO:0036477	somatodendritic compartment	263	102	24.56	4.15	38.78	< 1e-30
Cluster0001	cellular component	GO:0031226	intrinsic component of plasma membrane	571	134	53.33	2.51	23.47	4e-23
Cluster0001	cellular component	GO:0034705	potassium channel complex	58	28	5.42	5.17	48.28	1.9e-14
Cluster0001	cellular component	GO:0030427	site of polarized growth	50	19	4.67	4.07	38	1.2e-07
Cluster0002	biological process	GO:0007059	chromosome segregation	158	66	10.53	6.27	41.77	< 1e-30
Cluster0002	biological process	GO:0006261	DNA-dependent DNA replication	79	42	5.27	7.97	53.16	4.9e-25
Cluster0002	biological process	GO:0006281	DNA repair	295	72	19.67	3.66	24.41	7.3e-17
Cluster0002	biological process	GO:0006275	regulation of DNA replication	111	39	7.4	5.27	35.14	9.6e-15
Cluster0002	biological process	GO:0030071	regulation of mitotic metaphase/anaphase...	39	18	2.6	6.92	46.15	9.1e-12
Cluster0002	biological process	GO:0034502	protein localization to chromosome	55	23	3.67	6.27	41.82	9.9e-12
Cluster0002	biological process	GO:0000398	mRNA splicing, via spliceosome	149	35	9.93	3.52	23.49	3.1e-11
Cluster0002	biological process	GO:0033151	V(D)J recombination	12	10	0.8	12.5	83.33	9.6e-11
Cluster0002	biological process	GO:1902850	microtubule cytoskeleton organization in...	45	19	3	6.33	42.22	1.1e-10
Cluster0002	molecular function	GO:0042393	histone binding	126	41	8.08	5.07	32.54	5.7e-19
Cluster0002	molecular function	GO:0003682	chromatin binding	324	58	20.77	2.79	17.9	1.5e-12
Cluster0002	molecular function	GO:0008094	DNA-dependent ATPase activity	58	23	3.72	6.18	39.66	1.1e-10
Cluster0002	molecular function	GO:0008134	transcription factor binding	357	48	22.88	2.1	13.45	6.3e-06
Cluster0002	molecular function	GO:0003712	transcription cofactor activity	299	40	19.16	2.09	13.38	7.1e-06
Cluster0002	molecular function	GO:0015631	tubulin binding	223	32	14.29	2.24	14.35	1.4e-05
Cluster0002	cellular component	GO:0005694	chromosome	607	172	42.77	4.02	28.34	1.1e-30
Cluster0002	cellular component	GO:0031981	nuclear lumen	2650	381	186.73	2.04	14.38	9.5e-29
Cluster0002	cellular component	GO:0000776	kinetochore	87	43	6.13	7.01	49.43	6.3e-27
Cluster0002	cellular component	GO:0016604	nuclear body	532	106	37.49	2.83	19.92	9.6e-24
Cluster0002	cellular component	GO:0005819	spindle	192	55	13.53	4.07	28.65	3.9e-20
Cluster0002	cellular component	GO:0032993	protein-DNA complex	215	79	15.15	5.21	36.74	3.5e-13
Cluster0002	cellular component	GO:0005813	centrosome	409	71	28.82	2.46	17.36	6.2e-13
Cluster0002	cellular component	GO:0071013	catalytic step 2 spliceosome	62	20	4.37	4.58	32.26	3.9e-09
Cluster0002	cellular component	GO:0005643	nuclear pore	35	15	2.47	6.07	42.86	3.9e-09
Cluster0003	biological process	GO:0006397	mRNA processing	226	38	8.63	4.4	16.81	4.3e-09
Cluster0003	biological process	GO:0016573	histone acetylation	100	20	3.82	5.24	20	7e-08
Cluster0003	biological process	GO:0043484	regulation of RNA splicing	72	16	2.75	5.82	22.22	2.4e-06
Cluster0003	biological process	GO:0006405	RNA export from nucleus	38	9	1.45	6.21	23.68	9.6e-06
Cluster0003	biological process	GO:0031937	positive regulation of chromatin silenci...	12	5	0.46	10.87	41.67	5e-05
Cluster0003	biological process	GO:0006306	DNA methylation	39	9	1.49	6.04	23.08	7.4e-05
Cluster0003	biological process	GO:0051569	regulation of histone H3-K4 methylation	19	5	0.73	6.85	26.32	0.00059
Cluster0003	molecular function	GO:0003676	nucleic acid binding	2259	207	86.87	2.38	9.16	< 1e-30
Cluster0003	molecular function	GO:0018024	histone-lysine N-methyltransferase activ...	33	13	1.27	10.24	39.39	9.6e-11
Cluster0003	molecular function	GO:0003682	chromatin binding	324	39	12.46	3.13	12.04	2e-10
Cluster0003	molecular function	GO:0042393	histone binding	126	23	4.85	4.74	18.25	3.8e-10
Cluster0003	molecular function	GO:0003713	transcription coactivator activity	163	24	6.27	3.83	14.72	1.6e-07
Cluster0003	molecular function	GO:0004402	histone acetyltransferase activity	39	11	1.5	7.33	28.21	9e-06
Cluster0003	molecular function	GO:0042162	telomeric DNA binding	26	9	1	9	34.62	5.3e-05
Cluster0003	molecular function	GO:0002039	p53 binding	48	9	1.85	4.86	18.75	7.5e-05
Cluster0003	molecular function	GO:0008186	RNA-dependent ATPase activity	16	5	0.62	8.06	31.25	0.00025
Cluster0003	cellular component	GO:0005654	nucleoplasm	2077	203	87.01	2.33	9.77	< 1e-30
Cluster0003	cellular component	GO:0035145	exon-exon junction complex	12	6	0.5	12	50	3.9e-06
Cluster0003	cellular component	GO:0005813	centrosome	409	37	17.13	2.16	9.05	8e-06
Cluster0003	cellular component	GO:0000785	chromatin	317	33	13.28	2.48	10.41	1.8e-05
Cluster0003	cellular component	GO:0005681	spliceosomal complex	107	19	4.48	4.24	17.76	9.6e-05
Cluster0003	cellular component	GO:0044450	microtubule organizing center part	113	16	4.73	3.38	14.16	0.00017
Cluster0003	cellular component	GO:0031519	PcG protein complex	35	7	1.47	4.76	20	0.00052
Cluster0004	biological process	GO:0072376	protein activation cascade	35	19	0.88	21.59	54.29	3.8e-17
Cluster0004	biological process	GO:0030195	negative regulation of blood coagulation	24	13	0.61	21.31	54.17	2.5e-15
Cluster0004	biological process	GO:0055114	oxidation-reduction process	508	55	12.81	4.29	10.83	2.7e-13
Cluster0004	biological process	GO:0042632	cholesterol homeostasis	55	14	1.39	10.07	25.45	5.2e-11
Cluster0004	biological process	GO:0046395	carboxylic acid catabolic process	115	27	2.9	9.31	23.48	9.5e-10
Cluster0004	biological process	GO:0031639	plasminogen activation	19	8	0.48	16.67	42.11	8.8e-09
Cluster0004	biological process	GO:0033344	cholesterol efflux	32	10	0.81	12.35	31.25	2.2e-08
Cluster0004	biological process	GO:0034375	high-density lipoprotein particle remode...	11	6	0.28	21.43	54.55	1e-07
Cluster0004	biological process	GO:0019395	fatty acid oxidation	55	11	1.39	7.91	20	2.4e-07
Cluster0004	molecular function	GO:0004252	serine-type endopeptidase activity	109	20	2.85	7.02	18.35	5.3e-12
Cluster0004	molecular function	GO:0030414	peptidase inhibitor activity	85	17	2.22	7.66	20	5.1e-11
Cluster0004	molecular function	GO:0048037	cofactor binding	189	22	4.94	4.45	11.64	4.2e-09
Cluster0004	molecular function	GO:0016701	oxidoreductase activity, acting on singl...	24	8	0.63	12.7	33.33	1e-07
Cluster0004	molecular function	GO:0017127	cholesterol transporter activity	13	5	0.34	14.71	38.46	1.3e-05
Cluster0004	molecular function	GO:0005506	iron ion binding	109	12	2.85	4.21	11.01	2.7e-05
Cluster0004	molecular function	GO:0042626	ATPase activity, coupled to transmembran...	69	9	1.81	4.97	13.04	3.5e-05
Cluster0004	molecular function	GO:0070325	lipoprotein particle receptor binding	17	5	0.44	11.36	29.41	5.7e-05
Cluster0004	cellular component	GO:0005615	extracellular space	507	66	11.58	5.7	13.02	1e-24
Cluster0004	cellular component	GO:0034364	high-density lipoprotein particle	11	9	0.25	36	81.82	7.7e-14
Cluster0004	cellular component	GO:0034361	very-low-density lipoprotein particle	10	8	0.23	34.78	80	2.9e-12
Cluster0004	cellular component	GO:0005777	peroxisome	81	17	1.85	9.19	20.99	1.7e-11
Cluster0005	biological process	GO:0022613	ribonucleoprotein complex biogenesis	185	41	4.96	8.27	22.16	1e-15
Cluster0005	biological process	GO:0046931	pore complex assembly	14	6	0.38	15.79	42.86	8.9e-07
Cluster0005	biological process	GO:0006356	regulation of transcription from RNA pol...	25	7	0.67	10.45	28	2.9e-06
Cluster0005	biological process	GO:0032206	positive regulation of telomere maintena...	35	8	0.94	8.51	22.86	3e-06
Cluster0005	biological process	GO:0006999	nuclear pore organization	11	5	0.29	17.24	45.45	5.4e-06
Cluster0005	biological process	GO:0010972	negative regulation of G2/M transition o...	10	4	0.27	14.81	40	9.4e-05
Cluster0005	biological process	GO:0071539	protein localization to centrosome	13	4	0.35	11.43	30.77	0.0003
Cluster0005	biological process	GO:0008334	histone mRNA metabolic process	13	4	0.35	11.43	30.77	0.0003
Cluster0005	molecular function	GO:0003725	double-stranded RNA binding	51	12	1.29	9.3	23.53	3.4e-09
Cluster0005	molecular function	GO:0008536	Ran GTPase binding	22	7	0.55	12.73	31.82	7.4e-07
Cluster0005	molecular function	GO:0003743	translation initiation factor activity	31	7	0.78	8.97	22.58	9.4e-06
Cluster0005	molecular function	GO:0017056	structural constituent of nuclear pore	14	5	0.35	14.29	35.71	1.6e-05
Cluster0005	molecular function	GO:0003723	RNA binding	530	48	13.35	3.6	9.06	2.8e-05
Cluster0005	molecular function	GO:0001094	TFIID-class transcription factor binding	10	4	0.25	16	40	7.4e-05
Cluster0005	molecular function	GO:0004812	aminoacyl-tRNA ligase activity	37	6	0.93	6.45	16.22	0.00029
Cluster0005	cellular component	GO:0005730	nucleolus	605	69	17.68	3.9	11.4	1.7e-23
Cluster0005	cellular component	GO:0030529	ribonucleoprotein complex	426	47	12.45	3.78	11.03	1.8e-10
Cluster0005	cellular component	GO:0005684	U2-type spliceosomal complex	58	9	1.69	5.33	15.52	4.2e-05
Cluster0005	cellular component	GO:0005643	nuclear pore	35	7	1.02	6.86	20	5.7e-05
Cluster0005	cellular component	GO:0015030	Cajal body	28	6	0.82	7.32	21.43	0.00013
Cluster0005	cellular component	GO:0031965	nuclear membrane	163	14	4.76	2.94	8.59	0.0003
Cluster0005	cellular component	GO:0000502	proteasome complex	40	6	1.17	5.13	15	0.00099
Cluster0006	biological process	GO:0034587	piRNA metabolic process	11	9	0.2	45	81.82	1.2e-14
Cluster0006	biological process	GO:0043046	DNA methylation involved in gamete gener...	14	9	0.26	34.62	64.29	4.1e-13
Cluster0006	biological process	GO:0007127	meiosis I	59	12	1.09	11.01	20.34	5.7e-09
Cluster0006	biological process	GO:0007140	male meiosis	33	9	0.61	14.75	27.27	5.7e-09
Cluster0006	biological process	GO:0007283	spermatogenesis	245	29	4.55	6.37	11.84	1.1e-08
Cluster0006	biological process	GO:0007286	spermatid development	95	13	1.76	7.39	13.68	4e-06
Cluster0006	biological process	GO:0031047	gene silencing by RNA	50	8	0.93	8.6	16	2.1e-05
Cluster0006	biological process	GO:0021871	forebrain regionalization	22	5	0.41	12.2	22.73	4.3e-05
Cluster0006	biological process	GO:0030238	male sex determination	12	4	0.22	18.18	33.33	5.1e-05
Cluster0006	molecular function	GO:0005201	extracellular matrix structural constitu...	25	5	0.47	10.64	20	8.5e-05
Cluster0006	molecular function	GO:0050840	extracellular matrix binding	33	5	0.62	8.06	15.15	0.00034
Cluster0006	molecular function	GO:0035251	UDP-glucosyltransferase activity	10	2	0.19	10.53	20	0.01419
Cluster0006	molecular function	GO:0001158	enhancer sequence-specific DNA binding	78	5	1.46	3.42	6.41	0.01529
Cluster0006	molecular function	GO:0048019	receptor antagonist activity	11	2	0.21	9.52	18.18	0.01713
Cluster0006	cellular component	GO:0000795	synaptonemal complex	29	5	0.53	9.43	17.24	0.00016
Cluster0006	cellular component	GO:0009986	cell surface	458	17	8.39	2.03	3.71	0.00443
Cluster0006	cellular component	GO:0005604	basement membrane	56	5	1.03	4.85	8.93	0.01563
Cluster0006	cellular component	GO:0001669	acrosomal vesicle	53	4	0.97	4.12	7.55	0.01588
Cluster0007	biological process	GO:0030216	keratinocyte differentiation	69	16	1.15	13.91	23.19	1.5e-14
Cluster0007	biological process	GO:0033561	regulation of water loss via skin	19	8	0.32	25	42.11	3.2e-10
Cluster0007	biological process	GO:0018149	peptide cross-linking	18	6	0.3	20	33.33	3e-07
Cluster0007	biological process	GO:0043589	skin morphogenesis	30	6	0.5	12	20	8.2e-06
Cluster0007	biological process	GO:0001942	hair follicle development	72	9	1.2	7.5	12.5	8.5e-06
Cluster0007	biological process	GO:0098609	cell-cell adhesion	155	11	2.57	4.28	7.1	5.3e-05
Cluster0007	biological process	GO:0045104	intermediate filament cytoskeleton organ...	29	5	0.48	10.42	17.24	0.0001
Cluster0007	biological process	GO:0060070	canonical Wnt signaling pathway	203	12	3.37	3.56	5.91	0.0002
Cluster0007	molecular function	GO:0005198	structural molecule activity	320	28	6.18	4.53	8.75	1.8e-11
Cluster0007	molecular function	GO:0048018	receptor agonist activity	24	5	0.46	10.87	20.83	8.1e-05
Cluster0007	cellular component	GO:0005882	intermediate filament	76	29	1.31	22.14	38.16	< 1e-30
Cluster0007	cellular component	GO:0030057	desmosome	13	6	0.22	27.27	46.15	3.7e-08
Cluster0007	cellular component	GO:0005615	extracellular space	507	19	8.72	2.18	3.75	0.0012
Cluster0007	cellular component	GO:0005719	nuclear euchromatin	20	3	0.34	8.82	15	0.0046
Cluster0008	biological process	GO:0060271	cilium morphogenesis	180	26	1.93	13.47	14.44	1.1e-21
Cluster0008	biological process	GO:0003341	cilium movement	36	12	0.39	30.77	33.33	1.4e-15
Cluster0008	biological process	GO:0044782	cilium organization	100	17	1.07	15.89	17	2.3e-15
Cluster0008	biological process	GO:0070286	axonemal dynein complex assembly	18	8	0.19	42.11	44.44	5.6e-12
Cluster0008	biological process	GO:0030317	sperm motility	45	8	0.48	16.67	17.78	1.8e-07
Cluster0008	biological process	GO:0009132	nucleoside diphosphate metabolic process	27	5	0.29	17.24	18.52	8.8e-06
Cluster0008	biological process	GO:0007368	determination of left/right symmetry	80	8	0.86	9.3	10	1.1e-05
Cluster0008	biological process	GO:0007286	spermatid development	95	7	1.02	6.86	7.37	7e-05
Cluster0008	biological process	GO:0060972	left/right pattern formation	14	3	0.15	20	21.43	0.0004
Cluster0008	biological process	GO:0021591	ventricular system development	21	3	0.23	13.04	14.29	0.0014
Cluster0008	molecular function	GO:0004550	nucleoside diphosphate kinase activity	15	4	0.19	21.05	26.67	3.3e-05
Cluster0008	molecular function	GO:0015631	tubulin binding	223	11	2.9	3.79	4.93	0.00015
Cluster0008	molecular function	GO:0003777	microtubule motor activity	61	5	0.79	6.33	8.2	0.00115
Cluster0008	cellular component	GO:0031514	motile cilium	90	18	0.95	18.95	20	1.3e-18
Cluster0008	cellular component	GO:0005930	axoneme	65	14	0.69	20.29	21.54	3.6e-15
Cluster0008	cellular component	GO:0097223	sperm part	98	15	1.03	14.56	15.31	7.6e-14
Cluster0008	cellular component	GO:0036064	ciliary basal body	92	12	0.97	12.37	13.04	1.9e-10
Cluster0008	cellular component	GO:0030286	dynein complex	32	5	0.34	14.71	15.62	1.9e-05
Cluster0008	cellular component	GO:0005814	centriole	79	6	0.83	7.23	7.59	0.00018
Cluster0008	cellular component	GO:0005929	cilium	337	41	3.55	11.55	12.17	0.0026
Cluster0008	cellular component	GO:0030992	intraciliary transport particle B	14	2	0.15	13.33	14.29	0.00923
Cluster0008	cellular component	GO:0097546	ciliary base	15	2	0.16	12.5	13.33	0.01058
Cluster0009	biological process	GO:0003012	muscle system process	218	52	4.26	12.21	23.85	1.2e-23
Cluster0009	biological process	GO:0030239	myofibril assembly	39	17	0.76	22.37	43.59	2.2e-14
Cluster0009	biological process	GO:0048747	muscle fiber development	84	17	1.64	10.37	20.24	3.8e-13
Cluster0009	biological process	GO:0007519	skeletal muscle tissue development	153	28	2.99	9.36	18.3	2.9e-12
Cluster0009	biological process	GO:0048644	muscle organ morphogenesis	67	14	1.31	10.69	20.9	3e-11
Cluster0009	biological process	GO:0070296	sarcoplasmic reticulum calcium ion trans...	19	8	0.37	21.62	42.11	1.2e-09
Cluster0009	biological process	GO:0010830	regulation of myotube differentiation	75	14	1.46	9.59	18.67	1.2e-09
Cluster0009	biological process	GO:0005977	glycogen metabolic process	50	11	0.98	11.22	22	2.4e-09
Cluster0009	molecular function	GO:0008092	cytoskeletal protein binding	600	56	12.85	4.36	9.33	4e-22
Cluster0009	molecular function	GO:0008307	structural constituent of muscle	12	8	0.26	30.77	66.67	1.8e-11
Cluster0009	molecular function	GO:0022848	acetylcholine-gated cation channel activ...	16	4	0.34	11.76	25	0.00031
Cluster0009	molecular function	GO:0044325	ion channel binding	72	7	1.54	4.55	9.72	0.00086
Cluster0009	molecular function	GO:0008138	protein tyrosine/serine/threonine phosph...	36	5	0.77	6.49	13.89	0.00095
Cluster0009	molecular function	GO:0003774	motor activity	99	8	2.12	3.77	8.08	0.00126
Cluster0009	molecular function	GO:0005246	calcium channel regulator activity	24	4	0.51	7.84	16.67	0.00156
Cluster0009	cellular component	GO:0030016	myofibril	110	49	2.03	24.14	44.55	< 1e-30
Cluster0009	cellular component	GO:0015629	actin cytoskeleton	304	37	5.62	6.58	12.17	2.1e-16
Cluster0009	cellular component	GO:0042383	sarcolemma	58	15	1.07	14.02	25.86	8.9e-14
Cluster0009	cellular component	GO:0031430	M band	10	8	0.18	44.44	80	5.2e-13
Cluster0009	cellular component	GO:0016529	sarcoplasmic reticulum	28	11	0.52	21.15	39.29	1.1e-12
Cluster0009	cellular component	GO:0005891	voltage-gated calcium channel complex	27	5	0.5	10	18.52	0.00012
Cluster0009	cellular component	GO:0016010	dystrophin-associated glycoprotein compl...	11	4	0.2	20	36.36	0.00322
Cluster0010	biological process	GO:0042113	B cell activation	152	25	2.15	11.63	16.45	1.8e-18
Cluster0010	biological process	GO:0006955	immune response	728	71	10.28	6.91	9.75	1.9e-13
Cluster0010	biological process	GO:0050853	B cell receptor signaling pathway	35	9	0.49	18.37	25.71	9.1e-10
Cluster0010	biological process	GO:0045621	positive regulation of lymphocyte differ...	65	11	0.92	11.96	16.92	1.5e-08
Cluster0010	biological process	GO:0050671	positive regulation of lymphocyte prolif...	82	11	1.16	9.48	13.41	1.8e-08
Cluster0010	biological process	GO:0098542	defense response to other organism	236	19	3.33	5.71	8.05	2.9e-08
Cluster0010	biological process	GO:0002455	humoral immune response mediated by circ...	17	6	0.24	25	35.29	7.8e-08
Cluster0010	biological process	GO:0001819	positive regulation of cytokine producti...	234	18	3.3	5.45	7.69	1.3e-07
Cluster0010	biological process	GO:0044130	negative regulation of growth of symbion...	11	5	0.16	31.25	45.45	2.3e-07
Cluster0010	biological process	GO:0015669	gas transport	11	5	0.16	31.25	45.45	2.3e-07
Cluster0010	molecular function	GO:0004896	cytokine receptor activity	65	10	0.87	11.49	15.38	1.3e-08
Cluster0010	molecular function	GO:0005126	cytokine receptor binding	153	14	2.04	6.86	9.15	6.3e-06
Cluster0010	molecular function	GO:0019825	oxygen binding	14	4	0.19	21.05	28.57	2.8e-05
Cluster0010	molecular function	GO:0005125	cytokine activity	77	7	1.03	6.8	9.09	7.2e-05
Cluster0010	molecular function	GO:0020037	heme binding	86	7	1.15	6.09	8.14	0.00015
Cluster0010	molecular function	GO:0005164	tumor necrosis factor receptor binding	26	4	0.35	11.43	15.38	0.00036
Cluster0010	molecular function	GO:0001784	phosphotyrosine binding	33	4	0.44	9.09	12.12	0.00092
Cluster0010	cellular component	GO:0009897	external side of plasma membrane	154	12	2.05	5.85	7.79	9.3e-07
Cluster0010	cellular component	GO:0005764	lysosome	194	9	2.58	3.49	4.64	0.00327
Cluster0010	cellular component	GO:0005770	late endosome	115	6	1.53	3.92	5.22	0.00431
Cluster0010	cellular component	GO:0001891	phagocytic cup	11	2	0.15	13.33	18.18	0.00895
Cluster0010	cellular component	GO:0042101	T cell receptor complex	11	2	0.15	13.33	18.18	0.00895
Cluster0010	cellular component	GO:0045335	phagocytic vesicle	63	4	0.84	4.76	6.35	0.00979
Cluster0011	biological process	GO:0006955	immune response	728	59	11.76	5.02	8.1	2.2e-10
Cluster0011	biological process	GO:0006909	phagocytosis	100	15	1.62	9.26	15	3.5e-10
Cluster0011	biological process	GO:0032496	response to lipopolysaccharide	149	18	2.41	7.47	12.08	5.8e-10
Cluster0011	biological process	GO:0050715	positive regulation of cytokine secretio...	79	13	1.28	10.16	16.46	9.8e-10
Cluster0011	biological process	GO:0032675	regulation of interleukin-6 production	90	13	1.45	8.97	14.44	1.8e-09
Cluster0011	biological process	GO:0006954	inflammatory response	310	30	5.01	5.99	9.68	1.4e-08
Cluster0011	biological process	GO:0071345	cellular response to cytokine stimulus	345	25	5.57	4.49	7.25	9.5e-08
Cluster0011	biological process	GO:0002286	T cell activation involved in immune res...	52	7	0.84	8.33	13.46	1.7e-07
Cluster0011	biological process	GO:0030316	osteoclast differentiation	72	10	1.16	8.62	13.89	2.1e-07
Cluster0011	biological process	GO:0001819	positive regulation of cytokine producti...	234	18	3.78	4.76	7.69	9.8e-07
Cluster0011	molecular function	GO:0005125	cytokine activity	77	14	1.18	11.86	18.18	8.1e-12
Cluster0011	molecular function	GO:0050664	oxidoreductase activity, acting on NAD(P...	14	5	0.21	23.81	35.71	1.4e-06
Cluster0011	molecular function	GO:0038187	pattern recognition receptor activity	13	4	0.2	20	30.77	3.4e-05
Cluster0011	molecular function	GO:0004896	cytokine receptor activity	65	7	0.99	7.07	10.77	0.00031
Cluster0011	molecular function	GO:0020037	heme binding	86	7	1.31	5.34	8.14	0.00034
Cluster0011	molecular function	GO:0004222	metalloendopeptidase activity	93	7	1.42	4.93	7.53	0.00054
Cluster0011	molecular function	GO:0009055	electron carrier activity	36	4	0.55	7.27	11.11	0.00212
Cluster0011	cellular component	GO:0009986	cell surface	458	25	7.2	3.47	5.46	4.8e-08
Cluster0011	cellular component	GO:0005764	lysosome	194	15	3.05	4.92	7.73	1.8e-06
Cluster0011	cellular component	GO:0045335	phagocytic vesicle	63	7	0.99	7.07	11.11	5.5e-05
Cluster0011	cellular component	GO:0005615	extracellular space	507	20	7.97	2.51	3.94	0.00013
Cluster0011	cellular component	GO:0005770	late endosome	115	7	1.81	3.87	6.09	0.00221
Cluster0011	cellular component	GO:0033176	proton-transporting V-type ATPase comple...	19	3	0.3	10	15.79	0.00307
Cluster0011	cellular component	GO:0010008	endosome membrane	139	8	2.19	3.65	5.76	0.00523
Cluster0012	biological process	GO:0032528	microvillus organization	16	5	0.2	25	31.25	1e-06
Cluster0012	biological process	GO:0090277	positive regulation of peptide hormone s...	46	6	0.57	10.53	13.04	2e-05
Cluster0012	biological process	GO:0048240	sperm capacitation	14	3	0.17	17.65	21.43	0.00061
Cluster0012	biological process	GO:0009100	glycoprotein metabolic process	249	11	3.07	3.58	4.42	0.00071
Cluster0012	biological process	GO:0045197	establishment or maintenance of epitheli...	19	3	0.23	13.04	15.79	0.00154
Cluster0012	molecular function	GO:0008378	galactosyltransferase activity	26	4	0.34	11.76	15.38	0.00032
Cluster0012	molecular function	GO:0008327	methyl-CpG binding	17	3	0.22	13.64	17.65	0.00125
Cluster0012	molecular function	GO:0004867	serine-type endopeptidase inhibitor acti...	38	4	0.49	8.16	10.53	0.0014
Cluster0012	molecular function	GO:0005179	hormone activity	78	5	1.01	4.95	6.41	0.00332
Cluster0012	molecular function	GO:0005509	calcium ion binding	503	14	6.49	2.16	2.78	0.00548
Cluster0012	molecular function	GO:0022839	ion gated channel activity	34	3	0.44	6.82	8.82	0.00941
Cluster0012	molecular function	GO:1901618	organic hydroxy compound transmembrane t...	16	3	0.21	14.29	18.75	0.01161
Cluster0012	cellular component	GO:0098590	plasma membrane region	247	14	2.92	4.79	5.67	1.2e-06
Cluster0012	cellular component	GO:0005902	microvillus	60	7	0.71	9.86	11.67	6.3e-06
Cluster0012	cellular component	GO:0045177	apical part of cell	187	11	2.21	4.98	5.88	1.3e-05
Cluster0012	cellular component	GO:0005903	brush border	55	6	0.65	9.23	10.91	4.4e-05
Cluster0012	cellular component	GO:0016328	lateral plasma membrane	31	3	0.37	8.11	9.68	0.0057
Cluster0012	cellular component	GO:0032432	actin filament bundle	44	3	0.52	5.77	6.82	0.0151
Cluster0013	biological process	GO:0048730	epidermis morphogenesis	24	5	0.26	19.23	20.83	4.6e-06
Cluster0013	biological process	GO:0008544	epidermis development	188	14	2	7	7.45	0.00016
Cluster0013	biological process	GO:0042403	thyroid hormone metabolic process	14	3	0.15	20	21.43	0.00039
Cluster0013	biological process	GO:0006954	inflammatory response	310	10	3.3	3.03	3.23	0.00459
Cluster0013	biological process	GO:0016045	detection of bacterium	10	2	0.11	18.18	20	0.00479
Cluster0013	molecular function	GO:0004252	serine-type endopeptidase activity	109	8	1.12	7.14	7.34	1.6e-05
Cluster0013	molecular function	GO:0000981	sequence-specific DNA binding RNA polyme...	519	14	5.33	2.63	2.7	0.00086
Cluster0013	molecular function	GO:0005509	calcium ion binding	503	12	5.17	2.32	2.39	0.00547
Cluster0013	molecular function	GO:0005198	structural molecule activity	320	9	3.29	2.74	2.81	0.00565
Cluster0013	molecular function	GO:0005254	chloride channel activity	41	3	0.42	7.14	7.32	0.00848
Cluster0013	cellular component	GO:0045111	intermediate filament cytoskeleton	110	7	1.15	6.09	6.36	0.00015
Cluster0013	cellular component	GO:0005615	extracellular space	507	13	5.3	2.45	2.56	0.00238
Cluster0013	cellular component	GO:0005922	connexon complex	18	2	0.19	10.53	11.11	0.01485
Cluster0014	biological process	GO:0016125	sterol metabolic process	66	12	0.79	15.19	18.18	1.2e-09
Cluster0014	biological process	GO:0008299	isoprenoid biosynthetic process	18	6	0.22	27.27	33.33	5.8e-06
Cluster0014	biological process	GO:0055114	oxidation-reduction process	508	18	6.09	2.96	3.54	3.3e-05
Cluster0014	biological process	GO:0042417	dopamine metabolic process	18	4	0.22	18.18	22.22	5.3e-05
Cluster0014	biological process	GO:0051000	positive regulation of nitric-oxide synt...	10	3	0.12	25	30	0.00019
Cluster0014	biological process	GO:0042423	catecholamine biosynthetic process	11	3	0.13	23.08	27.27	0.00026
Cluster0014	biological process	GO:0001975	response to amphetamine	12	3	0.14	21.43	25	0.00034
Cluster0014	biological process	GO:0002027	regulation of heart rate	63	5	0.75	6.67	7.94	0.00092
Cluster0014	molecular function	GO:0016765	transferase activity, transferring alkyl...	27	5	0.3	16.67	18.52	0.00016
Cluster0014	molecular function	GO:0005249	voltage-gated potassium channel activity	73	6	0.82	7.32	8.22	0.00516
Cluster0014	molecular function	GO:0030169	low-density lipoprotein particle binding	11	2	0.12	16.67	18.18	0.00645
Cluster0014	molecular function	GO:0005506	iron ion binding	109	5	1.22	4.1	4.59	0.00764
Cluster0014	molecular function	GO:0034236	protein kinase A catalytic subunit bindi...	12	2	0.13	15.38	16.67	0.00768
Cluster0014	cellular component	GO:0005739	mitochondrion	821	25	9.57	2.61	3.05	0.0014
Cluster0014	cellular component	GO:0005759	mitochondrial matrix	149	6	1.74	3.45	4.03	0.0079
Cluster0014	cellular component	GO:0016323	basolateral plasma membrane	106	5	1.24	4.03	4.72	0.0079
Cluster0014	cellular component	GO:0030141	secretory granule	150	6	1.75	3.43	4	0.0081
Cluster0014	cellular component	GO:0097546	ciliary base	15	2	0.17	11.76	13.33	0.0128
Cluster0014	cellular component	GO:0008076	voltage-gated potassium channel complex	57	3	0.66	4.55	5.26	0.0286
Cluster0015	biological process	GO:0030199	collagen fibril organization	31	8	0.41	19.51	25.81	4.5e-09
Cluster0015	biological process	GO:0031589	cell-substrate adhesion	224	18	2.94	6.12	8.04	2.1e-07
Cluster0015	biological process	GO:0035987	endodermal cell differentiation	37	7	0.49	14.29	18.92	6.3e-06
Cluster0015	biological process	GO:0033627	cell adhesion mediated by integrin	45	6	0.59	10.17	13.33	2.5e-05
Cluster0015	biological process	GO:0048146	positive regulation of fibroblast prolif...	30	5	0.39	12.82	16.67	4e-05
Cluster0015	biological process	GO:0007229	integrin-mediated signaling pathway	52	6	0.68	8.82	11.54	5.7e-05
Cluster0015	biological process	GO:0001568	blood vessel development	450	23	5.91	3.89	5.11	6.3e-05
Cluster0015	biological process	GO:0045766	positive regulation of angiogenesis	105	8	1.38	5.8	7.62	7e-05
Cluster0015	molecular function	GO:0005178	integrin binding	70	11	0.87	12.64	15.71	8.8e-10
Cluster0015	molecular function	GO:0005518	collagen binding	46	7	0.57	12.28	15.22	1.4e-06
Cluster0015	molecular function	GO:0050840	extracellular matrix binding	33	5	0.41	12.2	15.15	5e-05
Cluster0015	molecular function	GO:0016641	oxidoreductase activity, acting on the C...	10	3	0.12	25	30	0.00021
Cluster0015	molecular function	GO:0002020	protease binding	76	6	0.95	6.32	7.89	0.00036
Cluster0015	cellular component	GO:0031012	extracellular matrix	166	17	2.18	7.8	10.24	3.9e-10
Cluster0015	cellular component	GO:0005581	collagen trimer	14	6	0.18	33.33	42.86	4.2e-07
Cluster0015	cellular component	GO:0005925	focal adhesion	108	9	1.42	6.34	8.33	1.2e-05
Cluster0015	cellular component	GO:0009986	cell surface	458	17	6.01	2.83	3.71	0.0001
Cluster0015	cellular component	GO:0031091	platelet alpha granule	14	3	0.18	16.67	21.43	0.00073
Cluster0015	cellular component	GO:0005615	extracellular space	507	18	6.66	2.7	3.55	0.0008
Cluster0015	cellular component	GO:0032587	ruffle membrane	46	4	0.6	6.67	8.7	0.00303
Cluster0015	cellular component	GO:0070062	extracellular vesicular exosome	54	4	0.71	5.63	7.41	0.00542
Cluster0016	biological process	GO:0006412	translation	305	24	0.79	30.38	7.87	5.5e-25
Cluster0016	biological process	GO:0006364	rRNA processing	67	3	0.17	17.65	4.48	0.00066
Cluster0016	biological process	GO:0042273	ribosomal large subunit biogenesis	21	2	0.05	40	9.52	0.0013
Cluster0016	molecular function	GO:0003735	structural constituent of ribosome	77	19	0.19	100	24.68	< 1e-30
Cluster0016	molecular function	GO:0003723	RNA binding	530	13	1.3	10	2.45	1.2e-08
Cluster0016	molecular function	GO:0003729	mRNA binding	106	3	0.26	11.54	2.83	0.0022
Cluster0016	cellular component	GO:0022626	cytosolic ribosome	24	14	0.07	200	58.33	< 1e-30
Cluster0016	cellular component	GO:0005844	polysome	33	6	0.09	66.67	18.18	3.5e-10
Cluster0016	cellular component	GO:0005840	ribosome	109	20	0.31	64.52	18.35	2.3e-09
Cluster0016	cellular component	GO:0014069	postsynaptic density	102	3	0.29	10.34	2.94	0.003
Cluster0016	cellular component	GO:0005730	nucleolus	605	7	1.73	4.05	1.16	0.0055
Cluster0016	cellular component	GO:0032587	ruffle membrane	46	2	0.13	15.38	4.35	0.0076
Cluster0017	biological process	GO:0048706	embryonic skeletal system development	106	8	0.84	9.52	7.55	1e-05
Cluster0017	biological process	GO:0048705	skeletal system morphogenesis	186	9	1.47	6.12	4.84	1.5e-05
Cluster0017	biological process	GO:0055078	sodium ion homeostasis	18	3	0.14	21.43	16.67	0.00036
Cluster0017	biological process	GO:0001658	branching involved in ureteric bud morph...	48	5	0.38	13.16	10.42	0.00037
Cluster0017	molecular function	GO:0003700	sequence-specific DNA binding transcript...	734	14	5.61	2.5	1.91	0.00132
Cluster0017	molecular function	GO:0005242	inward rectifier potassium channel activ...	17	2	0.13	15.38	11.76	0.00728
Cluster0017	molecular function	GO:0043565	sequence-specific DNA binding	827	14	6.32	2.22	1.69	0.01165
Cluster0017	cellular component	GO:0098590	plasma membrane region	247	12	1.87	6.42	4.86	3.1e-07
Cluster0017	cellular component	GO:0005923	tight junction	65	4	0.49	8.16	6.15	0.0015
Cluster0017	cellular component	GO:0016021	integral component of membrane	1899	29	14.4	2.01	1.53	0.0016
Cluster0017	cellular component	GO:0070062	extracellular vesicular exosome	54	3	0.41	7.32	5.56	0.0079
Cluster0017	cellular component	GO:0042470	melanosome	25	2	0.19	10.53	8	0.0152
Cluster0018	biological process	GO:0006337	nucleosome disassembly	12	2	0.05	40	16.67	0.001
Cluster0018	molecular function	GO:0003677	DNA binding	1282	11	4.95	2.22	0.86	0.0011
Cluster0018	molecular function	GO:0008083	growth factor activity	90	3	0.35	8.57	3.33	0.005
Cluster0018	molecular function	GO:0070001	aspartic-type peptidase activity	30	2	0.12	16.67	6.67	0.0059
Cluster0018	cellular component	GO:0044447	axoneme part	14	2	0.04	50	14.29	0.0008
Cluster0018	cellular component	GO:0097223	sperm part	98	3	0.3	10	3.06	0.00323
Cluster0018	cellular component	GO:0001518	voltage-gated sodium channel complex	14	1	0.04	25	7.14	0.04191
Cluster0019	biological process	GO:0050853	B cell receptor signaling pathway	35	7	0.16	43.75	20	1.3e-10
Cluster0019	biological process	GO:0042100	B cell proliferation	55	6	0.24	25	10.91	1.4e-07
Cluster0019	biological process	GO:0050871	positive regulation of B cell activation	57	5	0.25	20	8.77	4.9e-06
Cluster0019	biological process	GO:0032740	positive regulation of interleukin-17 pr...	10	2	0.04	50	20	0.00085
Cluster0019	biological process	GO:0046427	positive regulation of JAK-STAT cascade	49	3	0.22	13.64	6.12	0.00131
Cluster0019	biological process	GO:0032733	positive regulation of interleukin-10 pr...	13	2	0.06	33.33	15.38	0.00146
Cluster0019	biological process	GO:0042102	positive regulation of T cell proliferat...	60	3	0.27	11.11	5	0.00236
Cluster0019	biological process	GO:0045944	positive regulation of transcription fro...	824	10	3.66	2.73	1.21	0.00291
Cluster0019	molecular function	GO:0005125	cytokine activity	77	4	0.37	10.81	5.19	0.00051
Cluster0019	molecular function	GO:0048020	CCR chemokine receptor binding	12	2	0.06	33.33	16.67	0.00146
Cluster0019	molecular function	GO:0001228	RNA polymerase II transcription regulato...	322	6	1.55	3.87	1.86	0.0044
Cluster0019	molecular function	GO:0043325	phosphatidylinositol-3,4-bisphosphate bi...	21	2	0.1	20	9.52	0.00453
Cluster0019	molecular function	GO:0004715	non-membrane spanning protein tyrosine k...	24	2	0.12	16.67	8.33	0.0059
Cluster0020	biological process	GO:0030326	embryonic limb morphogenesis	115	8	0.63	12.7	6.96	2e-07
Cluster0020	biological process	GO:0060021	palate development	62	5	0.34	14.71	8.06	2.2e-05
Cluster0020	biological process	GO:0060349	bone morphogenesis	78	5	0.43	11.63	6.41	6.6e-05
Cluster0020	biological process	GO:0042471	ear morphogenesis	97	5	0.53	9.43	5.15	0.00019
Cluster0020	biological process	GO:0001709	cell fate determination	30	3	0.17	17.65	10	0.00058
Cluster0020	biological process	GO:0090263	positive regulation of canonical Wnt sig...	70	4	0.39	10.26	5.71	0.00058
Cluster0020	biological process	GO:0048771	tissue remodeling	105	5	0.58	8.62	4.76	0.00125
Cluster0020	biological process	GO:0045893	positive regulation of transcription, DN...	1076	15	5.92	2.53	1.39	0.00149
Cluster0020	biological process	GO:0060272	embryonic skeletal joint morphogenesis	11	2	0.06	33.33	18.18	0.00159
Cluster0020	molecular function	GO:0001228	RNA polymerase II transcription regulato...	322	8	1.81	4.42	2.48	0.00042
Cluster0020	molecular function	GO:0043565	sequence-specific DNA binding	827	11	4.65	2.37	1.33	0.01103
Cluster0020	cellular component	GO:0031012	extracellular matrix	166	4	0.83	4.82	2.41	0.043
Cluster0021	biological process	GO:0055085	transmembrane transport	778	17	3.73	4.56	2.19	1.9e-08
Cluster0021	biological process	GO:0006835	dicarboxylic acid transport	34	3	0.16	18.75	8.82	0.00056
Cluster0021	molecular function	GO:0016805	dipeptidase activity	10	4	0.05	80	40	1.1e-07
Cluster0021	molecular function	GO:0008028	monocarboxylic acid transmembrane transp...	20	4	0.1	40	20	2.4e-06
Cluster0021	molecular function	GO:0072341	modified amino acid binding	43	3	0.21	14.29	6.98	0.0012
Cluster0021	molecular function	GO:0008308	voltage-gated anion channel activity	11	2	0.05	40	18.18	0.0013
Cluster0021	molecular function	GO:0005452	inorganic anion exchanger activity	12	2	0.06	33.33	16.67	0.0015
Cluster0021	molecular function	GO:1901618	organic hydroxy compound transmembrane t...	16	2	0.08	25	12.5	0.0027
Cluster0021	molecular function	GO:0030247	polysaccharide binding	17	2	0.08	25	11.76	0.0031
Cluster0021	cellular component	GO:0045177	apical part of cell	187	11	0.9	12.22	5.88	1e-09
Cluster0021	cellular component	GO:0098590	plasma membrane region	247	12	1.19	10.08	4.86	1.4e-09
Cluster0021	cellular component	GO:0005903	brush border	55	6	0.26	23.08	10.91	2.2e-07
Cluster0021	cellular component	GO:0005905	coated pit	31	2	0.15	13.33	6.45	0.0096
Cluster0021	cellular component	GO:0030139	endocytic vesicle	110	3	0.53	5.66	2.73	0.0158
Cluster0022	biological process	GO:0016573	histone acetylation	100	6	0.48	12.5	6	7.7e-06
Cluster0022	biological process	GO:0051053	negative regulation of DNA metabolic pro...	89	4	0.43	9.3	4.49	0.00085
Cluster0022	biological process	GO:0016446	somatic hypermutation of immunoglobulin ...	10	2	0.05	40	20	0.00099
Cluster0022	biological process	GO:2000001	regulation of DNA damage checkpoint	12	2	0.06	33.33	16.67	0.00144
Cluster0022	biological process	GO:0016578	histone deubiquitination	14	2	0.07	28.57	14.29	0.00198
Cluster0022	biological process	GO:0007131	reciprocal meiotic recombination	17	2	0.08	25	11.76	0.00293
Cluster0022	biological process	GO:0006298	mismatch repair	19	2	0.09	22.22	10.53	0.00366
Cluster0022	molecular function	GO:0032404	mismatch repair complex binding	10	2	0.05	40	20	0.00097
Cluster0022	molecular function	GO:0005524	ATP binding	1004	12	4.76	2.52	1.2	0.00218
Cluster0022	cellular component	GO:0000123	histone acetyltransferase complex	64	6	0.28	21.43	9.38	1.9e-05
Cluster0022	cellular component	GO:0071339	MLL1 complex	20	3	0.09	33.33	15	8.9e-05
Cluster0022	cellular component	GO:0033276	transcription factor TFTC complex	11	2	0.05	40	18.18	0.00103
Cluster0022	cellular component	GO:0097346	INO80-type complex	20	2	0.09	22.22	10	0.00348
Cluster0023	biological process	GO:0060078	regulation of postsynaptic membrane pote...	42	2	0.16	12.5	4.76	0.0106
Cluster0023	molecular function	GO:0005245	voltage-gated calcium channel activity	30	2	0.13	15.38	6.67	0.0076
Cluster0023	cellular component	GO:0032281	alpha-amino-3-hydroxy-5-methyl-4-isoxazo...	16	2	0.05	40	12.5	0.0013
Cluster0023	cellular component	GO:0030904	retromer complex	18	2	0.06	33.33	11.11	0.0016
Cluster0023	cellular component	GO:0030315	T-tubule	21	2	0.07	28.57	9.52	0.0022
Cluster0023	cellular component	GO:0005891	voltage-gated calcium channel complex	27	2	0.09	22.22	7.41	0.0036
Cluster0024	biological process	GO:0007186	G-protein coupled receptor signaling pat...	646	5	0.46	10.87	0.77	3e-05
Cluster0024	biological process	GO:0021854	hypothalamus development	13	1	0.01	100	7.69	0.0092
Cluster0024	biological process	GO:0043586	tongue development	15	1	0.01	100	6.67	0.0106
Cluster0024	biological process	GO:0060039	pericardium development	16	1	0.01	100	6.25	0.0113
Cluster0024	biological process	GO:0060037	pharyngeal system development	21	1	0.01	100	4.76	0.0148
Cluster0024	biological process	GO:0008543	fibroblast growth factor receptor signal...	58	1	0.04	25	1.72	0.0405
Cluster0024	biological process	GO:0035050	embryonic heart tube development	58	1	0.04	25	1.72	0.0405
Cluster0024	molecular function	GO:0004984	olfactory receptor activity	123	5	0.1	50	4.07	1.6e-08
Cluster0024	molecular function	GO:0004930	G-protein coupled receptor activity	442	5	0.35	14.29	1.13	9.5e-06
Cluster0024	molecular function	GO:0005104	fibroblast growth factor receptor bindin...	25	1	0.02	50	4	0.02
Cluster0024	cellular component	GO:0016021	integral component of membrane	1899	5	1.23	4.07	0.26	0.0025
Cluster0025	biological process	GO:0018023	peptidyl-lysine trimethylation	26	2	0.07	28.57	7.69	0.0023
Cluster0025	molecular function	GO:0015095	magnesium ion transmembrane transporter ...	13	1	0.03	33.33	7.69	0.0326
Cluster0025	molecular function	GO:0050750	low-density lipoprotein particle recepto...	14	1	0.04	25	7.14	0.0351
Cluster0025	cellular component	GO:0031463	Cul3-RING ubiquitin ligase complex	26	2	0.06	33.33	7.69	0.0019
Cluster0025	cellular component	GO:0016235	aggresome	30	2	0.07	28.57	6.67	0.0025
Cluster0025	cellular component	GO:0001673	male germ cell nucleus	12	1	0.03	33.33	8.33	0.0296
Cluster0026	biological process	GO:0060271	cilium morphogenesis	180	8	0.27	29.63	4.44	5.6e-10
Cluster0026	biological process	GO:0042073	intraciliary transport	24	3	0.04	75	12.5	5.7e-06
Cluster0026	biological process	GO:0031122	cytoplasmic microtubule organization	25	3	0.04	75	12	6.4e-06
Cluster0026	biological process	GO:0007368	determination of left/right symmetry	80	4	0.12	33.33	5	3.9e-05
Cluster0026	biological process	GO:0060972	left/right pattern formation	14	2	0.02	100	14.29	0.00019
Cluster0026	biological process	GO:0061512	protein localization to cilium	15	2	0.02	100	13.33	0.00022
Cluster0026	biological process	GO:0050680	negative regulation of epithelial cell p...	89	3	0.13	23.08	3.37	0.0003
Cluster0026	biological process	GO:0008589	regulation of smoothened signaling pathw...	63	3	0.1	30	4.76	0.00309
Cluster0026	biological process	GO:0042733	embryonic digit morphogenesis	57	2	0.09	22.22	3.51	0.00326
Cluster0026	molecular function	GO:0001103	RNA polymerase II repressing transcripti...	25	2	0.04	50	8	0.00086
Cluster0026	molecular function	GO:0015631	tubulin binding	223	3	0.39	7.69	1.35	0.0066
Cluster0026	molecular function	GO:0003951	NAD+ kinase activity	14	1	0.02	50	7.14	0.02432
Cluster0026	molecular function	GO:0030331	estrogen receptor binding	24	1	0.04	25	4.17	0.04134
Cluster0026	molecular function	GO:0032266	phosphatidylinositol-3-phosphate binding	29	1	0.05	20	3.45	0.04975
Cluster0026	cellular component	GO:0030990	intraciliary transport particle	21	4	0.04	100	19.05	6.2e-08
Cluster0026	cellular component	GO:0031513	nonmotile primary cilium	84	6	0.16	37.5	7.14	1.9e-07
Cluster0026	cellular component	GO:0036064	ciliary basal body	92	4	0.18	22.22	4.35	2.6e-05
Cluster0026	cellular component	GO:0005813	centrosome	409	6	0.79	7.59	1.47	9.4e-05
Cluster0026	cellular component	GO:0097228	sperm principal piece	14	2	0.03	66.67	14.29	0.00032
Cluster0026	cellular component	GO:0000922	spindle pole	91	3	0.18	16.67	3.3	0.00069
Cluster0026	cellular component	GO:0001917	photoreceptor inner segment	29	2	0.06	33.33	6.9	0.00141
Cluster0026	cellular component	GO:0005881	cytoplasmic microtubule	37	2	0.07	28.57	5.41	0.0023
Cluster0027	biological process	GO:0007601	visual perception	97	2	0.04	50	2.06	0.00072
Cluster0027	biological process	GO:0007186	G-protein coupled receptor signaling pat...	646	3	0.29	10.34	0.46	0.00172
Cluster0027	biological process	GO:0060041	retina development in camera-type eye	100	1	0.04	25	1	0.04361
Cluster0027	molecular function	GO:0004930	G-protein coupled receptor activity	442	3	0.16	18.75	0.68	0.00023
Cluster0027	molecular function	GO:0004984	olfactory receptor activity	123	2	0.04	50	1.63	0.00068
Cluster0027	cellular component	GO:0016021	integral component of membrane	1899	4	0.7	5.71	0.21	0.00095
Cluster0027	cellular component	GO:0001750	photoreceptor outer segment	38	1	0.01	100	2.63	0.01398
Cluster0028	biological process	GO:0035335	peptidyl-tyrosine dephosphorylation	26	2	0.07	28.57	7.69	0.0023
Cluster0028	biological process	GO:0070373	negative regulation of ERK1 and ERK2 cas...	38	2	0.1	20	5.26	0.0048
Cluster0028	molecular function	GO:0004725	protein tyrosine phosphatase activity	80	3	0.25	12	3.75	0.002
Cluster0028	molecular function	GO:0008092	cytoskeletal protein binding	600	7	1.9	3.68	1.17	0.0044
Cluster0028	molecular function	GO:0008138	protein tyrosine/serine/threonine phosph...	36	2	0.11	18.18	5.56	0.0057
Cluster0028	cellular component	GO:0008076	voltage-gated potassium channel complex	57	2	0.14	14.29	3.51	0.0088
Cluster0028	cellular component	GO:0014069	postsynaptic density	102	2	0.25	8	1.96	0.0265
Cluster0028	cellular component	GO:0005925	focal adhesion	108	2	0.27	7.41	1.85	0.0295
Cluster0028	cellular component	GO:0071782	endoplasmic reticulum tubular network	15	1	0.04	25	6.67	0.0368
Cluster0029	biological process	GO:0022602	ovulation cycle process	48	3	0.06	50	6.25	2.6e-05
Cluster0029	biological process	GO:0008585	female gonad development	62	3	0.08	37.5	4.84	5.5e-05
Cluster0029	biological process	GO:0040018	positive regulation of multicellular org...	27	2	0.03	66.67	7.41	0.00049
Cluster0029	biological process	GO:0032845	negative regulation of homeostatic proce...	28	2	0.03	66.67	7.14	0.00053
Cluster0029	biological process	GO:0043029	T cell homeostasis	28	2	0.03	66.67	7.14	0.00053
Cluster0029	biological process	GO:0033077	T cell differentiation in thymus	55	2	0.07	28.57	3.64	0.00205
Cluster0029	biological process	GO:0050871	positive regulation of B cell activation	57	2	0.07	28.57	3.51	0.0022
Cluster0029	molecular function	GO:0003676	nucleic acid binding	2259	10	3.77	2.65	0.44	0.0019
Cluster0029	molecular function	GO:0070577	lysine-acetylated histone binding	12	1	0.02	50	8.33	0.0198
Cluster0029	molecular function	GO:0051721	protein phosphatase 2A binding	14	1	0.02	50	7.14	0.0231
Cluster0029	molecular function	GO:0003887	DNA-directed DNA polymerase activity	16	1	0.03	33.33	6.25	0.0264
Cluster0029	molecular function	GO:0004012	phospholipid-translocating ATPase activi...	19	1	0.03	33.33	5.26	0.0312
Cluster0029	cellular component	GO:0005634	nucleus	4115	14	6.85	2.04	0.34	0.034
Cluster0029	cellular component	GO:0030173	integral component of Golgi membrane	24	1	0.04	25	4.17	0.0392
Cluster0029	cellular component	GO:0031981	nuclear lumen	2650	10	4.41	2.27	0.38	0.0419
Cluster0029	cellular component	GO:0043209	myelin sheath	30	1	0.05	20	3.33	0.0488
Cluster0030	biological process	GO:0055067	monovalent inorganic cation homeostasis	67	4	0.16	25	5.97	1.8e-05
Cluster0030	biological process	GO:0042472	inner ear morphogenesis	79	4	0.19	21.05	5.06	3.5e-05
Cluster0030	biological process	GO:0006814	sodium ion transport	101	4	0.24	16.67	3.96	0.0014
Cluster0030	biological process	GO:0007588	excretion	25	2	0.06	33.33	8	0.0016
Cluster0030	biological process	GO:0050891	multicellular organismal water homeostas...	32	2	0.08	25	6.25	0.0026
Cluster0030	molecular function	GO:0005452	inorganic anion exchanger activity	12	3	0.03	100	25	2.9e-06
Cluster0030	molecular function	GO:0015103	inorganic anion transmembrane transporte...	73	3	0.18	16.67	4.11	0.00074
Cluster0030	molecular function	GO:0030506	ankyrin binding	17	2	0.04	50	11.76	0.00077
Cluster0030	molecular function	GO:0050699	WW domain binding	18	2	0.04	50	11.11	0.00087
Cluster0030	molecular function	GO:0051117	ATPase binding	49	2	0.12	16.67	4.08	0.00638
Cluster0030	molecular function	GO:0015078	hydrogen ion transmembrane transporter a...	56	2	0.14	14.29	3.57	0.00827
Cluster0030	cellular component	GO:0045177	apical part of cell	187	5	0.42	11.9	2.67	4.8e-05
Cluster0030	cellular component	GO:0098590	plasma membrane region	247	5	0.55	9.09	2.02	0.00018
Cluster0030	cellular component	GO:0070062	extracellular vesicular exosome	54	3	0.12	25	5.56	0.00022
Cluster0030	cellular component	GO:0016471	vacuolar proton-transporting V-type ATPa...	12	2	0.03	66.67	16.67	0.00031
Cluster0030	cellular component	GO:0034706	sodium channel complex	18	2	0.04	50	11.11	0.00071
Cluster0030	cellular component	GO:0016021	integral component of membrane	1899	12	4.21	2.85	0.63	0.00149
Cluster0030	cellular component	GO:0032588	trans-Golgi network membrane	17	1	0.04	25	5.88	0.03709
Cluster0030	cellular component	GO:0009897	external side of plasma membrane	154	2	0.34	5.88	1.3	0.04532
Cluster0030	cellular component	GO:0031526	brush border membrane	21	1	0.05	20	4.76	0.04563
