## Supplementary Table S15 for "A mini-atlas of gene expression for the domestic goat (*Capra hircus*) reveals transcriptional differences in immune signatures between sheep and goats"

### Sheet: deg
S15 Table: Genes that exhibited significant differences between goats and sheep (FDR<10%, Log2FC>=2) in response to LPS
Gene	LOG2FC_Goat	FDR_Goat	LOG2FC_Sheep	FDR_Sheep	Dis_Index
IL33	4.75477	0.089565	10.2796	1.12e-16	5.52483
TGM2	2.66773	0.0893819	8.06979	4.2e-16	5.40207
IL36B	1.49287	0.0129603	6.87879	2.14e-07	5.38592
ADAMTS4	1.62427	0.0772138	6.62507	4.92e-12	5.00079
CSF3	6.42712	0.0046579	11.0856	3.78e-14	4.65851
CARD10	-1.89269	0.0551815	2.75726	5.62e-07	4.64995
INHBA	2.52329	0.0780748	7.05663	1.33e-38	4.53334
TNIP3	2.59247	0.0397641	6.90132	5.02e-13	4.30885
KIT	-2.5736	0.0486555	1.71052	0.0768913	4.28412
TNFSF10	6.10513	0.0387998	2.32977	0.0155719	3.77536
TNFRSF9	5.13752	0.0136792	1.37382	0.0573697	3.7637
PTX3	5.39083	8.82e-12	9.14923	8e-18	3.7584
IL23A	4.71236	0.045	1.34648	7.72e-06	3.36588
IL1RN	3.24895	0.0386735	6.56771	1.23e-14	3.31877
STC1	-2.17991	0.0603862	1.10106	0.0627744	3.28097
RND1	3.9299	1.18e-09	0.666281	0.0241068	3.26362
IGFBP4	1.96514	4.58e-06	-1.28697	0.000688889	3.2521
CCL20	6.11293	0.00277118	9.3551	1.51e-13	3.24217
OCLN	3.8625	3.22e-08	0.648074	0.0043074	3.21442
SLC26A9	1.69253	0.056621	4.83995	2.53e-05	3.14742
IFIT2	4.58613	0.0804448	1.44795	0.0549305	3.13818
TGFBR3	1.81733	0.00606634	-1.29599	0.000857718	3.11332
BACH2	3.36229	0.00157922	6.41199	0.00314905	3.0497
ATP10B	5.21323	1.44e-08	2.18005	0.0215953	3.03317
CISH	3.22787	0.0405977	5.98693	5.67e-20	2.75906
EDN1	4.10987	0.00910366	6.85319	2.56e-10	2.74332
PTGFR	0.923829	0.0858308	3.65234	0.00165663	2.72851
TBC1D21	5.17057	0.0709049	2.48509	0.00211524	2.68548
GLI1	-1.71432	0.0095369	0.948931	0.00688583	2.66325
MEDAG	2.12069	4.38e-05	4.71562	4.58e-07	2.59493
EREG	3.88313	1.55e-05	6.43491	9.42e-17	2.55178
CSF2	8.11471	0.000291922	10.5601	1.44e-08	2.44541
LRRC17	-3.57903	0.0700722	-1.13507	0.0407229	2.44396
HEXDC	1.68235	0.00132056	-0.759291	3.43e-05	2.44164
KCNJ8	-1.78792	0.0513221	0.566959	0.0199641	2.35487
MSC	1.56217	0.00313999	3.8498	0.00126597	2.28763
FOXO1	1.07825	0.0602854	-1.0717	0.0322648	2.14995
WWC1	0.871584	0.0497347	-1.24973	0.000137949	2.12131
ICAM1	4.33421	0.0186592	2.31433	1.04e-13	2.01988
GPR84	5.88224	0.00134891	3.94458	3.39e-21	1.93766
PTHLH	1.85664	0.0310893	3.69486	0.0653101	1.83822
GPAT3	2.47579	2.82e-09	4.30983	3.15e-10	1.83404
WWC2	2.31496	6.05e-07	0.636796	2.16e-05	1.67816
SDC4	1.97381	6.64e-05	3.60246	3.46e-22	1.62865
IRF1	4.12793	0.00259034	2.51356	9.22e-18	1.61437
SIPA1L2	2.55804	2.82e-05	4.16956	6.63e-08	1.61152
CD40	3.88501	1.04e-05	2.27452	2.1e-20	1.61049
KIAA1671	1.13867	0.0395737	2.7363	3.81e-05	1.59763
NTRK2	2.47965	0.00026241	4.07485	0.0666835	1.59521
PLA2G4A	2.51767	0.0017882	0.979655	0.00141423	1.53802
RARA	-0.7713	0.0375443	0.763748	0.000424807	1.53505
ABCD2	-3.59924	0.0161138	-2.09067	0.0173011	1.50857
IRS1	0.884854	0.0270717	2.37378	1.58e-08	1.48893
CRTAM	4.24372	0.00986264	5.728	0.000492293	1.48428
MAPRE2	0.971978	0.0139363	-0.504321	0.0267067	1.4763
MEF2C	-1.3106	0.00180525	-2.78364	3.73e-11	1.47304
TNFAIP3	3.26742	0.0155448	1.81474	2.66e-05	1.45267
FBP2	2.90731	0.0016781	1.52509	1.23e-06	1.38222
CCL5	5.39053	1.8e-32	6.7247	1.07e-08	1.33416
DLK2	-2.41403	0.051009	-1.12306	0.0269792	1.29097
CCPG1	0.745959	0.0667173	-0.479327	0.0151241	1.22529
CPNE6	2.02428	0.015119	3.23533	2.17e-06	1.21105
IRAK2	2.00096	9.4e-05	3.20445	1.24e-15	1.2035
TNFAIP6	4.28414	0.0129317	5.46059	9.3e-29	1.17645
CPNE3	0.849451	0.0944138	-0.325974	0.0604502	1.17542
PHLDA1	1.70731	0.00709061	2.81673	0.000145522	1.10942
PDE4B	3.04005	0.0024437	1.93822	8.27e-06	1.10183
TSFM	0.972681	0.020528	2.05089	1.43e-30	1.07821
RGS2	1.93749	8.33e-06	0.865646	0.0807184	1.07184
SYT4	2.73963	0.0602854	3.79796	0.00264111	1.05834
KCNJ15	2.48423	0.00219132	1.42729	0.018991	1.05694
TAP1	2.63355	0.0489315	1.58311	3.91e-05	1.05044
HDAC9	-2.82924	7.44e-05	-1.77959	0.018931	1.04965
GSAP	2.35086	9.4e-12	1.31204	0.00349166	1.03882
GJB2	2.14235	0.0429889	3.16092	0.0447079	1.01856
NLRP3	2.66939	0.0106276	1.68675	0.00050353	0.982636
BTG2	1.21708	0.00271431	2.17956	5.77e-13	0.962475
CEP83	1.56228	0.00227704	0.618088	0.000436769	0.944191
SEMA6A	3.20137	0.00140461	4.13129	1.12e-14	0.929923
NFKB2	1.83565	8.76e-06	2.76149	1.92e-18	0.925836
RSAD2	6.2321	0.00985406	5.31186	6.97e-07	0.920237
IRAK3	1.7575	0.000302822	0.838919	0.00121619	0.91858
HBEGF	4.12064	0.0031742	5.03683	6.31e-30	0.916183
NLRP12	3.35499	0.00491619	2.44031	2.73e-08	0.914678
MYRFL	1.98329	0.0843607	1.08932	0.0238976	0.893969
JPH2	1.29061	0.0944138	2.17522	0.0104833	0.884606
NYNRIN	-1.15548	0.0596095	-2.02631	1.96e-05	0.870836
NFKBIA	2.85179	0.000275411	1.98821	1.49e-06	0.863584
PTPN1	1.38812	0.00142058	2.25124	2.28e-20	0.863118
MX1	3.99726	0.0286431	4.85965	4.01e-09	0.862383
CD274	4.31568	0.0029077	3.45803	2.88e-16	0.857655
IFNAR2	1.71988	0.0202606	0.866145	0.00121888	0.853733
ZC3H12A	2.12201	0.000140209	2.9642	8.09e-12	0.842194
IL6	5.75468	1.54e-16	6.55023	7.26e-06	0.795551
EAF2	1.84008	0.00127447	1.05173	0.0718864	0.788344
SLC7A11	1.5046	0.00164791	2.29252	2.31e-06	0.787927
ID3	2.16904	7.59e-06	1.38138	0.00044	0.787663
RAB3IL1	-1.68288	0.0436329	-0.907381	1.07e-06	0.775497
CES5A	4.71369	0.0944138	3.94079	0.00865211	0.772906
IL1B	7.94586	0.0416255	8.7184	4.71e-21	0.77254
TNFSF15	2.39295	0.0731176	3.15173	0.00022846	0.758777
N4BP3	1.0286	0.0387009	1.77017	4.39e-08	0.741572
IFIH1	3.45722	0.0780319	2.73717	6.33e-07	0.720055
SOD2	4.59051	2.46e-06	5.30464	3.47e-27	0.714131
BACE2	1.14383	0.00650794	1.85373	1.29e-07	0.7099
CDO1	2.50514	0.0245357	3.21361	0.00587016	0.708473
ITGB8	1.83036	2.54e-07	2.51376	2.73e-08	0.683401
LRRC8C	1.67504	0.00340624	0.995261	0.0116735	0.679783
PPIF	1.68813	0.00809611	2.3619	3.14e-12	0.673766
PTER	-1.58988	0.0230006	-2.25556	4.14e-09	0.665682
CLCF1	1.18412	0.0674741	1.84608	7.73e-16	0.661957
SLAMF8	3.3922	0.0129317	2.73106	1.6e-08	0.661137
JAK2	1.47429	9.83e-05	0.833896	0.0274045	0.64039
CREM	2.02839	0.000466541	2.66281	1.47e-10	0.634418
BCAS1	3.62545	6.73e-10	2.99614	2.58e-06	0.629302
CD44	1.11288	0.0896562	1.71929	1.63e-21	0.606412
EPCAM	3.28266	0.00011974	3.88396	5.22e-05	0.601293
BIRC3	2.05696	0.0129317	2.65516	2.09e-09	0.598192
KANK2	-1.33454	0.00606634	-1.90634	0.0294699	0.5718
SPRY3	1.83244	0.0122181	1.27111	0.0637225	0.561328
IGFBP1	3.01602	0.056621	3.57346	0.0217872	0.557446
SLC6A6	-1.40242	0.000259205	-1.94393	2.98e-16	0.541508
MBNL2	1.65558	0.000102042	2.18743	2.26e-09	0.531858
ATP13A3	1.45731	0.0130411	0.949752	0.000575723	0.507562
ROBO2	2.41406	0.00908317	2.91602	0.00215003	0.501963
DRAM1	1.46893	0.0814249	0.968317	0.0025851	0.500611
SLC28A3	5.23835	0.0613876	5.73894	2.41e-11	0.50059
CLMP	1.45604	0.0169296	1.95542	0.000662752	0.499378
DCLK2	-1.6665	0.0338207	-1.18778	0.00171279	0.478718
TYK2	0.945261	0.0996182	0.48518	0.00343173	0.460081
DENND5A	1.16163	0.0295493	0.703461	0.00673133	0.458171
MST1R	3.28456	6.16e-08	3.73826	2.29e-10	0.453702
ABL1	1.3296	0.0644738	0.87789	5.76e-05	0.451707
GNG4	1.57094	0.0241137	1.12664	0.0594994	0.444297
MAPKAPK3	0.866192	0.074739	0.435629	0.0052301	0.430562
RASSF8	0.949851	0.0170466	1.37531	0.000217849	0.425463
RELB	1.50916	5.77e-05	1.91326	4.7e-09	0.404094
CUEDC1	-0.817839	0.0804448	-1.20459	5.63e-12	0.386755
MOCOS	1.61568	2.09e-07	1.99414	6.45e-21	0.378461
PTPN12	1.13927	0.00547976	1.5028	3.77e-06	0.363524
MERTK	-1.54406	0.0405977	-1.18519	0.00792405	0.35887
FAS	1.57679	0.00163112	1.2183	2.19e-08	0.358492
CDV3	1.16668	0.0136792	0.820063	3.8e-06	0.346614
FAM20C	-1.31959	0.0253456	-0.973739	1.66e-05	0.345849
SLCO4A1	2.48004	1.3e-15	2.14491	0.000702519	0.335127
RIPK2	1.77987	1.25e-05	1.45694	6.68e-06	0.322928
NFKBIE	1.17519	0.0548299	1.49603	1.4e-09	0.32084
IKBKE	2.05533	1.62e-09	1.73836	9.11e-07	0.316964
LIF	4.91855	8.5e-08	4.62215	0.0007867	0.296402
CD47	1.41796	0.00809611	1.12396	6.96e-12	0.294006
GNE	0.932976	0.0244307	0.673623	0.000928245	0.259353
CA12	2.46496	7.44e-10	2.20652	3.79e-27	0.258445
ACSL4	1.17068	0.0100149	1.41593	9.65e-09	0.245248
GLIS3	1.28103	0.000211543	1.52495	0.00657641	0.243927
TREM1	1.59525	0.016488	1.367	4.72e-05	0.228248
ADAMTS5	3.13158	7.54e-15	3.35851	0.00568486	0.226927
CERK	-0.79399	0.0881935	-1.01325	2.7e-05	0.219259
NFKB1	2.54578	2.27e-08	2.34055	4.95e-12	0.205238
C1QL2	4.12999	0.00700396	4.32542	0.00528035	0.195432
GCNT4	3.10263	1.02e-09	2.90806	0.0137564	0.194569
DHRS3	-3.40726	0.0064006	-3.22289	1.93e-11	0.184375
ZHX2	1.28383	0.022981	1.4387	0.00427451	0.15487
SLC2A6	2.87539	0.000131	3.02922	5.78e-21	0.153824
ADAMTS9	3.35104	6.54e-08	3.19816	0.0852078	0.152872
HOMER3	-0.80513	0.074739	-0.949363	2.54e-05	0.144233
ABCC4	1.73728	8.5e-08	1.87852	6.7e-08	0.141241
NETO2	1.77172	0.00519361	1.91184	0.0223014	0.140128
RASAL2	-1.02333	0.0197643	-1.15783	2.57e-06	0.134497
NOCT	1.99403	4.4e-05	2.12557	8.35e-05	0.13154
NAB1	1.2527	0.000420367	1.1228	2.86e-05	0.129897
MID1	-1.06938	0.084328	-1.19742	0.0418801	0.128039
ACAP3	-0.838602	0.0395737	-0.955024	0.000662392	0.116422
SV2C	3.24967	0.00651678	3.358	0.00167801	0.10833
PCBP4	-0.854932	0.0667173	-0.751836	2.98e-06	0.103096
VCAN	1.59316	0.000119781	1.69486	0.00146518	0.101694
NFKBIZ	2.54076	1.14e-05	2.4534	0.000203856	0.0873544
AHNAK2	-1.432	0.00111936	-1.34843	0.000545288	0.0835706
SLC1A2	3.25246	0.00255602	3.32441	1.13e-23	0.0719463
SOCS2	2.53998	4.95e-05	2.47075	2.5e-05	0.0692288
DIRAS1	-3.26842	0.0728508	-3.33464	0.00123314	0.0662245
NBEAL2	-0.866218	0.0868931	-0.81335	0.00303391	0.0528674
ALCAM	1.68489	0.00173384	1.72671	1.09e-05	0.0418149
RNF19B	1.81013	0.0150572	1.77036	3.84e-08	0.0397696
PLCD1	-1.1785	0.016488	-1.21535	0.000240829	0.0368468
MEFV	4.32095	0.0244307	4.34933	9.69e-11	0.0283813
SMURF1	0.938001	0.0129317	0.965855	1.81e-06	0.0278535
ISG15	5.85693	0.00491619	5.87979	1.27e-09	0.0228587
GEM	1.26534	0.00101419	1.27552	0.000207843	0.0101792
