## Supplementary Table S4 for "A mini-atlas of gene expression for the domestic goat (*Capra hircus*) reveals transcriptional differences in immune signatures between sheep and goats": adrenal_gland_ASE.csv

feat	MeanAI
3BHSD	96.7305908898787
AARS	14.7058182640754
ABHD4	15.766186250255
ACTR1A	21.5355198240822
AHCY	56.7537621585653
AK1	62.4402244718446
ALDH1A1	26.6439346690529
ALS2CL	31.2019169511367
AMN	25.766384104567
ANXA6	20.7058778123299
BIN1	15.7573281894748
CPQ	12.5031651827206
CTGF	18.014440719475
DCAF12	16.75770972248
DYNLT1	25.5652414329557
EEF1A1	62.2253344312433
EEF1A2	47.6164506433456
ENSCHIG00000001969	16.1290458376666
ENSCHIG00000012524	21.7473375410133
ENSCHIG00000014849	154.668070454068
ENSCHIG00000015460	23.4293424011311
ENSCHIG00000015928	84.9600199548406
ENSCHIG00000020204	163.897629145148
ENSCHIG00000021630	132.394785736413
ENSCHIG00000021641	33.9030603392216
ENSCHIG00000023354	78.4195249888793
ENSCHIG00000025214	19.5622911316193
ENSCHIG00000026728	16.0473352744251
ETNK1	15.3139919428275
FABP4	24.122944179734
FADS1	61.631639954864
FAM193A	15.2889174208842
FAM198A	31.6767935476993
FAM19A4	214.904063171547
FEN1	26.6196300397226
GBP5	36.4835245051673
GMPR	16.212375832031
GRAMD1B	43.5870543345515
GRB10	24.2864455677821
LRPAP1	296.810222575774
LRRCC1	18.2576841864316
MARS	15.0300069989761
MGAT5	20.1519620195602
MRPL17	134.515685342409
MRPL51	31.3138962464603
NDE1	16.5911775963385
NMD3	15.1605266227978
NPC1L1	24.8017483525782
P4HB	214.856954949527
PDXK	37.1794411578623
PON1	23.7292448417151
PPP1CA	17.3587712181302
PRDX3	243.668636637338
RDH11	23.8111640237717
RSRP1	35.3732679394711
SCD5	24.7173902640557
SERPINB9	20.2039777678752
SFXN1	15.2790429022962
SLC27A1	18.9669252812211
SLC27A5	29.9398963244859
SLC9A8	15.3773807184239
SMUG1	18.704236026056
STMP1	37.1777774102218
TGM2	20.144921851987
TIMP2	49.7171962473539
TKT	346.761047976635
TMEM163	14.6874587697536
TMEM181	45.7220477473566
UCMA	15.3756111708998
ANGPT4	17.6434368372412
ARHGEF10	22.2013373704444
ATL2	17.5250034846557
BLCAP	56.5470213678244
CAPN5	18.2769458396355
CASP8	13.6361209343817
CCDC154	15.5767220158418
CD164	17.838196476568
CDO1	17.2511363377022
CTSB	17.279136428021
DERL1	21.6727280635062
DST	20.5753888389429
ENPP6	14.5991844338613
ENSCHIG00000015139	14.2216482115718
ENSCHIG00000024184	38.68976952616
ENSCHIG00000024762	18.0934480923305
ENSCHIG00000025435	50.0317584890569
FOLH1	17.5063713338348
GNL2	16.7725485790279
GULP1	19.322051266939
HIF1A	13.8624297526361
HSPG2	15.8306189439774
KCNJ5	25.6859280977666
MAMSTR	30.7631915525959
NID1	12.9787427601171
NPR3	16.3228319523033
OSBPL7	15.5270445140816
PAM	184.015853258655
PAQR5	16.6274172774409
PDGFD	23.6029466881277
PIP4K2B	13.9246657987385
POLG2	14.974867037394
PRSS53	14.7144847563937
PYGM	122.729192717432
RNF10	18.1714514521237
RNF213	96.136294946937
S100A2	36.0081486938141
SERPINH1	43.574760158466
SIN3A	17.5320388220988
SPARC	31.9961383471803
TCF20	82.2469039862414
TF	174.267941236223
THOC3	20.8112150200276
TLN2	18.7970115511405
TMEM238	18.8877414533294
TMEM63A	36.36767158073
TOR1AIP2	21.1505522798278
TP53I11	15.1156818981636
USP22	24.4887608951971
VAT1L	18.1140963703366
ABCB6	14.1112850725096
ABLIM1	16.3078914312811
AFF4	14.7737616451121
AHSG	17.7423040995971
AK4	29.5952679699639
ATP10A	22.0825733876082
BAG3	29.2029809252474
C3	16.5240800753354
CBR4	19.9028334030574
CDK5RAP2	36.6053042470303
COL4A4	14.9462156270693
COX15	17.6441193202509
CYB561	17.3866406604059
CYB5R1	12.8641586931574
CYP1B1	16.0275554410124
ELMOD3	17.2498454259715
ENSCHIG00000007384	18.7228563106097
ENSCHIG00000008585	53.04847653124
ENSCHIG00000015158	15.8241104372055
ENSCHIG00000015660	15.0960551450214
ENSCHIG00000016332	14.3703313307208
ENSCHIG00000018181	13.5928728609348
ENSCHIG00000018478	317.463713203236
ENSCHIG00000021876	38.3476555820095
FDX1	28.0573660650788
GANAB	17.1312382146005
HHLA2	16.1258941868059
HNRNPU	209.65719698106
HSPB6	14.5218273305919
IMMT	380.010317605006
ITIH4	19.3544617439823
LANCL1	43.0380805457757
LGALS3BP	436.021104087602
LPIN2	14.4901588428572
LRP8	22.051804332522
MACROD1	15.2775388987753
MEIS1	282.071317769477
MFGE8	94.8709826002422
MSH2	19.1052527103574
MTHFD2	13.0529642685695
NADK	172.231609594536
NSUN4	23.0498600079629
OTUB1	20.7041423823851
PM20D2	28.5945665965512
PPIF	18.5131002489291
PPTC7	14.3951031814089
PRKCSH	247.701402458651
PTPN21	15.7374881168415
RGS4	12.5658344366982
ROGDI	26.8848114114099
RPL10A	36.3875171905636
SLC26A6	14.6396850278974
SLC31A1	16.3924330883063
SLC40A1	19.6822144048738
SOAT1	18.6623338418558
SPCS3	16.823452244223
SYDE1	14.6137339237558
TCN2	22.2731176426899
TPD52	25.4772124999375
TRAM1	237.268721403878
TTC7A	18.1483122319477
UBC	27.4262091202227
UBE2Q1	202.945125519657
WDR75	19.5778571723627
ZNF687	13.0973825473179
ABCB4	43.0973843734906
ADAM15	13.453890998622
AIF1L	15.6530693527003
AOX1	19.9572620559409
ATP1A2	13.9417278703636
C1R	196.341093925262
C22orf23	27.9796108268089
CACNA1C	18.3408439016144
CAT	169.905685618535
CDHR5	32.087566700064
CLN6	16.1948380875144
CRAT	162.124776863083
CTSF	28.6928705602195
DOC2B	15.5337026529065
ELSPBP1	26.3333569450462
ENSCHIG00000008615	35.4319912874836
ENSCHIG00000010307	13.6898307714856
ENSCHIG00000016311	367.676237709415
ENSCHIG00000016312	13.9392387002776
ENSCHIG00000021886	14.3381888955176
FKBP4	20.8815562356432
KLHDC4	20.3605029278216
LRBA	18.5779571164114
LSS	19.6420921693841
MINOS1	64.5110379323663
MRPS6	107.666476061238
PDIA4	19.1132299696187
PHGDH	19.5855446479899
POFUT2	36.4276003030935
PROS1	28.0845457729393
PTDSS1	15.0771726892903
RGS5	14.3125584287602
RMDN1	16.7529299634032
S100A12	40.4820897672912
SELENOF	16.621860803338
SERINC5	19.221100646176
SHARPIN	14.0870425562472
SHISA5	43.2762241879084
SHISAL1	16.7754390940957
SOD3	726.463074093426
STX7	12.5508577994633
TCAF1	18.9465474362236
TNXB	14.3973610804501
TXNRD3	15.0974838716286
