## Supplementary Table S4 for "A mini-atlas of gene expression for the domestic goat (*Capra hircus*) reveals transcriptional differences in immune signatures between sheep and goats": alveolar_macrophage_ASE.csv

feat	MeanAI
AASDH	13.8035818474524
ABCA10	16.8201771643586
ABHD4	23.957101682449
ADGRE1	17.9082642888687
AHCY	104.036944177752
ANXA5	22.5126961349015
AOC1	66.578415265597
ARAP1	16.7613017135492
ARF6	11.0406063700209
ATG2A	13.8384182542201
ATP6V1B2	19.1951174395124
BZW2	21.1553603020686
C17orf67	15.1494899611949
C1orf198	28.0021822612152
C3	222.405895003502
CA12	16.6084139788545
CASP6	17.3046983353128
CC2D1B	11.525002596762
CCL24	159.364658092284
CDC26	23.9802122524086
CENPH	12.3388651644261
CFAP97	21.4870939824625
CHST10	15.7204890448499
CLEC4D	190.744818594348
CLEC4E	77.1409414251744
CMTM7	24.6663378348949
COLGALT1	14.024203387457
CREG1	27.5033506505713
CUEDC1	16.173997536488
CXCL5	50.5174760844022
DAPP1	13.6330672903652
DCBLD2	43.7423485118954
DYRK2	12.4203524699111
EIF2A	21.8279552263332
ELP3	14.4715560617524
ENDOD1	17.1257642426557
ENSCHIG00000006134	29.6270846657795
ENSCHIG00000007678	31.0229323659732
ENSCHIG00000008238	13.2356250006378
ENSCHIG00000010307	16.0669687946544
ENSCHIG00000010800	309.130312121562
ENSCHIG00000011076	44.2955179007284
ENSCHIG00000013809	14.8746048456673
ENSCHIG00000015655	14.1833721310444
ENSCHIG00000015849	20.67204836661
ENSCHIG00000015902	16.7284278639735
ENSCHIG00000018248	30.4379839038783
ENSCHIG00000018735	19.1091706432072
ENSCHIG00000019184	22.5635691407782
ENSCHIG00000019897	34.1498807106806
ENSCHIG00000020830	14.1277006723012
ENSCHIG00000021287	16.5392144974292
ENSCHIG00000021641	34.7272168352663
ENSCHIG00000022414	17.4275747623851
ENSCHIG00000022714	12.3747310241
ENSCHIG00000023303	19.693279044657
ENSCHIG00000023562	12.80964524274
ENSCHIG00000024673	74.9166533343085
ENSCHIG00000025682	21.9920505846071
ENSCHIG00000025853	13.4694267985836
ENSCHIG00000026175	40.2175163746363
EPB41L3	20.6340798222453
EXOC7	22.4097302861285
EXOSC1	12.5229548765708
FABP4	26.893249256823
FBXO30	13.7669444869724
FCN1	14.7092590342151
FCRLB	16.9745509202254
FKBP15	20.9200053908598
GLB1	23.518870482675
GPR137B	13.3045215170137
HIP1	21.5369993126353
HTRA1	20.8352037100943
IARS	17.1363956696836
IGFBP3	15.1572268600824
IL1RN	57.5432561061979
IL33	20.9887217988557
INHBA	14.7903163761217
INPP5B	13.7163445021817
KCTD12	11.1665508732121
KLF10	12.9257288779086
LCP1	43.9817914533745
LGALS3	20.5983191615745
LMAN1	16.0595696852563
LPL	56.0061504073509
LPP	17.0803513594302
LRP8	37.9883706369002
LSS	39.3264368686908
MAP3K13	13.4052426090048
MAPKAPK3	21.6708765544329
MED12L	25.2243863814321
MKKS	35.9903984626998
MMACHC	12.0672982742604
MMP1	304.430616957145
MMP12	146.697166056848
MREG	16.3410087849756
MRPL51	43.2857540671724
MRPS6	49.6573544511669
MTAP	11.7137323614155
MTHFD2	23.1062681059178
MYO9B	19.6894713339848
NCF4	16.6442613419295
NCKAP1L	22.8689317991669
NHLRC2	17.1767363893643
OAF	14.1515916534503
OSBPL7	18.7328274341306
P2RY12	26.2338513521492
PARVB	35.8584526639189
PDIA4	16.4451990168814
PDXK	115.394145524288
PGPEP1	18.8845240569438
PLIN2	35.4475289421981
PLOD2	27.8489773691572
PPA1	29.6705461407835
PPP1CA	17.9325789773056
PTDSS1	18.6013395893464
PTPRC	109.044647637438
RAB22A	103.622163255095
RCAN1	35.0289336093942
RDH11	13.8806264835572
RF00577	14.8537096970358
RF01957	30.4031856717935
RGL1	25.2889031843595
RHOBTB3	14.3914130517476
SCAMP1	15.3780099581562
SCIN	32.9544890787926
SDCBP	29.676437302769
SERINC2	15.1626005159227
SERINC5	16.4642263011435
SERPINB8	27.3289917052931
SGMS2	29.6145903825066
SLA	34.145282604532
SLC20A1	27.6308289218545
SLC25A24	19.3918426557796
SLC27A1	28.9043176625957
SLC31A1	30.9578062147947
SLC38A2	12.397664061791
SLC7A11	20.0146796393852
SMG7	23.5495800973348
SPCS3	37.8240507875972
SRD5A1	14.4734632313125
STK10	18.765511316813
STOM	13.0843679567552
STX7	17.481632519812
TEP1	26.4540396472606
TG	18.0077195740292
TGM2	34.4157540555583
THBS1	24.1673253926054
TLN1	55.6340607481062
TLR4	17.8589601978006
TM4SF1	19.5357630915186
TMED10	13.6011128418805
TOX	23.0560591447826
TSC22D1	30.5857541437075
TXNDC12	12.9482796260608
UBR3	15.4342324927456
USP3	12.3892832966819
USP36	13.0299846420404
VAMP3	17.5049997999858
VASP	20.1732813623621
VEZT	14.3800061257164
WFS1	57.7117905804084
WWP1	14.5947605714781
ABCA5	18.057620174336
ADAM17	18.6526447388376
ANKFY1	31.4228830807607
ANKRD22	29.252601011998
API5	23.9058747897995
ATP10A	18.7930278873017
B4GALT5	14.2415831485171
CAST	20.3236862070692
CD300LB	12.6741469477112
CD47	26.4520945763092
CEP57	16.7101949515435
CEP68	12.9001710446526
CHI3L1	29.4627482311842
CHKA	17.8828322660822
CLEC5A	70.3480912981752
CTSC	21.6498252657871
CYBRD1	15.3955802875515
CYP4V2	26.3391997606072
ECE1	19.9482297753839
EHF	23.8424647724105
ENPP1	15.4746224871792
ENSCHIG00000005345	16.3761982662041
ENSCHIG00000009947	68.6417852351291
ENSCHIG00000011868	11.0069047675234
ENSCHIG00000012186	86.4915785962311
ENSCHIG00000012524	17.4168234230899
ENSCHIG00000012902	15.4334645113705
ENSCHIG00000013583	24.3486136935732
ENSCHIG00000013703	11.5607338889062
ENSCHIG00000013806	18.6854463078111
ENSCHIG00000015747	18.5878402456899
ENSCHIG00000016884	28.0261446679199
ENSCHIG00000017433	38.8962165053097
ENSCHIG00000018527	67.8819540658483
ENSCHIG00000018774	14.2916922528932
ENSCHIG00000019250	10.7146038773099
ENSCHIG00000020885	16.6437542125614
ENSCHIG00000021795	37.9722990033438
ENSCHIG00000021894	12.4288435399717
ENSCHIG00000026299	12.9187202736447
ENSCHIG00000027171	16.8982358278346
ERAP2	11.6621907674383
F11R	15.7060520738233
FAM198B	26.6014448875736
FBP2	46.0688152189406
FMN1	13.9413560797883
FN1	13.3494423112849
FURIN	13.9573491480854
GNAI2	25.33307617575
HEATR1	22.2547516537075
HERC5	14.6062288789759
HGS	13.3454545004502
IFI35	19.6867876113915
KLKB1	22.3293648692089
LIPM	24.5497724418281
LRRC8C	16.8838712711328
MED13	17.1523200900714
MEDAG	32.3385576502154
MRPL17	121.382798927974
MSRB2	20.2248747412248
MTSS1	19.1634073310494
NCF1	20.7064788217514
NCF2	30.761873828419
NLE1	12.1193981331883
NRP1	26.0371525475722
NSMAF	15.0103410070925
PAK2	12.9079691703086
PAPSS1	24.7102663589651
PLA2G12A	13.4838320651682
PLBD2	18.4232946207886
PLXDC2	14.155165283707
PREX1	15.3006722455107
PTGIR	18.787676303752
RF00568	26.3778811688256
RIF1	17.0286629321233
RNF144B	14.3056486910773
RNF213	13.5313237716894
RPL10A	21.4434269776733
RPL27	21.9405670440125
S100A8	34.7064856171261
S100B	40.7676077713878
SASH1	16.0576090647331
SH2D4A	14.9801483094972
SLC1A2	15.6062425907787
SLC36A4	18.2120896926924
SLC39A8	18.4255207724519
SMAP2	23.5327944460561
SNAPIN	14.6887812856167
SRRT	12.5074392997992
STT3B	27.3205403535719
STXBP5	14.2940757503958
SUCNR1	45.205369346513
TAGAP	15.8004362757659
TCIRG1	40.4305047136694
TDG	31.0772077333408
TMC6	24.8232662085432
TMED5	13.1082490599646
TMF1	13.1712202218259
TNFSF8	14.0058429654886
TXN	94.6476393047041
UBC	44.0030505545356
UNC50	18.0205863291052
UPP1	27.511094813006
XDH	27.0863542478042
ZNRD1	11.8611302662985
