## Supplementary Table S4 for "A mini-atlas of gene expression for the domestic goat (*Capra hircus*) reveals transcriptional differences in immune signatures between sheep and goats": cerebellum_ASE.csv

feat	MeanAI
ABAT	21.6352212669251
ABLIM1	69.9841073708628
ADAM33	18.9055462278908
AHCY	31.8976098532259
CACNA1E	26.552116205084
CBLN3	19.6740041785334
CCDC3	14.1830726248913
CCSAP	16.3664018668368
CD47	168.206212812171
CECR2	23.7046734987265
CHST10	32.8865922629271
CPQ	14.2674374424747
CRTC1	15.2960453433567
CTSF	20.5349839751096
DCAF11	16.9480403451547
DIP2A	24.5360565155876
DNM1	21.9114854170261
DPP6	13.6638638839409
DPYSL2	331.093282568976
EIF2A	16.6203471618657
EIF2B4	15.6693025756333
ENSCHIG00000008735	26.8517459360181
ENSCHIG00000010679	15.4146813539483
ENSCHIG00000011757	35.9313811161828
ENSCHIG00000015876	22.9148227327536
ENSCHIG00000021094	24.9907399752841
ERP44	18.7691215674194
EXPH5	18.9322489081899
GBP5	32.4838185538456
GFRA4	16.063818131144
GIGYF1	17.3168543873892
GTF3C4	21.3124819253635
HCN1	60.1772784021909
INPP5F	216.784348861375
INSIG1	21.9058682405797
KCNT1	21.7558095214321
LSS	17.8568547666762
NSG2	31.6199357801619
PDXK	46.042264629806
PNISR	26.5024018922059
PPA1	24.0337619833057
RF00577	14.1772066971584
RF01955	24.7669816537397
RF01957	39.3013170896206
SLC25A33	16.0053402714227
SLC26A6	29.6784761068663
SLC27A1	18.7909615582144
SLC4A10	15.3215975820059
SNAP25	23.2520138266757
SRRT	14.9196906222415
STARD7	17.9011409389088
TUBA1A	87.7991412921278
UBC	37.2234944976005
VWA5B2	20.2017578521841
WDFY3	18.1031418347673
WDR48	23.2603514984534
ABCG1	34.268446495097
ANKFY1	17.8324428857054
API5	21.5449749270621
ARFGEF3	17.5313171895637
ATP9A	25.6227273990247
CADPS2	40.3643698499001
CD44	18.5032197750641
CNRIP1	19.657891066545
CNTN1	28.6547119734498
COL1A2	38.3731024234866
COLGALT1	16.7635802730539
COPG2	18.3659792429046
DERL1	20.9888894116453
DYNLL2	15.7676576600167
ENSCHIG00000006134	20.0334522008263
ENSCHIG00000020447	15.5673501498642
ENSCHIG00000021628	23.6380094520285
ENSCHIG00000021642	42.7904939195266
ENSCHIG00000022492	15.4251680254874
ENSCHIG00000024752	19.4593112332627
ENSCHIG00000025435	71.0372599146849
ENSCHIG00000025835	17.8818639216423
GRM4	24.2750525542564
KHNYN	37.4510967184707
KIAA2013	15.9011970523405
MCL1	125.718161995772
MFSD6	20.6359953550067
MRPL16	30.2903562475875
MRPL17	27.2221444839487
MTBP	26.4578994633031
NEUROD2	60.420878805879
NKIRAS1	18.6139144614868
ORAI2	17.6983704979133
PACSIN1	29.2204592747147
PRSS53	14.7307228732045
PSAP	942.001679159637
RAPGEFL1	16.7802167950541
RFXAP	15.6387120252314
RPH3A	13.8776346719417
RPL10A	22.8497374467371
SLC39A14	16.2430371632578
SLC43A2	18.2322596271823
SPARC	61.9410551719084
SQSTM1	183.898826722092
SRXN1	99.7417746219179
TCAF1	25.7169206526771
TMEM104	17.2692799537268
TSPAN9	20.0220192828219
UNC50	16.7673413135103
VIM	17.5139209001812
