## Supplementary Table S4 for "A mini-atlas of gene expression for the domestic goat (*Capra hircus*) reveals transcriptional differences in immune signatures between sheep and goats": colon_large_ASE.csv

feat	MeanAI
ACP6	22.4430473887143
ACTR1A	20.2319909817044
ADAM15	24.3411113419337
AHCY	57.7359593137719
AMN	17.6173650934464
APOB	17.1219531932287
B3GNT7	31.3611483802402
BANK1	31.1039378094629
BPI	30.9214519167236
BTNL2	38.1331153006955
C11orf58	15.1763339917558
CA12	15.966940096206
CDC42BPB	16.8764105917571
CEP70	18.0318805250179
CLN6	20.2109693636465
CREG1	14.1833294912273
DYNLT1	18.6572425307391
EEF1A1	52.8081956247512
ELP3	18.511923557607
ENSCHIG00000000315	17.4377091219387
ENSCHIG00000001799	18.7128922670114
ENSCHIG00000010079	14.2630911695622
ENSCHIG00000010082	36.1254542788808
ENSCHIG00000011425	22.1951708823246
ENSCHIG00000012524	15.5863723014917
ENSCHIG00000015928	33.2594360943665
ENSCHIG00000017732	12.4063091964048
ENSCHIG00000020204	158.27084186459
ENSCHIG00000021630	42.1501109206993
ENSCHIG00000023536	53.9421838198557
ENSCHIG00000024181	16.0653312845382
ENSCHIG00000026451	19.3257921902642
ENSCHIG00000026684	30.3064848808103
ENSCHIG00000026756	12.9531566620223
FABP4	14.5222523843862
FADS1	17.1962933596326
FAM193A	14.3691005686887
FBP2	23.5312012184206
GBP5	114.068750148355
GRB10	15.1861244114544
GSDMB	34.846294004626
IARS	21.426586281215
IFRD1	18.9412172037552
IFT52	60.1925532771971
IL18R1	24.1321293918812
IQGAP2	12.0580052124685
ITGA8	15.6137723906507
KIDINS220	16.3882212760156
KIF7	15.9457294117453
LGALS4	23.6652726335675
LIMA1	84.6302667079018
LIMS2	18.2934896863237
LRRCC1	28.8097191589537
MFGE8	13.9082221434803
MGST3	28.4483980218285
MINOS1	87.7019210719303
MRPL17	110.009590298302
MRPL51	43.5413156798842
MUT	14.7533008395885
MYO7B	24.0167779952255
NAAA	14.6359178424131
NAGK	25.7831516096879
NDST1	14.2999800799059
NEB	35.2544939642893
OLFM4	72.6311140534428
OSBPL7	21.5831318767794
PADI2	21.1865712127573
PDIA4	58.1497519809743
PGPEP1	19.0659146504903
PPP1CA	17.8409355167792
PREB	15.2105381884733
PTK6	20.1736436508457
RAB1B	18.0926695582211
RNF112	15.0082162545184
RSRP1	27.2963849784942
S100A11	14.0128011375862
SDR42E1	17.7944491026196
SERPINB9	16.3871748185146
SGK2	126.232170257247
SLC25A25	16.8659646377695
SLC25A34	17.0814333883486
SLC40A1	39.4240804385764
SLC9A8	19.1621383714854
SORL1	20.9087087037714
SPARC	44.7940907438118
SRD5A1	15.4478276793392
ST6GAL2	26.4041040357034
STARD4	13.6667156440416
STMP1	27.6761939284807
SZRD1	75.7440952115377
THBS4	16.3471494259743
TLR5	17.4883998328476
TMC6	13.4518488169326
TMEM181	32.9367322880097
TMEM30B	13.0925845036535
TOM1L1	20.8573500964507
TSHZ1	15.4202961425884
TTC7A	15.1697156189853
UAP1	19.3680869636556
USP53	20.2934022366781
VIL1	27.0784905356901
ZNF511	18.7201913937625
ADI1	14.0207617503146
AMZ2	18.3911134033625
B4GALT4	20.5837596307751
BLCAP	163.457626045078
C11orf86	19.7979111006887
C1orf131	16.074324823759
C1R	107.585078469437
C6orf132	15.7880276793661
CCDC186	18.7187142358719
CD164	41.144744230609
CNP	13.6782621793501
COL28A1	15.9505180726718
CPS1	46.5711862052353
CTSB	24.1523512279914
CYFIP1	166.707230083484
DHCR24	544.989935918685
DTX4	16.6563313018328
ENSCHIG00000010681	15.5880933044833
ENSCHIG00000015660	17.0943708149031
ENSCHIG00000016541	23.4254611001422
ENSCHIG00000016951	14.5583929118296
ENSCHIG00000018748	52.8655182025424
ENSCHIG00000018806	23.523712780328
ENSCHIG00000021234	48.569870582867
ENSCHIG00000024762	20.0420421491329
ENSCHIG00000025435	49.152221609526
ERGIC1	206.441730123322
FAM3D	21.7637999061042
FGFR1OP	17.125388368195
FRK	13.9619622742582
FUT2	25.8481600137195
GALNT12	18.3283639540365
GCN1	46.3268191751571
HOXB7	15.4460856344249
ITPR3	18.5552786640316
ITSN2	20.1454624588959
KDELR1	128.948581281215
MIR196A1	15.0677178979986
MLXIP	16.744551942126
MMP1	46.5929690934733
MRNIP	259.992727845003
NXPE2	91.6825585013725
PDLIM7	17.4577052652772
PIGR	158.62481544038
PKIA	21.3174042547823
PLA2G4F	27.3305533151613
RECQL	19.7903534433783
RF00334	24.7860955810136
RF01957	27.5417363497448
RFLNB	32.5073926821179
RGMB	22.2083611075745
RGS5	17.885012236558
RNASEL	14.2717009233648
RNF10	25.8485192545092
RPS6KL1	14.2385698199186
SERPINH1	48.2690409612534
SGSM2	16.4902565585712
SLC25A24	20.9012668920805
SMIM4	23.5628463791321
SQSTM1	18.250733317918
TCF20	73.7617234607397
TMEM238	25.8523743136476
TMEM63A	27.8269391893398
TNC	12.6774481745741
UCP2	13.0822542510998
UFC1	486.933905464199
UGT8	16.7730344643931
USH1C	28.5171551017212
ABLIM1	21.5166407342514
ACSM3	19.4349752078457
ADIPOQ	415.481496338455
ARCN1	202.037436665921
ARGLU1	14.2915296234366
ARHGEF1	18.393750328643
ARHGEF10	16.5285523537002
ATG4C	16.9855458832722
ATP6V1B1	15.3673929867052
CALCOCO2	21.5701778291157
CDHR5	26.0411067232911
CDK5RAP2	16.9021755459325
CDS1	15.9606310887973
CHP2	49.5709902282859
CLCA4	46.4392920531113
CLK1	13.6930422013563
CP	21.4305341177583
CTH	18.3937658352429
CXCL12	17.6057964945855
CYB5R1	17.1523349393903
DSP	76.4171784849966
DZIP1L	16.6633451350149
ELF1	14.0841986775137
ENSCHIG00000006887	29.8554604541918
ENSCHIG00000010163	39.8417585832129
ENSCHIG00000010319	32.3587084744374
ENSCHIG00000011076	64.7924293545967
ENSCHIG00000012034	35.1723335863637
ENSCHIG00000012625	15.0264848627035
ENSCHIG00000013361	45.3421431912477
ENSCHIG00000013644	18.8680769110067
ENSCHIG00000013906	14.2722834209993
ENSCHIG00000013950	21.886663190016
ENSCHIG00000014835	16.7354729371349
ENSCHIG00000015134	18.1788439927576
ENSCHIG00000015338	109.823578430706
ENSCHIG00000016594	16.1474286791407
ENSCHIG00000017205	18.8331178476773
ENSCHIG00000018541	18.1354516083315
ENSCHIG00000021876	16.6148548897953
ENSCHIG00000024184	18.359241993476
ENSCHIG00000026562	29.577471804394
FASN	24.9819646918868
FEN1	28.7320253431329
FERMT1	14.7101144084388
GFRA4	12.5928891685831
GGCX	15.8213739570633
ILVBL	19.384493734709
MARC1	18.7190863810109
MOG	17.5420705060043
MTMR11	18.9680884040978
MX1	12.6981659668482
MYH7B	20.5235073420527
MYO1A	18.7773567076869
NADSYN1	13.1865912056464
NAT10	14.1912618616176
NPTX2	21.2136721764238
PAPLN	18.4831722789402
PCOLCE2	15.0672078514716
PDGFRL	15.2116904935898
PDLIM5	14.7377768264694
PPARD	16.3061124720581
PRSS53	19.6814404862596
RF02132	23.1306491542194
SH3PXD2A	14.6893181339279
SLC38A3	16.1501081456999
SLC6A20	14.9736077850727
SNRNP200	26.6953242742759
ST6GAL1	188.870456429491
TCN2	13.8553401893086
TIMM50	13.8366492591878
TIMP2	359.229780649492
TMOD3	23.6682231216946
TOR1AIP2	19.9578088389503
TSPAN14	31.207763093737
UBC	20.3021728126942
XRN1	15.2052464276308
ZC3H11A	13.8275732395451
ACAD9	51.7377271053027
ALPK3	16.9676688428907
C4orf33	19.4646666501607
CARMIL1	18.6065786654489
CDC42EP1	19.9111285435614
CNNM3	28.6213125011777
COL4A1	284.280884385398
CRISP2	18.5281195948294
CTSF	24.5457933352797
EMP2	20.2419035564074
ENSCHIG00000006982	17.295254567487
ENSCHIG00000013961	53.3638647708241
ENSCHIG00000014138	15.0469536624274
ENSCHIG00000016311	20.5797947200414
ENSCHIG00000018005	16.2148349659239
ENSCHIG00000019645	27.6642950337878
ENSCHIG00000019798	193.717909069865
ENSCHIG00000021275	20.5994706446206
ENSCHIG00000021641	19.2748546991646
ENSCHIG00000022608	17.2878139778001
ENSCHIG00000024110	192.964120493141
ENSCHIG00000025214	17.3335534470438
ENSCHIG00000026069	49.5345325472725
ENSCHIG00000027096	20.127918029052
GINM1	16.4320265372331
HDAC1	16.3353979820783
HNF4A	31.1586272123904
JAK3	19.1455077593133
KLHDC4	13.5743563441451
KRT17	32.7242831298805
KRT19	36.3398907380411
L3MBTL2	14.8032184363819
LTBP4	13.9698892452476
MFSD4A	16.8312252546395
MFSD6	22.877761390685
MMP3	16.7542987172434
NCCRP1	23.0859277390082
NXPE4	54.1256380308342
PAOX	12.5812711783956
PARVB	23.0905062189026
PPTC7	15.1985481281535
PTPRC	15.093172254747
RF00093	72.0447741039854
RPL10A	34.7892441991676
SCIN	64.7759474065051
SELENOF	26.0415937590602
SLC31A1	29.548349164786
SLC5A6	22.581062680642
SLCO2A1	15.9372905237883
TCAF1	25.1188723064971
THRSP	14.0120749322184
