## Supplementary Table S4 for "A mini-atlas of gene expression for the domestic goat (*Capra hircus*) reveals transcriptional differences in immune signatures between sheep and goats": fallopian_tube_ASE.csv

feat	MeanAI
ACAD8	17.3083719213282
ACSS1	23.5006260263183
ADIRF	14.560121439386
ALS2CL	17.8137665764457
API5	14.1183594352965
AURKC	13.9023460663094
BAZ1B	12.9274844080513
C1QTNF6	15.4641035230987
C4BPA	29.2353469406562
CAPN5	27.591510628228
CCDC138	28.3195206446196
CCDC186	16.5111670618712
CCT3	18.662217081882
CD109	20.4274838317712
CD44	26.1836906181939
CDC42EP4	22.1228859170347
CDCA7L	60.6926049972106
CFAP410	29.0484304380525
CNGA3	13.9150845456423
CTSB	21.9672889302279
DDAH2	47.1732340408623
DHX37	18.24637296882
DZIP1L	19.0413568824664
ELP3	19.5920001238868
ENSCHIG00000006134	23.8811121983632
ENSCHIG00000007668	24.5260371453844
ENSCHIG00000009202	21.0131486387971
ENSCHIG00000012619	15.6160407395034
ENSCHIG00000012818	15.7843088550515
ENSCHIG00000013809	17.6574374445268
ENSCHIG00000013965	13.5431544588335
ENSCHIG00000016884	19.2219880676216
ENSCHIG00000018658	12.2254403156812
ENSCHIG00000021968	19.9380457296431
ENSCHIG00000022355	17.9865300373343
ENSCHIG00000022608	13.1457837155977
ETNK1	15.8182693504898
FABP6	20.3984068671695
FOXRED2	30.4700118560111
GALC	35.357177069278
GRB10	41.5975352231543
GULP1	16.8411223172796
IL1RN	14.5718656561235
KDSR	43.0681925093631
KIF19	21.8995933133974
KRT16	23.7522628623311
LTBP1	19.0222829338496
MLXIP	27.3465878217078
MRPL17	218.529203527227
MYH14	17.0755077558342
NAGA	15.3751992027188
NES	23.4752906160339
PDIA4	79.45358948729
PDXK	21.8737215509829
POLD2	26.2941091946358
PRKCA	21.9364090917747
PTPN3	16.0745536433667
RDH11	19.2125247114771
RHOBTB3	34.9819937905133
SERPINH1	24.8076786134731
SLC39A14	15.5639358308717
SPARCL1	18.0750774747651
SPATA18	18.386248828442
SPTAN1	22.4979523770119
SPTLC1	14.9513503082583
STMP1	20.7634988152803
TAPT1	18.7006106180112
TCAF1	17.8634955118301
TDG	32.9531959930419
THYN1	14.4101532267055
TK2	18.005653456574
TMEM231	16.9784870673524
TMOD3	26.8718549010607
TOPBP1	17.7211095350364
TPPP	37.8352139643086
TSPAN14	30.509430422212
UACA	24.1117028295138
WDR34	19.0887649391336
ZCCHC4	25.7562257237661
