## Supplementary Table S4 for "A mini-atlas of gene expression for the domestic goat (*Capra hircus*) reveals transcriptional differences in immune signatures between sheep and goats": frontal_lobe_cortex_ASE.csv

feat	MeanAI
ABHD4	17.0717714797663
ABLIM1	39.8486382455516
ACSBG1	19.5235954605422
ADAM17	12.9357149776019
AFTPH	14.176196823687
AGPAT3	25.7977794690594
AHCY	74.1612039586003
ANXA11	19.2028464450662
ARHGEF10	23.6941100701705
ARMT1	13.8941434488599
ATP2A2	22.2626658774297
ATP9A	23.7200209938789
B4GALT6	15.4394970626326
BCAT1	14.9346726969806
C1orf198	21.9443896024144
CA8	22.8760938233945
CACNA1E	30.9117803925676
CADPS2	21.9060023728035
CDH13	59.0582006953492
CHST10	31.4809805269274
COLGALT1	15.5559376625385
CTSF	24.1668435568797
DCBLD2	15.4175094777485
DCLK1	156.482201259334
DYNLL2	16.3387986843064
ENSCHIG00000009880	20.5568343903718
ENSCHIG00000010079	14.3803079963493
ENSCHIG00000010543	33.0953081036562
ENSCHIG00000012547	226.040818480709
ENSCHIG00000015849	15.6515223695871
ENSCHIG00000021641	16.0102979235518
ENSCHIG00000025703	14.5186690586845
ERP44	18.4088197450421
FAM149A	45.6954319624498
FAM184B	13.796302350353
GBP5	34.8381778357587
GIGYF1	17.14619043721
GOLGA4	15.8371526140959
GPR158	13.6108692560312
IARS	24.1011141035571
IDUA	16.6577152440383
INPP5F	476.66831689958
KIF7	15.8162186668489
LRRCC1	22.2866139025565
MKKS	13.5744257613227
MLC1	15.869210844019
MLST8	16.14120895822
MRPL44	13.663678729503
MRTFA	12.6512879304662
NASP	15.7195033817197
NECAB3	27.8533597845044
NSG2	28.3262311043095
PACSIN1	18.2562740977564
PCOLCE	13.7744122812102
PDXK	31.6364732261261
PEX26	14.6611711422874
PPA1	19.3958086891544
PTDSS1	16.6985378902285
RAPGEF4	24.1479809990105
RF00577	16.3880996903472
RPS19BP1	15.5841478371429
RTN4	22.2329528410146
SCD	15.8048493782594
SDCBP	13.0593992963675
SEPT3	78.2032690756729
SLC26A6	31.3153187600935
SNAP25	25.6550275146019
SPCS3	17.5306580038252
STX7	14.7978158131776
TFR2	21.699102821887
TRPM2	16.0566738236022
TUBA1A	190.476664582828
UBC	32.493633706533
UGGT1	16.2727015303003
WDR48	28.7933614133927
ZXDC	18.7969659987037
ABAT	17.8775333671058
ABI3BP	18.4514118613997
ACTA2	25.3866882550456
APBA1	17.2076012568815
BMS1	19.5407239089873
CACNA2D3	15.2651000100571
CACNG6	19.0722131855604
CLEC2L	13.6572414358973
CLPX	16.252620295479
CRBN	15.3799274391937
DISP2	21.1359872507067
DPP6	31.2272379142118
DPYSL2	167.065214487741
EIF5A2	17.6291993318997
ENSCHIG00000010970	17.3006524144196
ENSCHIG00000013809	16.7835690382731
ENSCHIG00000021642	36.557274512918
ENSCHIG00000025435	36.2185378499992
ENSCHIG00000026028	16.4576738907344
GNAQ	16.3837883554592
IP6K1	14.332219042781
KCNJ16	17.5557421800295
METTL17	14.0727684157011
MFSD6	39.8350056790204
MGAT5	18.393175599289
MRPL17	59.5684599202786
NCEH1	17.2628928110904
NEUROD2	45.8718623241117
NPTX2	21.6472168999803
NTS	33.2106062230307
OLFM3	24.6617607828814
PCNX2	18.2111300865903
RAPGEFL1	16.5315307437147
RASGRF1	16.8723880638397
RFXAP	13.6249121612684
RIMS1	16.7666918730524
RPH3A	15.3423071716401
RPL10A	22.3977914088163
RPL27	16.6420057710182
RPS6KB1	16.605689485002
SGCB	25.908101413023
SLC13A5	27.4953375161319
SNAPIN	18.4051327092925
TCAF1	31.0675072068166
TMEM238	17.9000105131499
TSPAN11	17.0898805598769
TSPAN9	16.3781441219775
UBE2K	14.0158332638162
UNC50	15.6292843311594
ZNF24	14.7563827180792
ZNF445	19.7610012061758
