## Supplementary Table S4 for "A mini-atlas of gene expression for the domestic goat (*Capra hircus*) reveals transcriptional differences in immune signatures between sheep and goats": kidney_cortex_ASE.csv

feat	MeanAI
ACP6	17.1837485618465
ACTR1A	20.578168180368
AGXT	24.8913983533962
AHCY	87.1693327154996
C19orf53	281.419735312619
CAPN3	16.2570938503176
CCDC190	15.4075701696859
CCDC38	13.2373344883521
CDH5	24.172668708619
COL4A2	88.0387658318736
CRAT	19.2929752158624
DUSP23	20.2767283837717
EEF1A1	61.4525341481744
EHHADH	17.9434338786168
ENPP3	18.8803358069355
ENSCHIG00000011205	64.6987698038336
ENSCHIG00000012746	26.0054152772276
ENSCHIG00000013959	13.9354583822242
ENSCHIG00000014299	313.793244640795
ENSCHIG00000015460	25.9370450532338
ENSCHIG00000016311	464.904616860991
ENSCHIG00000016541	112.339545036235
ENSCHIG00000016585	15.4233857166931
ENSCHIG00000019520	21.0966762436653
ENSCHIG00000021630	37.388405520558
ENSCHIG00000021641	19.498441077209
ENSCHIG00000025032	25.1898506668679
ENSCHIG00000025214	18.976286039681
ENSCHIG00000026684	26.6487971161628
ENSCHIG00000027232	55.1648537805923
ETNK1	16.2737530812761
FABP1	161.319672241488
FADS1	99.3074605895414
FEN1	27.5648122260228
GBP5	33.3640381102939
GINM1	15.917653820993
HACL1	17.4866107374732
HTR1E	21.0222066065296
IARS	16.0029905430203
KIF7	15.4429822275978
LRRCC1	32.910266205515
MOXD1	24.7668383048743
MRPL17	129.459059177737
MTAP	13.2613028619939
NINL	25.4731812246779
PAH	16.567077081006
PDGFD	14.4322454695266
PDIA4	30.5854980877088
PIGR	26.506684380496
PM20D1	21.5164771651104
PM20D2	40.9129815146153
PPARD	19.3027423645937
PSAT1	15.5135987702322
PTK6	18.628401428877
RBPJ	14.0406166642088
RGL1	13.6424275346001
RSRP1	36.7736773684464
SCIN	25.8408791197013
SEMA3G	13.8835239057051
SERPINA1	165.188209832158
SERPINA14	229.465664372824
SERPINB9	41.0764510105863
SGK2	41.8236969757601
SLC13A1	23.9026325580715
SLC22A2	21.6365694674912
SLC40A1	19.9283430429154
SLC5A1	28.9222127458179
SPARC	41.9188936779449
STMP1	52.3658079974396
TF	320.385740278231
TKT	188.499694878974
TMEM181	19.1080572049497
ZNF106	16.8292790876468
ZNF787	19.3877570435628
AMN	15.921910394149
AQP3	13.4009215545365
ARHGEF10	21.6196226133108
B4GALT4	29.0939354654311
BBOX1	18.9100719461365
BLCAP	15.4549216923717
C1R	19.1813695390328
CCDC186	14.6424649987144
CD164	19.4127274786569
COL12A1	19.2087874292824
COL4A1	227.742427804559
COLEC12	14.3312016128348
CTSB	30.835255154176
CTSF	20.430003326679
CUBN	21.8617806470911
CYHR1	184.488642424754
DEPTOR	16.7472882473482
DERL1	15.5837250364142
DES	129.154907330134
DZIP1L	21.5952020601794
EIF2A	16.919486027646
EIF3D	198.728275735835
ENSCHIG00000006134	15.6692356777493
ENSCHIG00000012668	32.4028297525542
ENSCHIG00000015139	12.959220862473
ENSCHIG00000018788	27.4609041907165
ENSCHIG00000024184	59.7756510393942
ENSCHIG00000025118	53.1264016321036
ENSCHIG00000025435	64.8672536890084
EPB41L1	14.7273258329827
FAM107A	14.9861407737847
GABARAPL1	22.3765268247361
IGF2R	70.8031026983536
ITGA8	23.1141067589573
ITSN2	27.4849916921908
KCP	18.9719520871124
KRT10	24.4289460277327
MFAP3L	23.6819079085217
MRPL51	43.2724485673486
NCEH1	15.4209981210166
NUP214	15.4075880204994
OCA2	16.7443118528124
PDLIM7	19.7289823731794
PICK1	17.4611084482223
PIP4K2B	23.2604268654898
POFUT1	14.4832483542074
POLG2	15.2515341298653
PRSS23	27.8945179804018
PRSS53	14.6657095494119
PSMD1	14.2621991844187
PTBP1	256.860322343509
RANBP3L	22.2720559215357
RF00056	14.9549604166455
RNF10	19.2027415077992
SERPINH1	35.3857662764416
SLC14A1	17.8364458141457
SLC5A12	20.1673768913554
SLC6A18	24.8507738807911
SORL1	17.9435082611885
SPTLC1	15.4546688188188
TARDBP	14.3002658173252
TCF20	70.8478271501903
TINAG	30.1919714378604
TLR4	16.7564541862377
TMEM63A	18.8406093628163
TOR1AIP2	25.7617862322145
UAP1	16.318321000715
UMOD	129.832720924313
UPP2	58.671969298133
USP22	29.5472665425012
VCAN	19.0599691156614
VNN1	14.6862354415978
ABLIM1	51.5482898913321
ACSM3	43.7962434697182
ANKRD33B	16.5194158296567
ARGLU1	13.5272331984697
ATG4C	24.459085601529
ATP6V1B1	28.5809281387824
BAG3	20.365998950386
CDK5RAP2	32.8592050574596
CDPF1	21.6597838652308
CLK1	20.998413912054
COL1A1	135.19868404812
COX15	25.4528614348423
DNASE1	21.8250680999773
ELMOD3	19.2882176562276
ENSCHIG00000010543	159.576119462672
ENSCHIG00000013644	18.9744983847504
ENSCHIG00000013950	15.7691689456001
ENSCHIG00000018248	19.776316957859
ENSCHIG00000019656	18.2649252316189
ENSCHIG00000021876	35.4321858267272
ENSCHIG00000023649	14.6810941280904
GIGYF1	15.9939818676142
HSP90B1	15.7055919978436
INPP5J	51.2824448363261
LANCL1	21.7880462411928
MERTK	18.7230674872551
NSUN4	15.1186136858795
OLFML2B	15.3936881302117
OTUB1	19.7602869871007
PGPEP1	21.6536724006997
PLCD1	19.2460745630209
PLXDC2	18.977398479111
PPIF	22.6539693940427
PPTC7	20.7841282767084
RANBP3	19.9349784401925
ROGDI	36.5148525790452
SH3BP4	23.483757445634
SLC26A6	17.110085231783
SLC39A9	80.9581581652534
SLC4A1	16.0034814652883
SLC4A9	17.7623273303433
SMTN	22.1169606422622
SPP1	62.4287997658622
ST6GAL1	20.9744727693899
SUN2	21.9450499845842
TMEM159	30.8869295975741
TMOD3	19.6112541193463
TNKS1BP1	16.6482703488827
TSPAN14	34.6626116460981
UBC	27.4548444649082
ALDH5A1	15.3641856216423
AQP2	30.3291708859123
ARHGAP24	22.8063447962995
C22orf23	29.3269450069461
CA2	362.060703382029
CDHR5	16.5226824522049
COL26A1	42.0242953463589
DNAJC12	19.6930348157852
ENSCHIG00000019423	371.875495859012
ENSCHIG00000020846	15.2819892055377
ENSCHIG00000021886	14.4871353706392
ENSCHIG00000022608	13.6855148077714
ENSCHIG00000024636	25.2300242396537
ENSCHIG00000025428	192.039037803838
GABPB2	17.074927934889
GHRHR	19.1160110480811
KLHDC4	16.3513026574205
LITAF	14.8720745678681
MATN2	18.4771143890602
MGAT5	19.2961466519816
MICALL1	16.1864225702877
NDUFA6	18.7608438134546
PGAM5	23.4819876283268
PNKD	18.4482210501278
PNPO	14.7246688815974
POFUT2	27.6750615121423
PON1	23.4272657552099
PPP1R10	14.7929887790826
RF01955	32.0254894871563
RF01957	22.1180550162985
RFLNB	33.0038541072443
RNF5	14.1324774538886
RPL10A	26.6208478896309
RUVBL1	128.118367224892
SLC31A1	18.0503271330872
SLC9A3R1	360.341754310714
SLCO2A1	14.1973571118513
SMUG1	20.9438662443109
SOSTDC1	22.5205878733901
SSBP4	17.4331597747132
SUCLG1	18.3030641146677
TCAF1	38.1281382656731
