## Supplementary Table S4 for "A mini-atlas of gene expression for the domestic goat (*Capra hircus*) reveals transcriptional differences in immune signatures between sheep and goats": liver_ASE.csv

feat	MeanAI
ABCG5	13.3212302979948
ACTR1A	13.9759482651897
AFM	34.9101737590075
AGXT	48.7764954104344
AHCY	101.760322287914
ALAD	20.3505910333783
AMN	19.6532017329146
APLP2	122.696964390804
APOH	49.1126819712381
ARGLU1	14.6611747637775
ATP2B2	14.441169950457
BEGAIN	23.122988608088
BHMT2	22.416178831609
CDC42BPB	15.3618795706704
CDC42EP1	16.9673700158171
CMPK2	19.0642774470223
CRP	51.3094470835391
CTGF	15.8467708809372
DCAF12	11.5912751141224
DDTL	17.162186674834
DYNLT1	19.1956172115827
ECI2	23.839668165183
EEF1A1	49.0465379256741
EHHADH	31.5522714975625
ENSCHIG00000001702	25.5700767407522
ENSCHIG00000008186	27.3280758666854
ENSCHIG00000008405	17.3151108915004
ENSCHIG00000008585	35.7703408437708
ENSCHIG00000009100	16.4910599356467
ENSCHIG00000009304	58.1833196631651
ENSCHIG00000010079	13.2869150443694
ENSCHIG00000012768	40.9309834352702
ENSCHIG00000014748	14.8618848906308
ENSCHIG00000015324	41.0185848643634
ENSCHIG00000015460	73.353047207296
ENSCHIG00000016541	57.8649539037992
ENSCHIG00000016784	49.5211357937148
ENSCHIG00000017360	105.422099628727
ENSCHIG00000018075	23.2548017923227
ENSCHIG00000018775	72.748440362409
ENSCHIG00000021630	129.46582713112
ENSCHIG00000023354	66.4641398707714
ENSCHIG00000023872	20.3109436607637
ENSCHIG00000026069	337.104396695732
ENSCHIG00000027118	15.9469376599234
ETNK1	14.7762837385221
FBP2	46.5602529800923
FEN1	43.2858536524346
FETUB	29.4530382216795
FMO5	13.7878630569816
FTCD	27.3010929453676
FTH1	22.9837017061397
GALM	31.3633902816194
GPRC5C	15.5176709758867
GRHPR	20.563037565002
HACL1	26.9353092327154
HIF1A	14.957113318273
HNRNPU	192.050005846038
HSD17B11	28.0806096108236
IARS	20.4319990660436
IFIT1	33.1811238219672
IL1R2	13.819821828178
IL2RB	16.8193642223637
KLHDC10	15.7411584448554
KLKB1	22.7650495540913
LGI4	20.2841220435553
LYVE1	39.1253174518645
MAT1A	22.8650100633003
MOXD1	22.586699182301
MRPL17	141.865203704715
MTAP	13.6037888829389
NEDD4L	16.8388251449673
PDIA4	125.932835364345
PGPEP1	18.371564251843
PM20D2	22.4439322191445
PPT1	14.4534067426408
PRDX3	151.604208919411
PRSS53	15.0177483549884
PYROXD2	17.8418809298796
RALB	13.4709444240138
S100A16	13.9527848201688
SEC14L3	18.936206778851
SEL1L	16.9285432418647
SGK2	33.0510002403274
SIPA1	13.5208997343605
SLC5A9	21.303176813537
SLC7A2	17.4492505622548
SMPD1	14.1732534778491
SPP2	22.2755123636373
SULT1B1	14.0019210539868
SUPT4H1	13.2803471338293
SYCP2L	16.4457182780014
TARDBP	15.6286236400555
TCOF1	229.561553844384
THBS4	22.5066881426119
TMED5	20.5034544515745
TMEM181	24.491477583669
TMEM30B	15.7666262576998
TNC	20.2356308984633
TOPBP1	17.8060946688451
UAP1	19.8113856636358
UGT2A2	54.9482158441148
VWA5A	55.3534323695279
AASS	15.5021106773548
ADAMTS1	12.1942755431387
AHNAK	266.332637632869
ALDOB	24.6872616201719
ALKBH1	15.6459923641753
AMBP	37.0150854108469
AOC1	16.9837108394133
APOB	68.6867287763527
ASIP	14.1842571030828
ASL	27.9844789733397
AURKC	42.4403754118344
BHMT	36.6411044734493
C1QTNF6	18.8747605592243
C1R	380.940201067042
C3	866.343705316346
C6	21.8758647282569
CAPN3	14.9055070595562
CD164	20.76702286513
CHCHD4	14.009373486275
CHIA	20.3957064142986
CLDN1	12.4405780438046
COL12A1	13.6250596327506
COL1A1	210.470418509819
CROT	12.1105565421792
CSNK1D	20.6570426692105
CTSB	25.8733982187215
CYP1A1	16.4578089960047
DDX58	17.0261195424858
DHCR24	543.919742481876
ECI1	55.8864144901581
EIF2B2	15.9018178269463
EML4	14.0368576087436
ENSCHIG00000000541	15.856647913988
ENSCHIG00000006969	22.3075078057673
ENSCHIG00000012668	90.7150409896627
ENSCHIG00000012899	23.0241553927929
ENSCHIG00000013803	24.9862756783928
ENSCHIG00000015428	35.1222068815591
ENSCHIG00000017700	69.5949569894726
ENSCHIG00000018748	63.9988315834494
ENSCHIG00000020372	24.2174448707816
ENSCHIG00000020406	21.2117182438787
ENSCHIG00000021320	29.6785785164538
ENSCHIG00000021641	23.4106686542829
ENSCHIG00000022119	12.983249963601
ENSCHIG00000022924	25.9378618415371
ENSCHIG00000024184	32.7745510999253
ENSCHIG00000024510	34.3695326366441
ENSCHIG00000024750	120.658713560689
ENSCHIG00000024836	14.394763148565
ENSCHIG00000025428	187.72777524979
ENSCHIG00000025435	35.7109157056588
FAH	31.2754720143047
FBN2	19.4939458790814
FKBP4	15.7998372435627
GBP5	37.2759400141044
GINM1	15.1271443937643
GPT2	13.6896847176757
GSE1	14.1633815912784
GYS2	17.0710317087333
HPS3	29.1139020234763
ITIH4	51.3975320955967
ITSN2	14.8618991959043
JUP	14.8408129047752
KCTD20	13.7186598950627
LTBP1	11.6822525260018
LYN	14.6491054139203
MFSD1	12.7017069028264
NAXD	12.3329962112164
NPR3	23.0135503262441
NUDT16	15.2120254669412
OSBP	15.1776691767404
PACSIN2	13.1584968928076
PAM	64.0450312162634
PANK1	16.8547890840029
PLA1A	15.0534836632951
PREB	14.9365655353151
PROK1	22.6396501265496
PRSS35	12.637987605485
RAB17	16.1307420060033
RF01955	23.2238940960576
RF01957	23.2515723161764
RGL2	91.5889151759789
RNF10	19.0461080729117
RTP3	22.3306325762848
SDS	20.7581260882916
SERPINH1	24.9470023444124
SLC22A1	30.9310544131144
SLC25A47	42.347325198083
SLCO2B1	25.1570780967857
SOD3	13.562557699843
SORL1	15.9908819466424
SPHK2	15.2998221954525
STMP1	38.3601664694175
TCF20	91.4758459006855
TEP1	12.9337077075764
TF	113.093552804603
TIMP2	50.0780295096338
TM4SF4	21.6496372813474
TM6SF2	11.4730060556287
TOMM40L	26.0855885868622
TOR1AIP2	25.8990356885612
TRAPPC13	13.8111454045758
USP22	15.5099001022882
WARS	24.7707482038174
ZNF787	26.8790500455699
ABCC6	28.2035192230786
ACP6	13.3000811336158
ACSM3	22.4311629804939
ALDH1L1	19.8144918062148
ALDH7A1	15.2416530250043
ANXA5	298.167209765048
AQP3	12.0161340970495
ARG1	13.0495774740775
ATP6V1B2	12.3775269619213
BAZ1B	75.3891935525117
C1QB	360.927394737828
CHP2	19.0643967031809
CLK1	22.7535555996893
CMBL	24.9433141018098
DGAT2	20.6162483546151
DHCR7	137.927773117641
EEF2K	17.491839023676
ENSCHIG00000006753	13.8868542743116
ENSCHIG00000008740	18.7336621532501
ENSCHIG00000010308	27.1942559949211
ENSCHIG00000010679	16.0653390723513
ENSCHIG00000011076	163.6153475053
ENSCHIG00000012728	22.0520783874462
ENSCHIG00000014562	195.968753678851
ENSCHIG00000018248	16.4159899835584
ENSCHIG00000018806	15.571801130369
ENSCHIG00000019184	15.6471080449863
ENSCHIG00000021521	37.1579574183522
ENSCHIG00000025043	19.3574938056922
FCER1G	51.4501290951698
GC	60.1350687778274
GLT1D1	35.457515294879
HSD11B1	354.558044069116
HSD17B4	14.0161713117526
KCTD6	15.5021106773548
LBP	35.8292376112889
LGALS3BP	616.20755571907
LRRCC1	18.1237501063599
MTREX	12.8294621492352
NELFE	21.817707793811
PCSK6	14.1294245208942
PLEKHG3	13.7736022571193
PLIN5	436.303724668597
PPP1CA	15.381079373536
PSMA3	14.5964898595988
SAFB	239.584687049699
SLC31A1	17.2630897692026
SPARC	428.753122465643
ST3GAL3	13.9205621912985
TTPA	15.6084046834645
UBC	29.9164321494295
VIM	356.07850692864
VNN1	22.0141623163219
ACAD9	54.0347417665561
AGP	293.102620665592
ATL2	15.4976337223942
COLGALT1	17.9816371368608
CTSF	17.3827805696523
EIF2A	18.9643245770321
EIF3E	14.3887592222414
ELMOD3	17.3653516699533
ENSCHIG00000001609	23.4815608944123
ENSCHIG00000009256	14.6332306900671
ENSCHIG00000018336	23.4941356560876
ENSCHIG00000022608	15.5433573979211
ENSCHIG00000024655	20.1545265348541
ENSCHIG00000024673	15.6723394596485
ENSCHIG00000025214	15.7181922667683
GCLC	15.3688267156236
HNF4A	29.8259799866513
IDNK	15.3320857116779
MINOS1	32.835242831945
MOCS1	18.5020698071439
NAA50	20.0032600316096
NADK2	13.8273084050772
NME6	14.2854820905275
NPC2	18.9898493152101
ORAI3	21.6372663363265
PTPRC	13.6550988276669
RNF213	64.6523641349243
RNF7	13.7062118866021
S100A10	281.33230273857
SEPT9	160.415504625421
SLC38A3	16.8870212240858
SPARCL1	76.4091062464434
TCAF1	21.6722247724516
TRAF3IP2	13.9854652708222
