## Supplementary Table S4 for "A mini-atlas of gene expression for the domestic goat (*Capra hircus*) reveals transcriptional differences in immune signatures between sheep and goats": ovary_ASE.csv

feat	MeanAI
ACAA1	17.6722785946879
API5	29.6905205384584
ATG16L1	19.0762877456698
C3	292.156547172694
CCDC138	24.1550988647695
CDK5RAP2	20.2713012741315
CMTM7	15.0134946495466
COL4A1	126.742339542425
COL6A2	29.5951803294088
CTSB	22.4672613596389
CYM	33.7722613364192
EIF2B4	22.1432349967254
ENSCHIG00000006134	24.1245786117602
ENSCHIG00000012818	14.486339326257
ENSCHIG00000013809	28.197606784261
ENSCHIG00000021320	13.8171550422207
ENSCHIG00000022608	18.979369040614
ENTPD6	14.3479676010171
F2R	15.4935177392072
GATA4	21.5946138266069
GBP5	96.2103732165077
GOLGA4	16.6547122873806
GRB10	33.7215502350081
GREB1	21.751410334698
GSTA4	25.8372990520356
GULP1	23.3788372789508
LGALS3BP	195.572131269685
MRPL17	96.5038695903057
MSH2	21.408920965276
POLD2	31.5479826299134
RF00568	16.5562376648387
RHOBTB3	41.0239096743455
SERINC5	18.2195422479727
SERPINH1	30.9402537044175
SMC4	15.5527110483446
STK32A	17.2516730946467
STMP1	34.4551588688833
TBL2	16.2483918143315
TCAF1	21.6346329602097
TF	14.6364176921865
THBD	22.8912318254154
TMEM238	24.8040241143147
VARS2	23.1820522526839
WNT5A	22.9479941971187
