## Supplementary Table S4 for "A mini-atlas of gene expression for the domestic goat (*Capra hircus*) reveals transcriptional differences in immune signatures between sheep and goats": rumen_ASE.csv

feat	MeanAI
3BHSD	17.7204904161833
A2ML1	142.438560343144
ABCB6	12.8830315138354
ABLIM1	48.2061169872691
ACP6	17.0391854258329
ACTR1A	27.921003291819
ANXA1	48.5839469407044
AQP5	36.2929591671347
B3GNT3	45.6344272937389
BAG3	19.8523803318839
BDKRB2	19.9569248807098
C1orf116	18.173915368375
CDK5RAP2	14.5338069972566
CES2	45.8462074819104
CMBL	20.6306513910482
ELMOD3	14.6518557309628
EMC7	282.532172846244
ENSCHIG00000005102	75.662970880553
ENSCHIG00000011425	41.785270108598
ENSCHIG00000012278	30.0048599803318
ENSCHIG00000013135	20.7353341388921
ENSCHIG00000013644	17.9516180055408
ENSCHIG00000013950	18.6169369625494
ENSCHIG00000015512	25.3611230430812
ENSCHIG00000019803	39.0861817279086
ENSCHIG00000021234	23.2194455996694
ENSCHIG00000021894	16.9594884364587
ENSCHIG00000023504	82.023036075288
ENSCHIG00000024184	36.517010738645
ENSCHIG00000026684	21.5018564833955
EVPL	41.196674655993
FABP4	32.0072071759443
FDFT1	18.8333232055253
FERMT1	21.6193753742483
GRHL1	13.8380906178854
GYG1	14.6823118042492
IMP4	19.6024674572401
IMPA1	16.8100206720936
INSL3	20.5384280371096
JAK3	35.0695175459463
KLK13	20.0816230777346
KLK14	18.6123990741955
KRT14	52.8540984806422
KRT17	43.9433874485162
LANCL1	18.9305219842612
LRRC1	327.329207250555
LRRCC1	16.2497263644738
LRRK1	14.5299797565141
LY6G6C	16.9861637220654
LYPD5	33.7069777549285
MAP28	34.5002758866979
MEIS1	248.915132691276
MFGE8	62.2143300825685
MLXIP	17.0127471986105
MMP28	23.9305600718816
MX1	25.5412222344064
NDRG2	23.6826605133355
PAPSS2	14.6196359505897
PPL	23.0843755116073
RECQL	20.2103464615521
RSRP1	20.6795116229714
S100A10	26.5969410091408
S100A16	90.1902617557478
SAMD9	18.0475349701645
SERPINH1	26.3735745738938
SH3PXD2B	18.0318839200581
SHISA5	47.373410278928
SLC38A2	13.7445683739997
SLC39A13	18.4954518644643
SLC9A8	24.6216042967458
SPARC	36.1040431706932
SULT1C3	24.7806242831532
TGM3	27.934261726772
TIMP2	56.5716396294936
TMOD3	21.8616526702937
TMPRSS13	200.881383902162
TNKS1BP1	17.9176804270855
TRMT10B	13.0801447520472
TSPAN14	17.9689560089647
UBC	45.3700246917217
AARS	16.3145583215106
ABHD2	15.4302243440486
ACAD9	30.7930337967534
ARRDC4	24.932519939289
C1orf131	27.7554071535305
C1R	21.5360280083664
C22orf23	50.6654806771214
CD177	22.6207977301663
CERS3	16.2384751375165
CNP	24.4463470707267
COL4A1	420.167664367475
CRNN	55.7646182847431
CTSF	14.4379717074734
CWH43	22.5338078338057
ENSCHIG00000005345	17.7644540436111
ENSCHIG00000007384	38.9998585650993
ENSCHIG00000009100	18.7258973601024
ENSCHIG00000012186	706.070433064416
ENSCHIG00000014152	58.6695210526136
ENSCHIG00000015928	29.7170120417445
ENSCHIG00000020121	153.690612286783
ENSCHIG00000021630	37.9090829349201
ENSCHIG00000021641	27.93102862895
ENSCHIG00000022554	17.321586729126
ENSCHIG00000022608	16.1066873940897
ENSCHIG00000023941	74.3263066874673
ENSCHIG00000024891	75.0733750225166
ENSCHIG00000025214	26.8991406410631
ENSCHIG00000027096	25.747515841151
FAM20C	15.9177481143036
FBXO42	18.1827200487286
IL27RA	18.3962547245411
ISOC1	17.7760629867744
KIAA0513	13.6837153499664
KLF5	17.9499454073766
KLHDC4	20.0005724180919
KRT10	23.9760916403766
KRT15	99.4194382845674
KRT4	73.780764143076
LIMS2	14.2495080131802
MFSD6	21.8676561161394
MICALL1	26.567854849409
NCCRP1	20.9342813733121
NXPE2	22.7540840118274
PAOX	17.0584687859823
PDIA4	22.1479707787001
PLA2G2F	14.051396763117
PSMB8	22.7969501767606
RF01957	40.2564448366891
RPL10A	25.9550558859837
RPL37	18.8475992435464
SELENOF	16.1219016362937
SH3D19	17.4741344651951
SLC31A1	20.718564224497
SLCO2A1	15.4574735510448
SMUG1	18.2023869006504
SNRNP200	193.029276547839
SREBF2	210.026109652107
SSBP4	25.3419821729167
TBL2	15.7590153179396
TOR3A	13.9032194415949
TXNIP	505.787266143635
TXNRD3	19.3427187809763
