## Supplementary Table S4 for "A mini-atlas of gene expression for the domestic goat (*Capra hircus*) reveals transcriptional differences in immune signatures between sheep and goats": skeletal_muscle_longitudinal_dorsal_ASE.csv

feat	MeanAI
ACTN2	28.0215818657544
ACTN3	199.970580626569
AHCY	31.5552428420781
CALR	331.358286297923
CAPN3	25.0788234213931
CAST	14.6510211664264
CLCN1	18.2028243680902
COL1A1	265.87137136773
CRAT	23.8618049675535
CS	21.5889574202621
DDIT4L	29.3169073036284
DGKZ	14.2340697079918
EEF1A1	36.5362351825207
ENSCHIG00000010079	14.2873634890313
ENSCHIG00000014708	38.1893076713349
ENSCHIG00000021630	35.9225708707433
ENSCHIG00000026733	34.4848098920561
GPT2	23.4565998183691
HRC	223.996243844914
IFRD1	18.632510184546
INHA	14.659917084308
IRF2BP2	14.9500360415995
ITIH4	18.5939554080177
MB	17.1697157297754
MRPL51	28.7880228133724
MYH2	262.145407425474
MYH3	322.845896651108
OBSCN	37.5840084059104
OLFM1	12.988910283934
PDE4DIP	21.221982692426
PM20D2	61.0861877157019
POPDC3	15.6161077082765
PSTPIP2	16.049201955626
PTK6	29.1550851878973
RAB1B	15.9386104832065
SLC25A34	28.0106913913824
TMEM182	22.4908698164258
VAPA	18.2634238452615
APP	143.714973954776
ARNT	13.0250965117363
CCNK	18.1072912839031
CD164	15.4416850822432
COL4A1	100.856817078294
CTSB	22.7113073976682
DNM1L	12.8288185871631
ENSCHIG00000004799	24.2493875794397
ENSCHIG00000011324	65.3045570323486
ENSCHIG00000017807	679.790741563113
ENSCHIG00000024184	18.0348225023545
ENSCHIG00000025435	20.8916134235689
ENSCHIG00000025782	18.330810592396
ENSCHIG00000025853	17.7214466562941
FBXO31	26.9483830628713
HK2	13.1500755010468
IFI35	22.7994483478971
JPH1	655.318200318057
MAMSTR	32.7945586993205
MAP3K20	18.3706292688612
MLXIP	29.799157093757
MYBPH	20.6894321614429
MYH7	403.914032142316
MYH8	17.0414520512147
NCOA6	146.436588389322
NRAP	18.5742400142041
PAM	30.7286417090425
PARVB	17.853839066056
PIP4K2B	15.5572906136126
PKIA	18.9599043809567
PRDX3	22.428813580939
RASIP1	15.3764926308545
RASSF4	14.3480045958897
RF01872	282.910039018932
RF01957	53.9592289214156
RFLNB	19.0381646054712
RNF10	24.2103067395449
S100A2	19.5896400579488
SEMA3C	14.6938853996252
SERPINH1	41.4536787495954
SLC16A6	30.0287949159473
SPARC	36.8484321160134
TIMP2	128.478577458654
ANKRD13B	19.4280611894858
ATP1A2	26.1606091641618
B3GALNT2	33.6115489277396
CASTOR2	17.7667699501008
CCSAP	39.8235055524786
CHRNE	14.0415067115108
COQ9	20.8300744682357
ENSCHIG00000002497	23.9654872088977
ENSCHIG00000018248	17.1160255023765
ENSCHIG00000021275	27.1803744478932
ENSCHIG00000025454	572.200783611893
FBP2	16.2867439271479
FKBP4	19.9883765565832
IMPA2	41.7931269214776
KEAP1	95.8708277449799
LIMS2	30.9733810174321
MICALL1	15.3744844671728
MSL2	38.4079346081756
OBSL1	213.549141208825
PPTC7	26.4874439662305
PRPF19	15.0718806865992
RF01955	34.3201306329417
RPL10A	32.2983629400764
S100A14	18.4015481551733
SLC30A2	17.4157772127745
TECR	18.1766687014883
TMTC1	16.4583210500289
WIPF3	16.9707918981086
