## Supplementary Table S4 for "A mini-atlas of gene expression for the domestic goat (*Capra hircus*) reveals transcriptional differences in immune signatures between sheep and goats": skin_ASE.csv

feat	MeanAI
ABHD4	16.6376271286665
ACTR1A	16.6859488908229
AHCY	67.5913500332892
ALKBH1	18.5141632064014
AMN	18.4066119076016
ASIP	27.3675832430274
CCDC50	16.5353764432177
CDS1	21.3979101371181
CLN6	21.7850570868566
CMTM8	22.0815655482853
CREG1	15.3244418637747
CRNN	19.33844727906
CYB561	13.0501769297965
EEF1A1	69.142492732581
ENDOD1	17.6362801672865
ENSCHIG00000002248	31.4508793563478
ENSCHIG00000002703	17.5964843322396
ENSCHIG00000011302	24.8701284810397
ENSCHIG00000012524	14.4657394378169
ENSCHIG00000013806	833.836793011754
ENSCHIG00000015422	22.1396565836471
ENSCHIG00000016840	17.5707418316406
ENSCHIG00000018033	213.702223338266
ENSCHIG00000018684	128.738820973444
ENSCHIG00000019803	225.054013294858
ENSCHIG00000020535	68.2571163205203
ENSCHIG00000021234	19.7879709577039
ENSCHIG00000021630	59.8794583257379
ENSCHIG00000021753	143.956809024488
ENSCHIG00000021923	91.5837253921846
ENSCHIG00000022057	89.4174298708667
ENSCHIG00000023504	184.583023042689
ENSCHIG00000025214	19.6491380942267
ENSCHIG00000026057	22.1517145154221
ENSCHIG00000026301	127.232065745703
ENSCHIG00000027083	14.201255505574
EVPL	31.0089526840064
FABP4	16.4330045582157
FEN1	16.413986397197
GIGYF1	19.0145206166099
GPN2	32.3931636009719
GSDMA	21.723950158866
IARS	18.2724506824089
ITGA3	13.6357499974276
ITGB4	22.3525347253008
KRT10	77.1994415382204
KRT14	503.931422241515
KRT15	22.3124631360713
LYVE1	15.7515531274747
MMS19	16.8858668805841
MRPL17	129.220296129351
MSL1	13.1538799034615
NXPH4	14.0141815302949
OCIAD1	17.2726673824797
PDIA4	36.9448817716622
PNPLA1	17.970730307827
PTK6	18.5753465917798
RAB1B	18.0774647270795
RGS5	15.8512514822906
RNF207	20.8850513261112
RSRP1	25.0701628758581
S100A10	27.0886406761294
S100A16	77.6135034556911
SEMA3G	16.9379455141212
SERPINA1	103.358922280455
SPARC	63.5824935239846
STMP1	34.7482727907501
TCHHL1	19.4603006214256
TCN2	13.6940476808044
TF	30.8533997326434
THBS4	16.1733106893216
TMEM181	16.8895090270732
TMEM30B	19.1409752598934
TSPEAR	26.3975782821741
ADI1	23.1847750497831
ARHGEF10	21.2693405155506
BLCAP	73.1419444465384
BPIFC	17.2525215218725
CABLES1	17.6312856422947
CD164	20.9188821072135
CTSB	40.1005596930342
EMC10	288.192871038011
ENSCHIG00000004536	16.1083072965899
ENSCHIG00000010406	25.0461601807036
ENSCHIG00000010679	18.4840306298829
ENSCHIG00000013361	49.5449689098037
ENSCHIG00000015597	44.0972553915834
ENSCHIG00000017849	31.0366244612466
ENSCHIG00000021038	19.544024426242
ENSCHIG00000021641	17.3947326143027
ENSCHIG00000024184	19.3350713918979
ENSCHIG00000024762	34.4680404878613
ENSCHIG00000024910	24.4762876643507
ENSCHIG00000025428	205.481222656984
ENSCHIG00000025435	59.9409005054732
ENSCHIG00000025484	16.7920190417943
ENSCHIG00000025510	36.6368467337661
HSD17B4	15.2786187372432
IL1R2	16.7236803264349
KRT17	28.0224332940792
LYG2	19.007295042178
MYLK	13.6110343316251
NDRG2	287.210876026301
NME4	14.1380624550879
PDLIM7	24.435422305678
PIP4K2B	24.5952911452612
PLK3	17.6293323871584
PRSS53	16.0934131690484
PSMA3	15.7632844480634
PTPN11	27.9783477948374
QSOX1	60.6488455251563
RAPGEFL1	16.529501073349
RCN3	370.587407400455
RF01955	44.7725725391192
RF01957	37.4739305360115
RNF10	22.4086169817026
SERPINB10	28.471504510963
SERPINH1	42.2818882188743
SLC20A2	15.6330171936054
SRD5A1	16.9894484630356
TAP1	15.3798726390832
TCF20	51.5598877149427
TGM3	407.924741800032
THEM5	20.7235025307595
THUMPD3	14.6040401976678
TMEM238	36.9304936494001
TMEM63A	21.8941596074529
TMX3	16.9456023282885
USP22	17.5062790951674
ABLIM1	49.8701126363634
ACP6	29.3658060126068
ANTXR1	76.5911102428626
ANXA5	17.2199236989074
BAG3	20.2977677125907
C1QB	86.6596671930364
CDK5RAP2	16.9713956096351
COL4A2	14.0157461411444
CSKMT	15.4468982480735
CST6	351.102851122184
EIF2S1	14.6320782351697
ENSCHIG00000003716	40.5519314598349
ENSCHIG00000012034	53.003375739344
ENSCHIG00000013950	30.3455036574922
ENSCHIG00000016311	531.635101780444
ENSCHIG00000022668	41.1140024730756
ENSCHIG00000026233	52.4796337737367
FASN	23.381054503255
FKBP4	17.2462372160363
GOLGA4	13.8131126231669
IGFBP5	281.058147505945
KRT4	15.1036424082899
KRT85	54.2503702307746
LAMB1	13.7970831979722
LANCL1	28.3921025382191
LAYN	16.4258685821804
LYPD5	54.6142909516561
MARK4	16.0749122087689
MCCC2	14.9322451706038
MFGE8	305.992817126685
NCOR2	72.9262193415568
PCOLCE2	13.7035559355203
PI4KB	106.719696422928
PLB1	18.3252208028901
PTPN21	17.2014330535155
PYROXD1	18.4984071763001
RANBP3	12.5577677661303
RNF213	19.9735611709382
SCEL	17.1586709474902
SHISA5	29.8924004668977
SOX21	13.3039979475029
TMEM159	41.1474058097219
TRIP6	16.6960310414017
TSPAN14	26.0378086115403
UBC	43.3916805865988
VDR	159.154570585293
VWA5A	20.4992788327053
WDFY3	15.2233860454438
ZNF395	18.9065578181289
ACAD9	43.9525652213716
ADAMTS2	20.424301454198
ADCY7	18.3938456979334
C22orf23	41.7190049526339
COL4A1	425.402707722638
CTSF	20.5955131793438
ENSCHIG00000011214	55.3104420336956
ENSCHIG00000011715	29.7959317723824
ENSCHIG00000016650	13.7994857326533
ENSCHIG00000020984	13.5600524273126
ENSCHIG00000025280	46.2904102998805
ENSCHIG00000026902	15.1190657834752
HGS	104.71167273783
IFNGR2	13.5448948071142
ITGA11	15.1135249074807
IVD	16.978880241358
MFSD6	28.4595985245842
MT4	27.1114778021806
PIAS3	13.7309731667417
PLA2G2F	18.1719185331401
PPP1R27	55.4876455965309
RFLNB	29.4650215799792
RPL10A	30.7988401073148
SELENOF	17.1868418032897
SLC31A1	15.401716750873
SLCO2A1	19.7112009859615
SSBP4	25.6053536044277
TCAF1	24.4971987865279
THRSP	17.7398906111304
TXNRD3	20.8139588690248
USP7	45.1891180700911
WIPF3	23.1965412675632
