## Supplementary Table S4 for "A mini-atlas of gene expression for the domestic goat (*Capra hircus*) reveals transcriptional differences in immune signatures between sheep and goats": spleen_ASE.csv

feat	MeanAI
ACAA1	20.7836251946225
ADGRG6	30.0996582338484
AHCY	44.4245982319787
AHSG	27.8860868203703
ALB	76.5995210345838
AMN	16.8812488403162
APRT	17.9595183612774
BAG2	22.3204476118688
CCNJL	16.841708267268
CD14	13.1724049370829
CDH5	16.630560270956
CHTOP	15.1341376497658
CMPK2	29.0615628390301
CREG1	23.046223213709
DLD	20.7519966673619
DYNLT1	19.4970462885047
EEF1A1	61.9254939073787
ENSCHIG00000006887	40.0872532882713
ENSCHIG00000009630	16.679501879199
ENSCHIG00000012142	36.4330959867137
ENSCHIG00000013361	63.9076854103441
ENSCHIG00000013820	13.7093494200344
ENSCHIG00000015324	149.864808551695
ENSCHIG00000015422	20.950404637172
ENSCHIG00000015928	41.4304698584487
ENSCHIG00000018248	31.2906235531678
ENSCHIG00000019520	15.8159969961687
ENSCHIG00000020926	28.380264003783
ENSCHIG00000021365	25.4391034336299
ENSCHIG00000021630	77.3340823378893
ENSCHIG00000021660	144.768037865097
ENSCHIG00000021795	31.3935116793069
ENSCHIG00000022434	17.7979557485238
ENSCHIG00000023354	20.648427215265
ENSCHIG00000023433	47.3519777946599
ENSCHIG00000026069	17.1432026004887
ETS1	245.973342660691
GBP5	116.22302551877
GPAT4	62.4043603916733
GPCPD1	16.3613153159714
GPR55	16.2251678037736
GRB10	16.5409595757664
HCK	19.1380049912108
IL24	17.1799423518395
ITGAD	26.1766892588969
KAT2A	350.475404203868
KIF18B	17.352774536454
LPL	37.4972698113446
LRRCC1	13.8547303787462
MINOS1	71.8035039760904
MRPL17	110.43920381387
OSBPL7	17.5696782085721
PDIA4	48.1865832121567
PDXK	30.541677027525
PHYH	74.3694063419277
PTER	18.2816097685315
PTK6	22.1517127285587
RABL6	16.7139800904451
RAVER1	19.3879391301904
RBPJ	14.5338490368925
RF00093	116.152048608864
RPS6KL1	15.3221540073691
RSAD2	19.6879074066704
RSRP1	35.4962434722976
SERPINB9	19.8481392361631
SERPING1	321.250030973905
SH3TC1	14.1516235596994
SIPA1	19.6651661362874
SLC27A5	33.5906785150182
SLC40A1	41.0426138486538
SNED1	29.9899665832083
STMP1	37.0444267360772
SZT2	16.8704646424811
TC2N	25.199772070579
TF	93.0578582584061
TLDC2	17.3581143624215
TMEM181	25.7834901359108
ZNF792	15.2721754874804
ABRACL	20.9787659727909
ADAM17	17.0220571659831
AGBL5	20.631975374151
AMPD3	24.1647559289685
ARHGEF10	21.2764944838915
ASIP	23.6461836590458
BAC7.5	50.7572913052854
CAT	524.128164882383
CCDC154	17.1393944984233
CD164	20.9793805721123
CLCN7	18.2925744277364
CLN6	18.9805790041765
COL4A1	147.26650220964
CTSB	18.1362298772951
CYBRD1	26.9323643106658
CYP4V2	22.0266055419361
DCAF1	18.0474023102727
DDX58	28.1730545091199
DERL1	13.7760009368552
DPT	13.2899273328621
ECI1	18.7601509595538
EIF2A	21.2044721044136
ENSCHIG00000007852	15.2772545878771
ENSCHIG00000010163	34.2224752716406
ENSCHIG00000010612	15.9182838427193
ENSCHIG00000015033	20.7256694029051
ENSCHIG00000016784	26.5614271350047
ENSCHIG00000018922	25.5976761547066
ENSCHIG00000020406	15.4638823243211
ENSCHIG00000020830	14.3931682540701
ENSCHIG00000021234	19.0906156255046
ENSCHIG00000021641	19.9314038416843
ENSCHIG00000021753	13.4897821429658
ENSCHIG00000022942	26.1876938119567
ENSCHIG00000023778	29.8725265138609
ENSCHIG00000024144	19.570216715092
ENSCHIG00000024184	155.371798059965
ENSCHIG00000024752	15.8191051920636
ENSCHIG00000025428	144.508918088708
ENSCHIG00000025435	58.5904369900724
ENSCHIG00000026580	15.5966439653887
EXOSC7	15.7503851625428
FABP6	21.8761477885779
FAM111B	16.5604957532863
FN1	60.8676199893977
FOXS1	16.0316767664462
GABARAPL1	15.7370293434199
GARS	21.4594660006402
IL27RA	16.6400953602173
ITGAM	18.62673269675
MLXIP	17.0914064651875
MPEG1	61.5190820878779
MX2	20.1027838809594
NEK2	20.4442716480076
NNAT	22.8178328377416
OAS1	34.006813514677
ODR4	14.6581976013553
ORAI2	20.5599717959591
PDLIM7	25.776497314512
PIP4K2B	13.6977850735748
PKN1	22.4203330901815
PNISR	15.5404542768465
POLG2	24.6547923825377
PRSS53	13.5442409743144
PTPRC	46.3975319916837
RDH11	15.3336734377073
RF00056	13.8149405846606
RF00393	22.4130115638463
RF01955	31.3354675082187
RF01957	32.5691386637363
RFLNB	17.3747236400528
RGS18	16.5798381841302
RHOBTB1	15.5639354098139
RNF10	29.4476051163193
RNF213	463.943050876802
SAMHD1	25.9652021343896
SAR1B	15.3172272436245
SERPINA1	31.9116815241608
SERPINH1	44.7361887442299
SIT1	14.4786937783263
SMARCD3	12.1686682763448
SMG5	26.7504937941195
SORL1	18.1406459696121
SPARC	38.325522133118
SUN2	33.0058544823669
TAP1	23.7562994402439
TCF20	69.8583181593927
TKT	17.6999926071324
TMEM238	21.0561344368689
TMEM63A	25.9529305878497
TRPM2	18.4519036632833
USP22	44.0643918332893
XRN1	27.8920516829842
YJEFN3	16.0945104244105
ZCCHC2	24.252557096036
ZFAND1	14.8228549699643
ZMYM6	19.2621611945953
ZNF470	16.5726310256705
ADCY7	25.1916861824493
ADGRG5	20.1291534171708
C1R	97.0938761841253
CA2	23.6856239896308
CCL26	18.672835476138
ENSCHIG00000013062	15.041091370958
ENSCHIG00000013803	23.0872016180253
ENSCHIG00000021876	46.0346503447589
ENSCHIG00000022608	13.6003043378615
ENSCHIG00000023219	16.5885311622309
ENSCHIG00000024673	68.8582255712112
ENSCHIG00000025214	21.2810124298704
KRR1	15.4107529312178
LOXL3	20.9919150142814
MLLT6	19.5090537160332
MOCS1	20.4403945850081
PPTC7	23.3381630054987
RPL10A	26.7534725915844
SEC24D	15.2932575422636
SELENOF	19.4226958541119
SLC8B1	25.9332719367575
SLCO2A1	48.3047453034555
SPC25	16.287838667192
TCAF1	24.8761319304015
TRDC	24.9289426530506
WDR1	106.519924466382
