## Supplementary Table S4 for "A mini-atlas of gene expression for the domestic goat (*Capra hircus*) reveals transcriptional differences in immune signatures between sheep and goats": testes_ASE.csv

feat	MeanAI
3BHSD	60.9265154184681
ABHD4	23.6837547885863
ACTR1A	17.7599762624546
AHCY	76.6625432602886
AHSG	45.1228445420595
ALB	123.188282199665
ALDH1A3	27.4441263611684
AMN	20.4811569374929
ANXA5	108.166664604683
ATP1A2	21.237233860568
C11orf58	14.5148254296844
CAT	15.7354338026523
CLCA2	36.5152298549516
COX15	17.2090641749041
CPD	20.28304645201
DAGLB	13.8188421934839
DHX35	15.1484008433813
DTX1	21.2453109951486
DYNLT1	15.302016088605
EEF1A1	72.5752168515785
ELMOD3	18.0727007750659
ENSCHIG00000003603	20.2231467985482
ENSCHIG00000005295	26.1122574459273
ENSCHIG00000010079	13.4494415240124
ENSCHIG00000010625	14.728226983099
ENSCHIG00000012142	50.8245790440228
ENSCHIG00000012902	20.6411390303587
ENSCHIG00000015460	42.9822961100776
ENSCHIG00000015681	16.4679449626416
ENSCHIG00000016354	226.178771595725
ENSCHIG00000017121	46.369578055969
ENSCHIG00000020926	44.1311064620964
ENSCHIG00000025214	17.833418249689
ETNK1	16.2813254164672
FEN1	27.6503094818445
FRMD3	20.1213885994067
GBP5	102.319979542999
HNRNPU	244.170025468718
KCTD6	17.8875303314597
KIF7	20.0638957862889
LGALS4	18.7130326793406
MATN2	67.4075317537686
MRPL17	106.788008115791
MVB12B	16.1886949180207
MYO7A	17.5700718560859
NKTR	26.3774659059041
OS9	430.643101774962
PDIA4	53.1985297452689
PHYH	43.158861978072
PPFIA2	15.8725892840142
PPT1	13.759717389968
PROS1	20.5918921503159
PRPF19	269.389792951739
PTK6	16.0527116329881
RALB	22.5462545441075
SGSM1	15.3635322983027
SIPA1	17.9962404538518
SLC27A1	22.9091021332648
SLC39A14	14.4635459258972
SLC5A6	19.364293906378
SMIM10L1	93.6061152386353
SPARC	38.9800100283949
STMP1	41.54345033423
TF	187.28436647088
TMEM181	25.4655110835673
TRIM4	23.9515263818197
TSPAN18	14.51202243435
ZFAND5	13.905968068899
ZNF605	31.5246133979802
ALKBH1	16.1525177714334
ALS2CL	34.3677338966684
ARHGEF10	37.1523917288677
BLCAP	700.701222107055
CACNA1D	14.2381662353151
CCDC69	18.6064319276684
CD164	21.5956640282764
COL12A1	14.6483099306511
COL4A1	163.130750370413
CSNK1D	15.9397107039982
CTSB	19.3303041977744
CTSF	22.4428861677978
DERL1	21.3882488899736
ECI1	22.2732337810541
ENSCHIG00000006134	16.4736637927828
ENSCHIG00000007766	18.7285695790912
ENSCHIG00000008380	107.727736009318
ENSCHIG00000010713	18.1230486921636
ENSCHIG00000013515	408.961964134003
ENSCHIG00000017313	14.5950854156173
ENSCHIG00000020391	13.6390774768873
ENSCHIG00000021641	17.4055018583052
ENSCHIG00000023611	88.0171966955624
ENSCHIG00000024762	16.7667085347057
ENSCHIG00000025435	96.7662826371548
ENSCHIG00000026635	26.1194713532895
ERP44	34.8983096998872
FKBP15	34.121263463023
GABARAPL1	19.3063458594868
HIBCH	19.1901971159219
HSD17B3	29.9339183525299
IGF2R	20.1628975671151
KCP	18.741568144568
LMF1	37.3747000192256
MB	24.4583649917627
NAGK	20.8037048644764
PADI1	16.293619448962
PDIA2	18.9253794500375
PDLIM7	22.9467218748487
PICK1	24.0160756838892
PIP4K2B	14.2302866427995
PLAT	38.1730504686772
PLAU	16.7943414644259
POC5	16.4875389843828
PPTC7	14.7057597550624
PRDX3	49.3084881312581
PRSS53	15.918145464473
RGL1	23.1053977355861
RNF10	21.5780117559556
RPSA	22.3294829162169
RSRP1	41.3636220214901
SEPT2	60.8933455336002
SERPINH1	51.1725281032004
SIL1	286.64807419854
SLC15A1	16.8315734023333
SNTB1	24.6515268875023
SPTLC1	24.1237538086969
TCF20	65.6000365059642
TCTN1	95.5898485940066
TMEM114	54.0308447035045
TMEM63A	29.955768853051
TNRC18	17.09904661669
TYRO3	307.463712826138
UROD	68.4799233418094
USP22	191.997729805219
XRN1	25.6727550187317
ABCF3	455.791264322852
ACP6	23.7623988149641
ACVRL1	29.2022433326819
ADAM33	19.7108573224633
ANXA6	52.4544097696417
CCS	15.1050268928413
CDK5RAP2	67.4890375628318
CLIC1	13.7086901168037
CNMD	139.442736451536
COL11A2	18.0797257556612
COL6A6	17.0007900847892
CP	17.6339501817086
DNMT1	250.946485065001
DZIP1L	16.8328579851938
EMID1	24.2381457260338
ENSCHIG00000000248	14.5392224959044
ENSCHIG00000003258	15.1168726920628
ENSCHIG00000006887	23.5950963932155
ENSCHIG00000012278	25.9170107745018
ENSCHIG00000013950	22.0797115141345
ENSCHIG00000015387	16.1466361852679
ENSCHIG00000015548	47.1122285316076
ENSCHIG00000015872	488.609642303319
ENSCHIG00000017205	54.4398320040071
ENSCHIG00000018472	16.7771205411716
ENSCHIG00000019852	17.9463970701005
ENSCHIG00000020204	800.964679239655
ENSCHIG00000020830	21.2677443059172
ENSCHIG00000021630	294.624870454761
ENSCHIG00000021876	38.4106158932159
ENSCHIG00000023354	22.742250198484
ENSCHIG00000024184	34.9340176119438
ENSCHIG00000026733	17.3460263010368
GFRA4	15.143640768422
GSTA4	22.8729809376959
HOGA1	29.3401420356217
IDH2	117.682933701801
IQSEC3	19.7451863558345
KIRREL1	148.460089669489
LANCL1	33.3155342946248
LGALS3BP	273.355089191367
LRRC71	14.3210777852269
MEGF6	19.7106597561052
MFGE8	30.8905057061133
MLXIP	14.4445767621784
NFASC	15.7545961965253
PDGFB	17.7433310459088
PDGFRL	16.6798304030223
PTPN21	21.3570913946381
PTPRC	20.975893107331
RETREG1	17.3896995413981
RF00093	163.389965850491
RNF213	185.314321163529
SCARA5	18.5879532918822
SIGIRR	14.1690709232419
SLC26A6	18.4436563288959
SLC31A1	19.7800529735668
TACC1	16.3072198238815
TCN2	89.2024800935479
TM4SF1	45.8652340473461
TMOD3	19.3794669531613
TMPO	58.1085704918606
TSPAN14	18.0816033984729
UBC	22.0806973547499
WDFY3	15.4449684597105
ADAM15	16.5556931371085
ADRA2B	24.4933696449863
C1orf198	19.056639831381
C7	14.1875294106889
CAD	17.3209043991984
CASP3	21.8881500754293
COLGALT1	38.6927088172606
DPYSL3	23.1840652003985
EIF2A	16.7305030716225
ENPP5	22.5163197576415
ENSCHIG00000013325	106.673719184624
ENSCHIG00000016311	213.91914740702
ENSCHIG00000022608	16.1582150199839
ENSCHIG00000023311	14.7133259032443
ENSCHIG00000024673	20.0694665136863
ETHE1	20.2983729202615
FAM135A	16.5732526593185
GALNT9	61.2074845360842
MAP7	17.2262638108489
MGAT5	25.5826133343024
MPZL1	18.8047453065137
MYO1D	15.9314908323294
PADI3	45.221652199519
POFUT2	20.6077258615314
PPP1R27	86.5883799747587
RPL10A	39.8923417919587
RPL37	17.1918984734867
S100A10	270.369880110509
SERPINE2	17.684715894562
SSR1	83.0514055437432
STX7	13.906557197761
SULT1C4	19.216696823865
TCAF1	16.9734857587483
TMTC2	12.854189124179
