## Supplementary Table S4 for "A mini-atlas of gene expression for the domestic goat (*Capra hircus*) reveals transcriptional differences in immune signatures between sheep and goats": thymus_ASE.csv

feat	MeanAI
ABCA5	60.7578147729365
ACAD8	16.1384838047975
ADAMTS18	49.995827017629
AHCY	57.6104893458421
ANKRD27	24.660251969631
BAG2	31.166721520058
C9orf64	19.91323171123
CD1E	21.0936782423786
CD47	19.7787932226957
CDC42BPB	17.9069746773092
CDPF1	16.322352248885
CIP2A	23.0916457135019
CNTN2	25.8580499756708
COG4	12.4831364022562
CRNKL1	15.1364678683496
DCLRE1C	18.1020044056288
DST	230.388197322962
DYNLT1	21.5341058097242
EEF1A1	60.0608471705976
ENSCHIG00000001969	15.6071178172473
ENSCHIG00000006887	40.8678031470371
ENSCHIG00000008220	24.0489174314519
ENSCHIG00000009630	178.742962142813
ENSCHIG00000010163	24.8176580519422
ENSCHIG00000010403	13.8752077451509
ENSCHIG00000010963	19.2024482337883
ENSCHIG00000012015	33.5976612480934
ENSCHIG00000012278	37.6931630583862
ENSCHIG00000012366	62.4199049325632
ENSCHIG00000012503	23.0757925864968
ENSCHIG00000013361	87.9721492323881
ENSCHIG00000013502	29.9674598041527
ENSCHIG00000013794	20.4580400996963
ENSCHIG00000013806	492.558479035887
ENSCHIG00000013820	30.9064522266659
ENSCHIG00000014835	54.4103095095294
ENSCHIG00000015422	36.2490596346028
ENSCHIG00000016311	447.311839424468
ENSCHIG00000018248	44.5041095027393
ENSCHIG00000018450	68.0512750246731
ENSCHIG00000019520	48.9960134042704
ENSCHIG00000020552	18.6351677443287
ENSCHIG00000020834	19.7012643811261
ENSCHIG00000020926	30.1059567004318
ENSCHIG00000021365	53.1460023195944
ENSCHIG00000021795	34.2645246033904
ENSCHIG00000022434	19.0486448753945
ENSCHIG00000022870	16.543741890201
ENSCHIG00000024013	23.3207787232566
ENSCHIG00000024984	18.9167042450669
ENSCHIG00000025908	19.0905236165552
ENSCHIG00000026028	16.861533545261
ENSCHIG00000026562	64.7408508582735
EVL	26.3136800383368
FEN1	15.033378659478
GANAB	297.091423380302
GBP5	143.414182921842
GCNT4	15.5159595447919
GRAP2	22.3869459440153
HMCES	103.975259541063
HSD17B11	17.9259102080496
HUS1	16.1053470892462
ICAM3	19.1959053176052
IFRD1	27.9019787759872
IL20RB	26.6031514843472
JAML	23.4718321529724
LRRCC1	18.1595470218982
MAN2A1	32.0879420902399
MCL1	401.433113857933
MGAT5	33.1031297812414
MRPL17	125.047457392664
MTAP	19.1344336801851
MXD4	21.2464097969899
MYO18A	22.4894491804011
NDUFA6	16.5019188788365
NOSIP	28.6915119387026
OARD1	19.3248617238491
PARVG	25.7658307574135
PDE3B	19.3431491346513
PDIA4	80.9337443843005
PDXK	26.8622311280615
PIAS3	14.7884772054289
PIK3C2B	31.6094531586207
PRDX3	43.7461774913521
PRNP	18.798425508178
PTK6	16.0401088231562
RAC2	16.009673108405
RAVER1	24.2860897217054
RSRP1	52.3521153338706
S100A10	17.2378206392064
S100A12	18.603907129845
SEMA7A	16.2587310396354
SH3BGRL3	17.310345071293
SLC12A2	15.020099547568
SLC25A3	656.410523646255
SRXN1	15.178333491804
STMP1	42.0065009199122
SYNE3	21.0026810877668
TKT	125.378978133366
TMC8	28.5721666621105
TMEM163	24.9594809662583
TMEM181	26.0539758082749
TMEM33	55.9449722617972
TMEM81	14.9721406537536
TRAT1	14.1849141285455
TRIM11	15.6109531992026
TRIM4	21.9856864423333
UAP1	16.3889512914895
UBXN11	17.04389552576
WDR48	21.2332036734565
3BHSD	17.045728285668
ADI1	13.0179849621373
AGBL5	51.3373023123413
AHNAK	27.6018686852986
AP3B1	14.4551361001758
APBB1IP	27.3041648581997
APP	126.961024204252
ASIP	20.6520183891328
CHRNE	14.9093756184458
CNTRL	15.3506088938807
CTSB	31.9957665701385
CYP2U1	27.8809540206422
EDEM1	20.611445623838
EIF2B4	16.5395610045987
ENO1	759.746879908484
ENSCHIG00000007549	35.6090200197969
ENSCHIG00000008003	41.1851376741849
ENSCHIG00000009663	55.632801453385
ENSCHIG00000013868	13.8392141389841
ENSCHIG00000014386	19.0267054597819
ENSCHIG00000015100	23.7226371503966
ENSCHIG00000018748	43.1562603048282
ENSCHIG00000021320	17.2165596602178
ENSCHIG00000021474	24.1516939202901
ENSCHIG00000021641	20.9276993941254
ENSCHIG00000023348	17.6107828382247
ENSCHIG00000025435	123.225007444343
ENSCHIG00000026580	19.6715373338333
ERAP1	17.9610257577917
EXOSC7	20.9139209436068
FABP6	25.2594809633813
HAUS2	18.2280851910534
HIST2H2AC	14.9657493661195
HJURP	14.0608518877082
IGDCC4	53.8652083405332
IL4R	14.17556246042
INPP5E	66.3856701024413
INPP5F	20.6427555971903
ITSN2	17.1931247987874
KIF18B	16.9735182391931
KREMEN1	14.7520648917325
KRT4	14.6423618350434
LRPAP1	25.8534936081423
MAP7D1	17.3227313844862
MAST3	19.3299361420581
NCOR2	110.875249108295
NEMP2	14.4446582853206
P4HA2	20.512631053847
PADI2	16.3815360776273
PARVB	13.0195071723651
PDLIM7	19.6901033790095
PIP4K2B	23.892309194916
POLG2	26.7466225322072
PSMB8	26.0542903781347
PTPRC	31.9036414086293
RF00056	28.8713485732892
RF00393	13.3785662033034
RNF10	22.3994791491262
RPS6KL1	15.274732317585
RPSA	20.453560922085
RRP8	18.3827789046915
SAFB	194.005696258869
SMG5	18.5063755796142
SORL1	19.198887134583
SPCS3	18.8425437884486
STAR	33.9160581754863
SUN2	17.7679436201434
TAP1	21.3061119128792
TIMP2	18.4912271216544
TMEM154	20.808427117095
TMEM238	25.796122903404
USP22	136.346813445072
XRN1	15.4104620537802
ZMYM6	20.628950261982
ABI1	52.5725904507585
ABLIM1	43.0538022547194
ABRACL	31.5682968107562
ACP6	28.4260201389556
ACTR1A	17.9989386570189
ADGRG1	16.8120159552803
ANXA5	13.9808358220113
AOAH	47.4085329535759
ARHGEF1	42.0617899952278
ATP10A	27.1356888998761
B3GNT3	17.3725724833035
BAC7.5	24.7106585946588
C18orf21	30.2245946297436
C3	26.7251427276243
CAB39L	13.7319749834018
CACNB3	11.8715449366395
CALHM2	15.541084979009
CASP8	19.0445692522878
CBR4	16.2888419212627
CDK5RAP2	41.4216547830332
CP	24.944943091661
DDX31	20.7828197094786
DDX49	18.0979168757167
DNAJC3	15.6292606522469
ECE1	13.4245144809206
ECPAS	14.2824547192174
EML3	16.8844507672836
ENSCHIG00000002545	14.5140618841466
ENSCHIG00000011258	15.0824560826307
ENSCHIG00000011730	21.2358819143813
ENSCHIG00000012213	43.4836177064244
ENSCHIG00000013425	79.2976566072156
ENSCHIG00000013950	16.1102424139619
ENSCHIG00000017360	64.3002953040213
ENSCHIG00000019605	17.5203014895973
ENSCHIG00000020079	90.7301063237413
ENSCHIG00000021630	32.6840369523362
ENSCHIG00000021876	97.2321787501293
ENSCHIG00000023219	17.013888624442
ENSCHIG00000024184	20.0938899473693
ENSCHIG00000025940	165.590587391316
ENSCHIG00000026070	18.4961201952089
ETNK1	15.528117860856
FAM20A	15.7702252921882
GINS1	17.6280674510108
GNAT2	15.54735505157
ITK	25.9210770007029
KIAA1551	15.7177293217268
KIRREL3	19.7997469536804
KYAT3	32.6070007189459
LANCL1	45.2757376394742
LCP1	32.8476746422501
MAP4K1	18.149945076102
MFGE8	31.9488578667387
MLH1	16.0826750048639
MYH7B	14.4241882648638
NOTCH1	18.0394854023613
PARG	29.7586727895514
PRXL2A	21.5478013817552
RAD17	16.6895524457356
RIMBP2	30.666592446546
ROGDI	57.6620149747018
RPL10A	26.3084003349366
RPP25L	13.447288510858
SEC16A	16.9765160584627
SERPINH1	50.6723143289513
SHLD1	24.1916473891668
SLC23A1	16.5387376738564
SPHK2	140.948462118546
STARD7	16.038267531263
TENT4A	16.0061024429302
TOR1AIP2	20.9205482594599
TRAF3IP1	16.9376902089645
TUB	13.5342748869181
UBC	30.952828210871
VIM	683.110761113477
ADGRG5	17.068751889953
ANXA6	19.0738034535522
ARHGEF2	14.0285340607056
ARHGEF4	19.0773856498371
C1R	58.6248500280497
CAT	499.702770711748
CD4	160.713988159988
CD5	17.5868848791315
CDKN2C	72.8467118978149
CTNNA1	80.1016508661755
CUL9	15.6432880618236
DDX51	14.2645905808342
EMC1	13.5974549079583
ENC1	17.4901848064629
ENSCHIG00000007384	19.54350520115
ENSCHIG00000007449	14.9846286757149
ENSCHIG00000007678	34.1934968411961
ENSCHIG00000013878	32.5805630416497
ENSCHIG00000015928	16.7602880662252
ENSCHIG00000017438	12.7739608607458
ENSCHIG00000020673	17.786626084226
ENSCHIG00000020984	18.9389107056415
ENSCHIG00000021071	36.1522450583238
ENSCHIG00000022608	13.3729326149318
ENSCHIG00000024747	20.0162322720587
ENSCHIG00000025214	22.5715343176764
ENSCHIG00000025424	17.7935294798433
ENSCHIG00000026309	46.7541229645875
GAPVD1	65.8039177601293
GIGYF1	14.8743944031796
HDLBP	23.1694027404135
INSRR	14.7618658066266
ITGB7	20.2693458595371
KIF14	48.6236052446302
KLHDC4	17.0955159236295
KRT10	14.9925051194274
LSS	24.1772774818539
MINOS1	17.9565632168963
NDST3	13.3161486173713
NEIL3	17.6789159606733
NUP210	55.7963192657189
ODR4	17.669667579368
OSBPL8	15.2090064117188
PGPEP1	44.8163666081888
PLAC8	16.8120261775159
PPTC7	15.457415764201
RAC3	15.1779591856391
RCSD1	23.0340749638985
RF00026	20.562015369266
RFLNB	57.1132122504877
RNF5	17.2896156634822
RPL37	19.547571497271
RUFY1	17.0437264611858
SPARC	90.9100601549038
SSBP4	15.0594326624506
TRIM35	13.3073476040323
TTC38	12.3196024554906
TTF1	15.9540989738298
UBE3D	22.4276280974588
WDR1	84.5956132844281
WSB2	356.293316741378
ZHX2	16.5906314728225
ZNF317	18.2249122548257
