## Supplementary Table S4 for "A mini-atlas of gene expression for the domestic goat (*Capra hircus*) reveals transcriptional differences in immune signatures between sheep and goats": uterine_horn_ASE.csv

feat	MeanAI
ABCC9	16.124250723546
API5	59.5119331104244
ARHGEF2	45.9338548802156
CCDC138	17.6644238062894
CCT3	21.0400184255575
CD44	26.3191589269161
CDC42EP4	20.5880892189539
CDCP1	21.837694310074
CLDN10	22.7873877726171
CLIC1	27.5313355779038
COL6A2	23.892143384639
CTSC	22.4897245519518
DDAH2	36.4082628575555
DNAJC3	18.1628215697381
EMC1	15.67522336752
ENPP6	31.4096474776836
ENSCHIG00000006134	20.7608255531285
ENSCHIG00000012562	15.2618449104861
ENSCHIG00000016884	14.5974597467
ENSCHIG00000021287	14.7460707999376
ENSCHIG00000021641	15.9314580905413
ENSCHIG00000021968	32.1768274034486
ENSCHIG00000024653	24.1384100043014
FAM8A1	14.2384322714698
FKBP4	17.3805529168494
FRRS1	45.1954579195166
FUT1	19.0249427582498
FZD6	23.2522165013485
GNAQ	16.8208174806285
GPCPD1	18.7871039246042
GRB10	28.3200027902664
GSTA4	23.1311100572289
IL1RN	23.703882066376
KCNK1	15.7968167269212
KRT7	38.0825966407557
LAPTM5	75.9584309566386
LAYN	18.923024831341
LIPM	20.9028787831288
LRBA	26.3026560672437
LTBP1	20.484287987495
MCCC2	18.5901487018356
MRPL17	94.4024841464137
MYH14	15.4666328070212
MYO10	18.7599582811086
MYO5C	18.4599355869826
NAGA	12.174241387273
NINL	42.1713915517019
PARVA	15.5594359334536
PDIA4	44.9405719436809
PDXK	21.5784250679367
PICALM	14.9753221267017
POLD2	31.6180924997044
PSMD3	15.3012462267999
PTPN3	18.856301768553
RALB	13.3733222185729
RECQL	13.4917171540521
RHOBTB3	51.2630273238402
RPL19	16.2028291188188
RTKN	15.3070224178122
SAFB	16.1282723048722
SERINC5	21.6157880002616
SERPINH1	24.5851234849353
SGTB	14.9360612715418
SH3PXD2B	15.9374667297299
SLC39A13	14.8236877227095
SMAD4	22.8877527914893
SMG5	20.403691855317
SPTLC1	15.1119331424063
STAU2	15.7920939394841
STMP1	23.5592039349896
STT3B	19.5689159552891
SYNPO2	20.8955133208016
TCAF1	23.0147985647849
THBS2	14.6141854171975
TOM1	16.8073943223024
TP53I3	22.7274687713878
TSPAN14	38.6381312950514
VILL	20.7394903763472
ZC3HAV1L	16.0197467020116
ZCCHC4	33.7414815542444
ZNF189	13.6966659613117
ZNF24	17.1087217632968
