## Supplementary Table S4 for "A mini-atlas of gene expression for the domestic goat (*Capra hircus*) reveals transcriptional differences in immune signatures between sheep and goats": uterus_ASE.csv

feat	MeanAI
ABCC9	17.4670296758638
ADAM33	18.1047324071732
ANXA6	27.779060368565
API5	27.2560845881733
ATP2A3	13.5997667442279
BAG2	18.0164023675196
C3	346.071089884292
CDC42EP4	14.7775852398396
CDCP1	21.5602491300035
CLDN10	21.3957881749448
COL4A2	61.7208313911321
COL6A2	22.8462819939132
CTSC	19.7227863785165
DDAH2	32.8757188714607
DPY19L4	19.2408652816764
ENPP6	41.5943565931257
ENSCHIG00000000945	38.5977442743995
ENSCHIG00000006134	17.1870862718896
ENSCHIG00000008380	40.5203066199471
ENSCHIG00000009202	24.633030821334
ENSCHIG00000018051	18.7660041197017
ENSCHIG00000021968	29.0763619036692
ENSCHIG00000022355	20.2582000239131
ENSCHIG00000022608	15.9896325650003
ENSCHIG00000023433	16.7018262788957
ENSCHIG00000026028	39.8295205509141
FAM84A	27.0650087076091
FBN2	22.1765529431599
FOXRED2	15.8155740655764
FRRS1	22.0666888058183
FUT1	16.1530251738703
FZD6	22.4528162629686
GAB1	13.4299858423964
GPCPD1	25.2196752642245
GRB10	35.1701292633252
LAYN	32.6990438790118
LIPM	18.3759451666664
LTBP1	20.8738567915659
MBLAC2	17.7713219567548
MPZL2	15.4239429012098
MRPL17	113.327545971523
MYH14	21.4307498353492
NINL	41.0907815615629
PADI2	22.8287406932785
PDIA4	16.707054637909
PDXK	22.1696882016216
PICALM	18.2474051180329
PLPPR4	14.2893189677785
POLD2	27.2051146563114
RALB	16.2595553633241
RFLNB	15.6162544227559
RFXAP	14.3743783839237
RHOBTB3	54.2465424352923
SERINC5	20.2082635961727
SERPINH1	24.2565548340329
SLC39A13	16.0758917259605
SPTBN1	164.10191756306
STMP1	31.8955164592554
TCAF1	20.9350990851775
TDG	20.6657555602187
TMCO4	14.8409235650457
TMOD3	20.4729785265555
TSPAN14	29.2805700259986
UBC	40.1193721499244
VILL	37.7598889566059
ZCCHC4	17.6720165499491
ZKSCAN8	20.5130725381167
ZNF24	13.7033591303907
